# Malaria drives unique regulatory responses across multiple immune cell subsets

**DOI:** 10.1101/2022.11.16.516822

**Authors:** Nicholas L. Dooley, Tinashe G. Chabikwa, Zuleima Pava, Jessica R. Loughland, Julianne Hamelink, Kiana Berry, Dean Andrew, Megan S.F. Soon, Arya SheelaNair, Kim A. Piera, Timothy William, Bridget E. Barber, Matthew J. Grigg, Christian R. Engwerda, J. Alejandro López, Nicholas M. Anstey, Michelle J. Boyle

## Abstract

*Plasmodium falciparum* malaria results in immunoregulatory responses across multiple cell subsets, which protects the individual from inflammatory mediated immunopathogenesis. However, these anti-inflammatory responses also hamper the development of effective anti-parasitic immunity. Understanding malaria induced tolerogenic responses in specific cell subsets may inform the development of strategies to boost protective immunity during drug treatment and vaccination. Here, we analysed the immune landscape with single cell RNA sequencing of peripheral blood mononuclear cells during falciparum malaria and at convalescence in children and adults from a low malaria transmission area in Malaysia. To understand malaria driven changes specific to each immune cell subset, we interrogated transcriptional changes in sub-clustered major immune cell types during infection. We found that malaria drove development of immunosuppressive monocytes, alongside NK and γδ T cells which regulated inflammatory function but maintained cytolytic capacity. IL10-producing CD4 T cells and IL10-producing regulatory B cells were also induced. Type I interferon responses were identified across all cell types, linking Type I interferon signalling with the induction of immunoregulatory networks during malaria. Together, these findings provide insights into cell-specific and shared immunoregulatory changes induced during malaria, and provides a data set resource for additional analysis of anti-parasitic immunity and disease pathogenesis.
