## Supplementary Table S2 for "Malaria drives unique regulatory responses across multiple immune cell subsets"

### Sheet: All_pbmc_markers
p_val	avg_log2FC	pct.1	pct.2	p_val_adj	cluster	gene
0	6.10447	0.998	0.775	0	CD14 Monocytes	CXCL8
0	5.92085	0.996	0.596	0	CD14 Monocytes	S100A9
0	5.60228	0.999	0.75	0	CD14 Monocytes	IL1B
0	5.15275	0.996	0.579	0	CD14 Monocytes	LYZ
0	5.06296	0.998	0.732	0	CD14 Monocytes	CCL3
0	4.67903	0.988	0.539	0	CD14 Monocytes	S100A8
0	4.42614	0.993	0.692	0	CD14 Monocytes	CCL3L1
0	4.29128	0.989	0.606	0	CD14 Monocytes	CXCL2
0	3.90624	0.967	0.564	0	CD14 Monocytes	EREG
0	3.82209	0.993	0.767	0	CD14 Monocytes	IER3
0	3.68851	0.954	0.601	0	CD14 Monocytes	CXCL3
0	3.45166	0.989	0.686	0	CD14 Monocytes	PLAUR
0	3.4346	0.997	0.891	0	CD14 Monocytes	SOD2
0	3.34994	0.981	0.682	0	CD14 Monocytes	CCL4L2
0	3.31512	0.989	0.667	0	CD14 Monocytes	MARCKS
0	3.27019	0.96	0.551	0	CD14 Monocytes	IL1RN
0	3.25254	0.974	0.687	0	CD14 Monocytes	C15orf48
0	3.23021	0.969	0.547	0	CD14 Monocytes	G0S2
0	3.18372	0.934	0.648	0	CD14 Monocytes	PTGS2
0	3.1522	0.993	0.753	0	CD14 Monocytes	CST3
0	3.14223	0.988	0.658	0	CD14 Monocytes	BCL2A1
0	3.05628	0.992	0.792	0	CD14 Monocytes	CCL4
0	3.05295	0.999	0.91	0	CD14 Monocytes	SAT1
0	3.02507	0.983	0.707	0	CD14 Monocytes	PLEK
0	2.98474	0.994	0.842	0	CD14 Monocytes	CTSS
0	2.8099	0.975	0.542	0	CD14 Monocytes	FCN1
0	2.79385	0.991	0.84	0	CD14 Monocytes	ATP2B1
0	2.78189	1	0.977	0	CD14 Monocytes	VIM
0	2.75525	0.855	0.694	0	CD14 Monocytes	CCL20
0	2.74602	0.988	0.729	0	CD14 Monocytes	AIF1
0	2.73653	0.993	0.876	0	CD14 Monocytes	NAMPT
0	2.71553	0.965	0.613	0	CD14 Monocytes	CLEC7A
0	2.68275	0.945	0.586	0	CD14 Monocytes	VCAN
0	2.54766	0.972	0.717	0	CD14 Monocytes	TNF
0	2.53971	0.993	0.81	0	CD14 Monocytes	TYROBP
0	2.50042	0.967	0.519	0	CD14 Monocytes	NLRP3
0	2.47644	1	0.999	0	CD14 Monocytes	FTH1
0	2.46906	0.95	0.672	0	CD14 Monocytes	DUSP6
0	2.45971	0.985	0.795	0	CD14 Monocytes	FCER1G
0	2.45408	0.982	0.836	0	CD14 Monocytes	PSAP
0	2.44855	0.972	0.812	0	CD14 Monocytes	TIMP1
0	2.4097	0.963	0.771	0	CD14 Monocytes	RRAD
0	2.39372	0.998	0.994	0	CD14 Monocytes	FTL
0	2.38047	0.97	0.695	0	CD14 Monocytes	PPIF
0	2.37618	0.949	0.746	0	CD14 Monocytes	PHLDA1
0	2.33481	0.962	0.754	0	CD14 Monocytes	LGALS3
0	2.33261	0.989	0.863	0	CD14 Monocytes	S100A11
0	2.32555	0.984	0.681	0	CD14 Monocytes	DSE
0	2.30217	0.986	0.809	0	CD14 Monocytes	CEBPB
0	2.28398	0.979	0.696	0	CD14 Monocytes	RETN
0	3.80602	0.994	0.745	0	CD16 Monocytes	CCL3
0	3.78865	1	0.744	0	CD16 Monocytes	LST1
0	3.70868	1	0.741	0	CD16 Monocytes	AIF1
0	3.56512	0.996	0.763	0	CD16 Monocytes	IL1B
0	3.45882	0.963	0.568	0	CD16 Monocytes	G0S2
0	3.38006	0.976	0.697	0	CD16 Monocytes	CCL4L2
0	3.29303	0.994	0.802	0	CD16 Monocytes	CCL4
0	3.24033	0.997	0.804	0	CD16 Monocytes	FCER1G
0	3.17056	0.998	0.75	0	CD16 Monocytes	IFITM3
0	3.13879	0.999	0.882	0	CD16 Monocytes	NAMPT
0	3.12924	0.996	0.721	0	CD16 Monocytes	PLEK
0	3.12636	0.994	0.73	0	CD16 Monocytes	TNF
0	3.11397	0.996	0.701	0	CD16 Monocytes	PLAUR
0	3.10426	1	0.994	0	CD16 Monocytes	FTL
0	3.05015	0.959	0.707	0	CD16 Monocytes	CCL3L1
0	3.00283	0.999	0.765	0	CD16 Monocytes	CST3
0	2.95047	0.995	0.675	0	CD16 Monocytes	BCL2A1
0	2.90518	0.998	0.849	0	CD16 Monocytes	CTSS
0	2.90392	0.999	0.896	0	CD16 Monocytes	SOD2
0	2.86502	1	0.914	0	CD16 Monocytes	SAT1
0	2.8612	0.986	0.645	0	CD16 Monocytes	MAFB
0	2.85001	0.994	0.654	0	CD16 Monocytes	MS4A7
0	2.81789	0.987	0.6	0	CD16 Monocytes	SERPINA1
0	2.81622	0.993	0.849	0	CD16 Monocytes	WARS
0	2.7607	1	0.869	0	CD16 Monocytes	S100A11
0	2.7554	1	0.944	0	CD16 Monocytes	COTL1
0	2.71363	0.938	0.773	0	CD16 Monocytes	IFIT2
0	2.70211	0.995	0.683	0	CD16 Monocytes	MARCKS
0	2.69372	1	0.819	0	CD16 Monocytes	TYROBP
0	2.68157	0.999	0.843	0	CD16 Monocytes	PSAP
0	2.50847	0.979	0.689	0	CD16 Monocytes	CFD
0	2.50128	0.996	0.856	0	CD16 Monocytes	LYN
0	2.49153	0.987	0.82	0	CD16 Monocytes	TIMP1
0	2.47276	0.975	0.522	0	CD16 Monocytes	C5AR1
0	2.45094	0.977	0.744	0	CD16 Monocytes	FCGR3A
0	2.41836	1	0.999	0	CD16 Monocytes	FTH1
0	2.37022	0.984	0.63	0	CD16 Monocytes	CLEC7A
0	2.32828	0.981	0.685	0	CD16 Monocytes	CYBB
0	2.3088	1	0.992	0	CD16 Monocytes	NEAT1
0	2.27936	0.992	0.786	0	CD16 Monocytes	CXCL8
0	2.25072	0.948	0.625	0	CD16 Monocytes	CXCL2
0	2.23599	0.984	0.701	0	CD16 Monocytes	SPI1
0	2.20143	0.989	0.824	0	CD16 Monocytes	TYMP
0	2.18584	0.991	0.845	0	CD16 Monocytes	NFKBIZ
0	2.14923	0.976	0.762	0	CD16 Monocytes	CD68
0	2.13974	0.995	0.831	0	CD16 Monocytes	CD83
0	2.10393	0.917	0.592	0	CD16 Monocytes	IL6
0	2.02302	0.974	0.735	0	CD16 Monocytes	STX11
0	2.0127	0.989	0.798	0	CD16 Monocytes	LIMS1
0	2.01154	0.956	0.681	0	CD16 Monocytes	LILRB2
9.12e-253	4.0086	1	0.734	1.82e-249	cDCs	HLA-DQA1
1.61e-251	3.65467	1	0.798	3.22e-248	cDCs	HLA-DPA1
1.73e-250	4.2504	0.995	0.767	3.47e-247	cDCs	CST3
6.09e-250	3.44816	1	0.821	1.22e-246	cDCs	HLA-DRB1
3.53e-248	3.88855	1	0.837	7.05e-245	cDCs	HLA-DRA
3.08e-247	3.54637	1	0.812	6.16e-244	cDCs	HLA-DPB1
6.21e-247	2.59904	1	0.743	1.24e-243	cDCs	HLA-DRB5
1.5e-241	1.95746	0.99	0.642	3e-238	cDCs	VEGFA
2.12e-238	2.45532	0.995	0.778	4.23e-235	cDCs	HLA-DMA
3.71e-237	3.42744	1	0.832	7.42e-234	cDCs	HLA-DQB1
2.12e-236	2.04561	1	0.856	4.25e-233	cDCs	GSTP1
2.86e-236	2.01405	0.997	0.72	5.71e-233	cDCs	CTSZ
4.54e-230	1.94879	0.985	0.66	9.08e-227	cDCs	CD86
8.11e-228	3.08866	1	0.94	1.62e-224	cDCs	CD74
9.05e-227	1.84603	1	0.794	1.81e-223	cDCs	BID
2.92e-224	2.39449	1	0.978	5.83e-221	cDCs	VIM
2.62e-223	1.98818	0.995	0.714	5.24e-220	cDCs	HLA-DMB
3.14e-222	2.64366	0.962	0.682	6.28e-219	cDCs	FCER1A
2.44e-220	1.89936	0.977	0.597	4.89e-217	cDCs	C1orf162
1.2e-218	1.62231	0.99	0.734	2.4e-215	cDCs	GRN
1.76e-216	1.66703	0.997	0.704	3.52e-213	cDCs	SPI1
2.37e-216	2.03149	0.997	0.819	4.73e-213	cDCs	INSIG1
3.17e-216	1.81868	0.977	0.617	6.35e-213	cDCs	LGALS2
2.08e-215	1.60219	0.977	0.645	4.16e-212	cDCs	PHLDA2
2.58e-215	1.70608	0.982	0.718	5.17e-212	cDCs	FCGRT
3.35e-215	1.88166	1	0.945	6.7e-212	cDCs	COTL1
7.08e-215	2.01648	0.995	0.806	1.42e-211	cDCs	ANXA2
1.21e-212	2.88586	0.997	0.603	2.42e-209	cDCs	LYZ
1.48e-211	1.80165	0.997	0.711	2.96e-208	cDCs	PPIF
4.95e-211	1.91881	0.99	0.817	9.9e-208	cDCs	KLF4
9.28e-211	2.36546	0.995	0.821	1.86e-207	cDCs	TIMP1
5.09e-209	2.3874	0.959	0.636	1.02e-205	cDCs	CPVL
1.86e-203	1.69235	0.982	0.704	3.71e-200	cDCs	C15orf48
6.56e-203	2.05323	1	0.703	1.31e-199	cDCs	PLAUR
6.85e-203	1.77406	0.995	0.851	1.37e-199	cDCs	MARCKSL1
2.81e-199	1.77753	1	0.969	5.63e-196	cDCs	FOSB
3.29e-197	1.63521	0.99	0.747	6.57e-194	cDCs	LST1
8.28e-195	1.61471	0.997	0.815	1.66e-191	cDCs	ANXA5
6.77e-194	1.76278	0.997	0.952	1.35e-190	cDCs	S100A10
2.69e-193	1.98076	1	0.737	5.38e-190	cDCs	LGALS1
4.39e-190	1.69926	1	0.992	8.78e-187	cDCs	NEAT1
6.22e-190	1.8849	0.997	0.915	1.24e-186	cDCs	SAT1
5.91e-189	1.82965	0.992	0.803	1.18e-185	cDCs	GPR183
2.68e-188	1.63431	0.995	0.744	5.36e-185	cDCs	AIF1
1.19e-185	1.76048	0.99	0.806	2.38e-182	cDCs	FCER1G
6.1e-181	1.78234	0.916	0.555	1.22e-177	cDCs	CLEC10A
1.29e-177	1.93519	0.995	0.824	2.57e-174	cDCs	LMNA
8.86e-177	1.60209	0.992	0.878	1.77e-173	cDCs	NR4A3
2.71e-175	1.61499	0.972	0.722	5.41e-172	cDCs	SGK1
4.09e-174	1.76952	0.99	0.781	8.17e-171	cDCs	IER3
3.94e-234	3.03128	0.995	0.653	7.88e-231	pDCs	SERPINF1
8.83e-231	2.70399	0.995	0.696	1.77e-227	pDCs	PLD4
1.44e-222	2.05476	0.973	0.551	2.88e-219	pDCs	LILRA4
9.4e-220	3.03639	1	0.806	1.88e-216	pDCs	TCF4
8.23e-216	3.07894	0.992	0.714	1.65e-212	pDCs	JCHAIN
6.39e-212	1.83537	0.965	0.726	1.28e-208	pDCs	SMPD3
8.3e-210	3.04497	0.995	0.832	1.66e-206	pDCs	ITM2C
2.62e-209	1.9904	0.976	0.679	5.24e-206	pDCs	IL3RA
1.48e-205	1.90176	0.959	0.564	2.95e-202	pDCs	CSF2RB
7.41e-204	2.58447	0.981	0.713	1.48e-200	pDCs	APP
4.18e-196	1.83163	0.943	0.64	8.36e-193	pDCs	SCT
1.09e-189	2.49423	0.997	0.767	2.18e-186	pDCs	CST3
3.08e-189	1.75894	0.957	0.668	6.17e-186	pDCs	MZB1
1.53e-186	1.88005	0.989	0.773	3.07e-183	pDCs	CXXC5
7.6e-184	2.27756	0.986	0.746	1.52e-180	pDCs	CCDC50
1.94e-182	1.98424	0.973	0.735	3.87e-179	pDCs	GRN
1.39e-181	2.02001	0.962	0.805	2.79e-178	pDCs	IRF8
2.09e-181	2.29309	0.978	0.805	4.19e-178	pDCs	LDLRAD4
2.68e-181	3.4528	0.995	0.899	5.36e-178	pDCs	PPP1R14B
4.21e-181	1.77095	0.924	0.584	8.42e-178	pDCs	TPM2
3.54e-180	2.2771	0.986	0.775	7.08e-177	pDCs	NPC2
1.92e-175	1.89084	0.986	0.768	3.83e-172	pDCs	CTSB
2.8e-175	1.9836	0.94	0.609	5.6e-172	pDCs	MS4A6A
7.74e-175	2.04498	0.965	0.707	1.55e-171	pDCs	IRF7
8.6e-175	2.21964	0.965	0.791	1.72e-171	pDCs	IRF4
1.6e-174	1.89336	0.973	0.753	3.21e-171	pDCs	STMN1
2.92e-171	2.55456	0.957	0.69	5.85e-168	pDCs	TRAF4
1.95e-170	2.23569	0.948	0.779	3.9e-167	pDCs	SOX4
2.64e-168	2.61387	0.97	0.722	5.29e-165	pDCs	RAB11FIP1
1.02e-166	2.06299	0.951	0.748	2.04e-163	pDCs	UGCG
8.49e-166	2.38124	0.992	0.943	1.7e-162	pDCs	PMEPA1
2.93e-164	1.79025	0.967	0.74	5.85e-161	pDCs	CYB561A3
1.46e-161	2.33682	0.989	0.852	2.92e-158	pDCs	C12orf75
2.1e-161	2.28748	0.992	0.94	4.2e-158	pDCs	SEC61B
7.9e-161	2.44284	0.992	0.876	1.58e-157	pDCs	TXN
4.69e-160	1.87443	0.916	0.805	9.38e-157	pDCs	TCL1A
2.03e-156	2.56352	0.965	0.741	4.05e-153	pDCs	ALOX5AP
3.8e-153	1.8681	0.976	0.838	7.6e-150	pDCs	SELENOS
5.66e-151	1.93338	0.986	0.734	1.13e-147	pDCs	HLA-DQA1
2.79e-147	2.06182	1	0.762	5.58e-144	pDCs	GZMB
2.13e-145	1.88345	0.981	0.92	4.25e-142	pDCs	HSP90B1
1.98e-141	2.10478	1	0.837	3.97e-138	pDCs	HLA-DRA
1.04e-137	1.86766	0.962	0.818	2.09e-134	pDCs	PLP2
1.18e-132	1.77402	1	0.821	2.37e-129	pDCs	HLA-DRB1
2.06e-132	2.59277	0.997	0.94	4.11e-129	pDCs	CD74
2.26e-132	2.10961	0.986	0.798	4.53e-129	pDCs	HLA-DPA1
6.24e-121	1.79611	0.946	0.803	1.25e-117	pDCs	GPR183
1.4e-111	1.85516	0.981	0.893	2.81e-108	pDCs	RGS2
2.72e-111	1.82462	0.997	0.935	5.44e-108	pDCs	ID2
2.59e-70	2.36647	0.742	0.479	5.18e-67	pDCs	PTGDS
0	1.63018	0.993	0.878	0	CD4 T cells	LTB
0	1.61773	0.988	0.868	0	CD4 T cells	GIMAP7
0	1.09394	0.967	0.783	0	CD4 T cells	IL7R
0	1.02737	0.971	0.844	0	CD4 T cells	CCR7
0	0.936753	0.987	0.919	0	CD4 T cells	TRAC
0	0.928844	0.968	0.845	0	CD4 T cells	SOCS3
0	0.889188	0.89	0.717	0	CD4 T cells	ICOS
0	0.882898	0.902	0.777	0	CD4 T cells	MAL
0	0.804861	0.961	0.827	0	CD4 T cells	ITM2A
0	0.705184	0.89	0.764	0	CD4 T cells	LEF1
0	0.70385	0.897	0.641	0	CD4 T cells	BATF
0	0.686643	0.917	0.775	0	CD4 T cells	NOSIP
0	0.663973	0.942	0.802	0	CD4 T cells	SELL
0	0.641805	0.813	0.645	0	CD4 T cells	TSHZ2
0	0.631312	0.88	0.748	0	CD4 T cells	GPR183
0	0.622029	0.876	0.794	0	CD4 T cells	AQP3
0	0.611158	1	0.998	0	CD4 T cells	RPS12
0	0.576859	1	0.998	0	CD4 T cells	RPS18
0	0.572017	0.977	0.931	0	CD4 T cells	RGS1
0	0.569467	1	0.999	0	CD4 T cells	EEF1A1
0	0.560103	1	0.991	0	CD4 T cells	RPLP0
0	0.554986	0.988	0.956	0	CD4 T cells	TRBC2
0	0.526398	0.846	0.742	0	CD4 T cells	SESN3
0	0.506062	1	0.999	0	CD4 T cells	RPS2
0	0.474275	0.847	0.733	0	CD4 T cells	PASK
0	0.453625	1	0.998	0	CD4 T cells	RPLP1
0	0.441944	0.754	0.652	0	CD4 T cells	TNFRSF4
0	0.437528	0.921	0.826	0	CD4 T cells	PIM2
0	0.434722	0.788	0.632	0	CD4 T cells	CORO1B
0	0.410412	0.888	0.765	0	CD4 T cells	ARID5B
0	0.401026	0.867	0.722	0	CD4 T cells	PGM2L1
0	0.3803	0.847	0.713	0	CD4 T cells	CD4
0	0.37602	0.788	0.601	0	CD4 T cells	TBC1D4
0	0.375576	0.946	0.868	0	CD4 T cells	PEBP1
0	0.359404	0.82	0.67	0	CD4 T cells	BEX3
0	0.343235	0.877	0.793	0	CD4 T cells	SCML1
0	0.332813	0.817	0.713	0	CD4 T cells	BCL2
0	0.330415	0.83	0.752	0	CD4 T cells	CD27
0	0.308478	0.859	0.694	0	CD4 T cells	GIMAP4
0	0.305074	0.999	0.99	0	CD4 T cells	JUNB
0	0.289846	0.977	0.931	0	CD4 T cells	TRBC1
0	0.281604	0.903	0.806	0	CD4 T cells	CACYBP
0	0.273488	0.875	0.8	0	CD4 T cells	GADD45A
0	0.27246	0.864	0.739	0	CD4 T cells	GPRIN3
0	0.266798	0.82	0.74	0	CD4 T cells	LYPD3
0	0.266676	0.884	0.775	0	CD4 T cells	SPTBN1
0	0.260304	0.869	0.808	0	CD4 T cells	PPA1
0	0.256393	0.794	0.66	0	CD4 T cells	MAGEH1
0	0.2524	0.817	0.726	0	CD4 T cells	SAMHD1
0	1.74809	0.924	0.763	0	CD8 T cells	CD8B
0	1.52112	0.952	0.838	0	CD8 T cells	CD8A
0	0.88702	0.866	0.783	0	CD8 T cells	CCL5
0	0.743844	0.784	0.693	0	CD8 T cells	GZMH
0	0.606505	0.927	0.871	0	CD8 T cells	TUBA4A
0	0.569741	0.924	0.888	0	CD8 T cells	LINC02446
0	0.496392	0.877	0.788	0	CD8 T cells	NELL2
0	0.444947	0.905	0.827	0	CD8 T cells	TRGC2
0	0.42651	0.796	0.718	0	CD8 T cells	GZMK
0	0.425332	0.984	0.957	0	CD8 T cells	NR4A2
0	0.423164	0.877	0.812	0	CD8 T cells	NKG7
0	0.412313	0.639	0.574	0	CD8 T cells	S100B
0	0.410325	0.973	0.945	0	CD8 T cells	TRBC1
0	0.399824	0.828	0.769	0	CD8 T cells	PASK
0	0.395896	0.854	0.771	0	CD8 T cells	LYAR
0	0.385842	0.872	0.878	0	CD8 T cells	YBX3
0	0.3853	0.963	0.914	0	CD8 T cells	DUSP2
0	0.372096	0.896	0.818	0	CD8 T cells	FGFBP2
0	0.360446	0.925	0.881	0	CD8 T cells	RUNX3
0	0.358822	0.989	0.973	0	CD8 T cells	RGCC
0	0.355114	0.944	0.807	0	CD8 T cells	CTSW
0	0.349228	0.888	0.816	0	CD8 T cells	NUCB2
0	0.312145	0.835	0.816	0	CD8 T cells	IER5L
0	0.292997	0.878	0.832	0	CD8 T cells	TSPYL2
0	0.283593	0.85	0.787	0	CD8 T cells	SRRT
0	0.281013	0.915	0.875	0	CD8 T cells	HSPH1
0	0.275716	0.932	0.903	0	CD8 T cells	METRNL
0	0.262358	0.945	0.913	0	CD8 T cells	HIST1H4C
0	0.261842	0.98	0.967	0	CD8 T cells	TRBC2
4.39e-307	0.398742	0.851	0.786	8.79e-304	CD8 T cells	CST7
0	0.48427	0.996	0.982	0	gamma delta T cells	HSPA5
0	0.489194	0.949	0.846	0	gamma delta T cells	C12orf75
0	0.493736	0.992	0.967	0	gamma delta T cells	IER2
0	0.498052	0.853	0.671	0	gamma delta T cells	GYG1
0	0.505161	0.949	0.854	0	gamma delta T cells	CLIC3
0	0.517238	0.859	0.713	0	gamma delta T cells	GTF3C1
0	0.522642	0.934	0.855	0	gamma delta T cells	CD8A
0	0.526895	0.841	0.645	0	gamma delta T cells	PERP
0	0.532026	0.996	0.985	0	gamma delta T cells	ZFP36
0	0.537389	0.931	0.811	0	gamma delta T cells	BHLHE40
0	0.542291	0.873	0.733	0	gamma delta T cells	ALOX5AP
0	0.543576	0.939	0.836	0	gamma delta T cells	TRGC2
0	0.545849	0.899	0.76	0	gamma delta T cells	MATK
0	0.54589	0.975	0.933	0	gamma delta T cells	ID2
0	0.564343	0.919	0.736	0	gamma delta T cells	APOBEC3G
0	0.574706	0.947	0.871	0	gamma delta T cells	PLEKHO1
0	0.578645	0.917	0.822	0	gamma delta T cells	AQP3
0	0.581257	0.961	0.889	0	gamma delta T cells	RGS2
0	0.596156	0.964	0.885	0	gamma delta T cells	RUNX3
0	0.609937	0.895	0.711	0	gamma delta T cells	GPR65
0	0.615045	0.985	0.824	0	gamma delta T cells	CTSW
0	0.615464	0.981	0.787	0	gamma delta T cells	CST7
0	0.616607	0.934	0.802	0	gamma delta T cells	TRGC1
0	0.63901	0.89	0.78	0	gamma delta T cells	LYAR
0	0.646609	0.937	0.805	0	gamma delta T cells	TRDC
0	0.655148	0.903	0.734	0	gamma delta T cells	NCR3
0	0.688508	0.939	0.854	0	gamma delta T cells	PMAIP1
0	0.709999	0.998	0.813	0	gamma delta T cells	NKG7
0	0.722071	0.932	0.724	0	gamma delta T cells	FAM43A
0	0.749613	0.991	0.964	0	gamma delta T cells	DUSP1
0	0.751666	0.965	0.875	0	gamma delta T cells	AUTS2
0	0.752937	0.976	0.914	0	gamma delta T cells	SYNE2
0	0.76195	0.933	0.85	0	gamma delta T cells	PHACTR2
0	0.762017	0.946	0.838	0	gamma delta T cells	RORA
0	0.780764	0.88	0.686	0	gamma delta T cells	KLRG1
0	0.782201	0.998	0.979	0	gamma delta T cells	TNFAIP3
0	0.802465	0.997	0.928	0	gamma delta T cells	IL32
0	0.804367	0.977	0.875	0	gamma delta T cells	TUBA4A
0	0.856576	0.988	0.903	0	gamma delta T cells	METRNL
0	0.872074	0.932	0.736	0	gamma delta T cells	ID1
0	0.898124	0.981	0.843	0	gamma delta T cells	GZMA
0	0.899137	0.976	0.894	0	gamma delta T cells	PPP1R14B
0	0.902119	0.995	0.972	0	gamma delta T cells	FOS
0	0.929568	0.97	0.855	0	gamma delta T cells	SLC7A5
0	0.974231	0.99	0.919	0	gamma delta T cells	DUSP2
0	1.02398	0.996	0.972	0	gamma delta T cells	JUN
0	1.06939	0.991	0.786	0	gamma delta T cells	CCL5
0	1.23343	0.876	0.687	0	gamma delta T cells	CEBPD
0	1.74989	0.926	0.72	0	gamma delta T cells	GZMK
0	2.76922	0.984	0.823	0	gamma delta T cells	KLRB1
1.33e-292	0.811076	0.98	0.761	2.66e-289	NKT cells	GZMB
7.12e-271	0.745359	0.973	0.832	1.42e-267	NKT cells	FGFBP2
7.73e-270	0.768755	0.952	0.784	1.55e-266	NKT cells	GNLY
5.42e-253	0.753358	0.95	0.708	1.08e-249	NKT cells	GZMH
6.71e-228	0.72759	1	0.823	1.34e-224	NKT cells	NKG7
1.47e-212	0.616847	0.915	0.75	2.94e-209	NKT cells	PRF1
1.77e-206	0.67384	0.983	0.797	3.55e-203	NKT cells	CST7
3.43e-206	0.659037	0.98	0.833	6.86e-203	NKT cells	CTSW
1.41e-203	0.622268	0.89	0.71	2.81e-200	NKT cells	KLRD1
1.73e-195	0.619525	0.993	0.797	3.45e-192	NKT cells	CCL5
9.53e-189	0.615619	0.96	0.851	1.91e-185	NKT cells	GZMA
1.14e-152	0.565819	0.983	0.95	2.29e-149	NKT cells	TRBC1
2.62e-143	0.45665	0.833	0.746	5.24e-140	NKT cells	FCGR3A
2.63e-138	0.534824	0.861	0.86	5.26e-135	NKT cells	CLIC3
1.09e-132	0.54277	0.827	0.731	2.19e-129	NKT cells	SPON2
7.8e-132	0.357	0.831	0.818	1.56e-128	NKT cells	MYOM2
1.77e-126	0.459912	0.943	0.832	3.54e-123	NKT cells	EFHD2
1.9e-125	0.358075	0.901	0.878	3.81e-122	NKT cells	MXRA7
5.03e-124	0.502303	0.832	0.813	1.01e-120	NKT cells	TRDC
1.52e-121	0.451018	0.848	0.747	3.04e-118	NKT cells	HOPX
9.15e-119	0.438671	0.969	0.908	1.83e-115	NKT cells	METRNL
9.25e-106	0.392792	0.972	0.881	1.85e-102	NKT cells	TUBA4A
1.19e-102	0.344021	0.915	0.881	2.39e-99	NKT cells	AUTS2
5.66e-101	0.326282	0.762	0.659	1.13e-97	NKT cells	S1PR5
1.93e-98	0.422239	0.82	0.768	3.86e-95	NKT cells	MATK
3.27e-98	0.364461	0.797	0.791	6.54e-95	NKT cells	C1orf21
1.87e-96	0.362209	0.889	0.853	3.74e-93	NKT cells	C12orf75
2.76e-88	0.350229	0.788	0.742	5.52e-85	NKT cells	ABI3
2.6e-87	0.460433	0.988	0.932	5.2e-84	NKT cells	IL32
9.09e-86	0.367034	0.998	0.99	1.82e-82	NKT cells	PFN1
8.61e-85	0.367981	0.931	0.867	1.72e-81	NKT cells	SLA
1.4e-82	0.409856	0.721	0.661	2.8e-79	NKT cells	KLRF1
3.89e-82	0.314699	0.718	0.62	7.78e-79	NKT cells	IFNG
2.46e-81	0.377909	0.763	0.774	4.92e-78	NKT cells	SYNGR1
1.01e-80	0.437703	0.872	0.826	2.03e-77	NKT cells	DSTN
1.76e-80	0.312281	0.996	0.987	3.52e-77	NKT cells	ARPC2
2.26e-78	0.309526	0.998	0.992	4.52e-75	NKT cells	CFL1
1.14e-71	0.433905	0.929	0.88	2.28e-68	NKT cells	DDIT4
1.51e-67	0.353723	0.927	0.889	3.01e-64	NKT cells	RUNX3
1.05e-66	0.407097	0.753	0.714	2.1e-63	NKT cells	LAIR2
5.32e-66	0.38837	0.944	0.883	1.06e-62	NKT cells	ITM2A
2.88e-65	0.306182	0.915	0.876	5.77e-62	NKT cells	PTPN7
1.4e-62	0.316472	0.974	0.923	2.79e-59	NKT cells	DUSP2
4.08e-59	0.384444	0.981	0.95	8.16e-56	NKT cells	RGS1
6.12e-58	0.330949	0.948	0.917	1.22e-54	NKT cells	SYNE2
9.55e-56	0.317339	0.978	0.963	1.91e-52	NKT cells	CALR
4.32e-54	0.32826	0.751	0.75	8.63e-51	NKT cells	RHOC
8.39e-49	0.300993	0.91	0.888	1.68e-45	NKT cells	PSMB9
8.4e-48	0.33146	0.731	0.723	1.68e-44	NKT cells	GTF3C1
8.74e-43	0.313365	0.669	0.667	1.75e-39	NKT cells	ADGRG1
0	3.79071	0.976	0.758	0	NK cells	GNLY
0	3.18515	0.998	0.799	0	NK cells	NKG7
0	3.09411	0.983	0.73	0	NK cells	GZMB
0	2.87436	0.979	0.811	0	NK cells	FGFBP2
0	2.50497	0.961	0.72	0	NK cells	PRF1
0	2.48817	0.99	0.77	0	NK cells	CST7
0	2.46467	0.985	0.771	0	NK cells	CCL5
0	2.40372	0.988	0.811	0	NK cells	CTSW
0	2.31869	0.98	0.832	0	NK cells	GZMA
0	2.21084	0.949	0.675	0	NK cells	GZMH
0	2.1942	0.94	0.701	0	NK cells	SPON2
0	2.14283	0.94	0.678	0	NK cells	KLRD1
0	2.03152	0.991	0.896	0	NK cells	METRNL
0	1.9491	0.93	0.85	0	NK cells	CLIC3
0	1.794	0.929	0.719	0	NK cells	FCGR3A
0	1.78076	0.973	0.799	0	NK cells	TYROBP
0	1.68944	0.961	0.814	0	NK cells	EFHD2
0	1.68131	0.879	0.628	0	NK cells	KLRF1
0	1.53622	0.946	0.797	0	NK cells	CD63
0	1.49086	0.918	0.722	0	NK cells	HOPX
0	1.4246	0.939	0.8	0	NK cells	MYOM2
0	1.41849	0.968	0.852	0	NK cells	SLA
0	1.409	0.93	0.795	0	NK cells	TRDC
0	1.3748	0.996	0.969	0	NK cells	CYBA
0	1.35988	0.863	0.692	0	NK cells	LAIR2
0	1.33948	0.922	0.812	0	NK cells	DSTN
0	1.27971	0.923	0.755	0	NK cells	IL2RB
0	1.24926	0.959	0.864	0	NK cells	PTPN7
0	1.18218	0.956	0.88	0	NK cells	RUNX3
0	1.18091	0.959	0.869	0	NK cells	AUTS2
0	1.17731	0.889	0.755	0	NK cells	CHST12
0	1.17134	0.933	0.841	0	NK cells	C12orf75
0	1.15948	0.871	0.759	0	NK cells	SYNGR1
0	1.15743	0.99	0.958	0	NK cells	NR4A2
0	1.14062	0.948	0.783	0	NK cells	CCL4
0	1.14053	0.928	0.858	0	NK cells	ZEB2
0	1.12041	0.891	0.751	0	NK cells	MATK
0	1.11011	0.864	0.63	0	NK cells	S1PR5
0	1.09957	0.844	0.652	0	NK cells	PRSS23
0	1.09655	0.97	0.868	0	NK cells	TUBA4A
0	1.08945	0.94	0.868	0	NK cells	MXRA7
0	1.07511	0.866	0.78	0	NK cells	C1orf21
0	1.07382	0.994	0.986	0	NK cells	ARPC2
0	1.04182	0.985	0.966	0	NK cells	IER2
0	1.0341	0.913	0.712	0	NK cells	LGALS1
0	1.02851	0.826	0.643	0	NK cells	ADGRG1
0	1.01778	0.883	0.722	0	NK cells	ABI3
0	1.01148	0.764	0.663	0	NK cells	CMC1
0	1.01047	0.898	0.777	0	NK cells	B3GNT7
0	1.00692	0.912	0.723	0	NK cells	APOBEC3G
0	4.73362	0.999	0.826	0	B cells	CD79A
0	4.08611	1	0.826	0	B cells	HLA-DRA
0	4.00568	0.98	0.629	0	B cells	IGHM
0	3.98072	0.951	0.815	0	B cells	IGKC
0	3.96799	0.999	0.821	0	B cells	HLA-DQB1
0	3.9248	1	0.936	0	B cells	CD74
0	3.32563	0.999	0.799	0	B cells	HLA-DPB1
0	3.32016	0.995	0.716	0	B cells	HLA-DQA1
0	3.07966	0.979	0.683	0	B cells	MS4A1
0	3.05118	0.997	0.809	0	B cells	HLA-DRB1
0	3.00373	0.999	0.784	0	B cells	HLA-DPA1
0	2.90689	0.971	0.879	0	B cells	IGHD
0	2.53423	0.972	0.689	0	B cells	BANK1
0	2.5245	0.988	0.822	0	B cells	CD83
0	2.51567	0.97	0.688	0	B cells	CD79B
0	2.2858	0.968	0.795	0	B cells	TCF4
0	2.21582	0.997	0.919	0	B cells	EZR
0	2.19265	0.862	0.62	0	B cells	IGLC2
0	2.17647	0.953	0.624	0	B cells	TNFRSF13C
0	2.09578	0.974	0.782	0	B cells	PHACTR1
0	2.08221	0.967	0.583	0	B cells	NFKBID
0	1.96105	0.964	0.697	0	B cells	HLA-DMB
0	1.95493	0.967	0.727	0	B cells	HLA-DRB5
0	1.91806	0.966	0.765	0	B cells	HLA-DMA
0	1.82381	0.975	0.849	0	B cells	LYN
0	1.68972	0.976	0.941	0	B cells	PMEPA1
0	1.66113	0.92	0.728	0	B cells	NEIL1
0	1.64978	0.977	0.858	0	B cells	GRASP
0	1.61449	0.942	0.762	0	B cells	CXXC5
0	1.60827	0.958	0.871	0	B cells	YBX3
0	1.58976	0.928	0.741	0	B cells	SPIB
0	1.57125	0.923	0.669	0	B cells	RALGPS2
0	1.41157	0.866	0.882	0	B cells	IGLC3
0	1.39741	0.943	0.672	0	B cells	TRAF4
0	1.39669	0.958	0.793	0	B cells	MKNK2
0	1.37292	0.925	0.687	0	B cells	AFF3
0	1.36362	0.912	0.721	0	B cells	SWAP70
0	1.35492	0.933	0.713	0	B cells	NR4A1
0	1.3433	0.939	0.746	0	B cells	ORAI2
0	1.32782	0.894	0.771	0	B cells	MEF2C
0	1.32535	0.966	0.836	0	B cells	RASGEF1B
0	1.27948	0.962	0.867	0	B cells	PRDM2
0	1.26942	0.911	0.761	0	B cells	PAX5
0	1.24391	0.908	0.753	0	B cells	POU2F2
0	1.2168	0.924	0.708	0	B cells	RAB11FIP1
0	1.21489	0.927	0.776	0	B cells	SYNGR2
0	1.21341	0.955	0.802	0	B cells	CDKN1A
0	1.19944	0.9	0.716	0	B cells	BASP1
0	1.19369	0.982	0.961	0	B cells	HERPUD1
0	1.18745	0.939	0.825	0	B cells	SNX9
0	6.24666	0.998	0.713	0	Plasma cells	JCHAIN
0	6.07747	0.959	0.881	0	Plasma cells	IGLC3
0	5.01842	0.956	0.867	0	Plasma cells	IGHG1
0	4.94508	0.995	0.667	0	Plasma cells	MZB1
0	4.44106	0.943	0.789	0	Plasma cells	IGHA1
0	4.40813	0.953	0.831	0	Plasma cells	IGHG4
0	3.34236	0.998	0.819	0	Plasma cells	SEC11C
0	3.30581	1	0.92	0	Plasma cells	HSP90B1
0	3.11807	0.997	0.831	0	Plasma cells	ITM2C
0	2.96409	0.998	0.953	0	Plasma cells	PPIB
0	2.6403	0.995	0.728	0	Plasma cells	FKBP11
0	2.63827	0.997	0.863	0	Plasma cells	MYDGF
0	2.55482	0.956	0.809	0	Plasma cells	IGHG3
0	2.51301	0.993	0.803	0	Plasma cells	SSR3
0	2.24442	0.985	0.651	0	Plasma cells	TNFRSF17
0	2.21403	0.995	0.804	0	Plasma cells	UBE2J1
0	2.19817	0.995	0.867	0	Plasma cells	ISG20
0	2.16811	0.99	0.724	0	Plasma cells	PDIA4
0	2.16482	0.987	0.825	0	Plasma cells	CD38
0	2.15986	0.997	0.945	0	Plasma cells	SSR4
0	2.14729	0.99	0.798	0	Plasma cells	LMAN1
0	2.12094	0.998	0.866	0	Plasma cells	SDF2L1
0	2.08212	0.998	0.976	0	Plasma cells	SUB1
0	2.03886	0.998	0.842	0	Plasma cells	PDIA6
0	2.03184	0.995	0.855	0	Plasma cells	SPCS2
0	1.99663	0.992	0.894	0	Plasma cells	XBP1
0	1.98431	0.982	0.783	0	Plasma cells	CD27
0	1.93933	0.975	0.629	0	Plasma cells	DERL3
0	1.92113	1	0.939	0	Plasma cells	SEC61B
0	1.91746	0.995	0.716	0	Plasma cells	MAN1A1
0	1.90837	1	0.917	0	Plasma cells	MTDH
0	1.89784	0.997	0.82	0	Plasma cells	HM13
0	1.89271	0.997	0.838	0	Plasma cells	SELENOS
0	1.87704	0.995	0.868	0	Plasma cells	RPN2
0	1.87594	0.989	0.877	0	Plasma cells	SEC61G
0	1.84283	0.967	0.649	0	Plasma cells	PRDX4
0	1.78375	0.993	0.898	0	Plasma cells	SPCS1
0	1.77717	0.989	0.843	0	Plasma cells	OSTC
0	1.74741	0.997	0.858	0	Plasma cells	P4HB
0	1.70382	0.997	0.862	0	Plasma cells	SPCS3
0	1.62767	0.993	0.881	0	Plasma cells	MANF
0	1.62246	0.99	0.734	0	Plasma cells	CLPTM1L
5.8e-304	1.6437	0.982	0.746	1.16e-300	Plasma cells	RRBP1
6.84e-304	4.99342	0.964	0.823	1.37e-300	Plasma cells	IGKC
1.69e-303	2.73669	0.921	0.51	3.37e-300	Plasma cells	IGHG2
1.86e-303	1.74276	1	0.962	3.72e-300	Plasma cells	HERPUD1
7.35e-279	2.3285	0.912	0.571	1.47e-275	Plasma cells	IGHA2
5.39e-246	1.83751	0.944	0.651	1.08e-242	Plasma cells	IGHM
5.57e-183	3.82779	0.854	0.635	1.11e-179	Plasma cells	IGLC2
4.12e-88	3.51167	0.717	0.419	8.23e-85	Plasma cells	IGLL5
0	3.30587	0.996	0.752	0	Proliferating cells	STMN1
0	2.19672	0.982	0.557	0	Proliferating cells	PCLAF
2.21e-294	1.91901	1	0.983	4.43e-291	Proliferating cells	GAPDH
2.64e-287	2.01145	0.965	0.688	5.28e-284	Proliferating cells	TYMS
3.26e-286	2.16263	0.994	0.927	6.52e-283	Proliferating cells	HMGN2
1.55e-280	1.41916	1	0.992	3.09e-277	Proliferating cells	CFL1
1.57e-278	1.2703	1	0.99	3.13e-275	Proliferating cells	PPIA
3.49e-278	2.28224	0.99	0.798	6.98e-275	Proliferating cells	DUT
1.14e-277	1.66745	1	0.99	2.29e-274	Proliferating cells	PFN1
1.65e-271	2.49087	0.99	0.859	3.3e-268	Proliferating cells	HMGB2
3.47e-269	2.00621	0.951	0.539	6.93e-266	Proliferating cells	MKI67
1.07e-267	1.23677	0.955	0.779	2.15e-264	Proliferating cells	NUSAP1
6.83e-267	1.4052	0.945	0.516	1.37e-263	Proliferating cells	TK1
4.73e-266	1.76465	1	0.961	9.46e-263	Proliferating cells	CORO1A
7.77e-264	1.67089	0.998	0.955	1.55e-260	Proliferating cells	H2AFZ
7.24e-261	1.5335	0.982	0.755	1.45e-257	Proliferating cells	IDH2
1.66e-258	1.41823	0.992	0.911	3.33e-255	Proliferating cells	COX8A
1.52e-257	1.7824	1	0.997	3.04e-254	Proliferating cells	ACTB
8.13e-257	1.77074	0.994	0.903	1.63e-253	Proliferating cells	DEK
8.28e-257	1.4659	0.994	0.896	1.66e-253	Proliferating cells	PPP1CA
2.24e-253	1.2908	1	0.987	4.48e-250	Proliferating cells	MYL6
2.93e-248	1.51165	1	0.983	5.86e-245	Proliferating cells	HMGB1
2.11e-244	1.25814	0.99	0.802	4.23e-241	Proliferating cells	MRPL51
2.99e-244	1.43659	0.98	0.869	5.99e-241	Proliferating cells	PSMB8
1.56e-241	2.02837	0.965	0.73	3.13e-238	Proliferating cells	PCNA
3.8e-241	1.36581	0.992	0.854	7.59e-238	Proliferating cells	COX5A
1.52e-240	2.26105	0.972	0.727	3.04e-237	Proliferating cells	TUBB
7.12e-240	1.5468	0.996	0.933	1.42e-236	Proliferating cells	SLC25A5
8.21e-235	1.34995	0.986	0.819	1.64e-231	Proliferating cells	PARP1
5.13e-234	1.8989	0.998	0.983	1.03e-230	Proliferating cells	ACTG1
6.67e-234	1.236	0.931	0.54	1.33e-230	Proliferating cells	CENPM
2.39e-233	1.2487	0.988	0.835	4.79e-230	Proliferating cells	PSMA5
1.13e-228	1.25124	0.931	0.63	2.27e-225	Proliferating cells	MCM3
2.93e-228	1.32336	1	0.897	5.85e-225	Proliferating cells	LCP1
1.21e-224	1.39081	0.992	0.938	2.42e-221	Proliferating cells	PSME2
7.85e-222	1.31086	0.984	0.886	1.57e-218	Proliferating cells	PGAM1
2.14e-221	1.3073	0.986	0.87	4.27e-218	Proliferating cells	ARPC5
8.04e-221	1.32615	0.99	0.951	1.61e-217	Proliferating cells	ENO1
5.1e-219	1.29244	0.986	0.859	1.02e-215	Proliferating cells	ARPC1B
6.22e-218	1.54331	0.992	0.806	1.24e-214	Proliferating cells	ANXA2
1.26e-212	1.25681	0.974	0.8	2.52e-209	Proliferating cells	TALDO1
3.48e-211	1.55165	0.963	0.777	6.97e-208	Proliferating cells	ANP32E
1.72e-207	1.23744	0.929	0.705	3.44e-204	Proliferating cells	CENPF
8.71e-191	1.26841	0.992	0.947	1.74e-187	Proliferating cells	TRAC
5.9e-188	1.67898	0.996	0.944	1.18e-184	Proliferating cells	COTL1
1.95e-185	1.3057	0.961	0.793	3.91e-182	Proliferating cells	SMC4
2.04e-175	1.27548	0.864	0.642	4.08e-172	Proliferating cells	TOP2A
1.19e-167	1.44147	0.994	0.932	2.38e-164	Proliferating cells	IL32
1.57e-148	2.45536	0.988	0.904	3.15e-145	Proliferating cells	TUBA1B
3.37e-84	1.65582	0.974	0.919	6.74e-81	Proliferating cells	HIST1H4C
3.55e-154	1.03119	0.962	0.541	7.09e-151	HSPCs	CD34
1.59e-147	1.28107	0.955	0.571	3.17e-144	HSPCs	EGFL7
2.89e-143	1.42083	0.962	0.704	5.77e-140	HSPCs	PRSS57
2.91e-124	1.60155	0.921	0.56	5.83e-121	HSPCs	SPINK2
3.28e-121	1.80744	0.966	0.802	6.56e-118	HSPCs	CDK6
2.37e-118	0.912947	0.94	0.797	4.74e-115	HSPCs	FAM30A
2.29e-117	0.802812	0.902	0.599	4.58e-114	HSPCs	C1QTNF4
2.81e-113	0.832058	0.932	0.742	5.62e-110	HSPCs	LAPTM4B
3.09e-113	0.846197	0.898	0.661	6.18e-110	HSPCs	SMIM24
3.87e-112	1.12841	0.962	0.666	7.74e-109	HSPCs	DDAH2
4.26e-110	0.924185	0.94	0.6	8.51e-107	HSPCs	LYL1
6.99e-110	0.729023	0.891	0.786	1.4e-106	HSPCs	NPR3
1.39e-108	1.03607	0.876	0.563	2.77e-105	HSPCs	AVP
1.39e-99	0.99951	0.944	0.753	2.78e-96	HSPCs	STMN1
1.24e-96	0.765774	0.936	0.704	2.49e-93	HSPCs	MTURN
4.8e-93	0.930928	0.94	0.765	9.59e-90	HSPCs	GNAQ
1.95e-90	1.45239	0.914	0.779	3.89e-87	HSPCs	SOX4
6.71e-89	0.970036	0.947	0.81	1.34e-85	HSPCs	GNA15
1.06e-86	0.845416	0.974	0.744	2.11e-83	HSPCs	AIF1
1.05e-85	0.898891	0.951	0.832	2.1e-82	HSPCs	ITM2C
1.07e-82	1.31755	0.947	0.86	2.15e-79	HSPCs	EGR1
2.61e-80	1.08221	0.951	0.782	5.22e-77	HSPCs	ANKRD28
8e-77	0.744778	0.921	0.713	1.6e-73	HSPCs	ARMH1
4.83e-75	0.660695	0.872	0.624	9.67e-72	HSPCs	EMP1
2.15e-74	0.637737	0.876	0.778	4.29e-71	HSPCs	BCL11A
3.56e-74	0.727755	0.925	0.733	7.12e-71	HSPCs	BEX3
1.42e-73	1.1761	1	0.969	2.84e-70	HSPCs	FOSB
2.07e-70	0.898409	0.981	0.877	4.13e-67	HSPCs	YBX3
5.24e-70	0.643189	0.88	0.629	1.05e-66	HSPCs	MPP1
1.09e-67	0.655199	0.929	0.776	2.19e-64	HSPCs	NRIP1
2.88e-65	0.761329	0.898	0.655	5.75e-62	HSPCs	RNF130
9.16e-65	0.801042	0.97	0.8	1.83e-61	HSPCs	TALDO1
1.65e-64	0.934406	0.91	0.727	3.29e-61	HSPCs	NR4A1
4.95e-64	1.37924	0.898	0.748	9.91e-61	HSPCs	ID1
1.38e-63	0.731005	0.929	0.818	2.77e-60	HSPCs	KLF4
2.34e-63	0.784244	0.947	0.807	4.68e-60	HSPCs	HMGA1
1.03e-60	0.868489	0.97	0.841	2.05e-57	HSPCs	TKT
4.81e-60	0.918484	0.992	0.951	9.63e-57	HSPCs	ENO1
6.25e-60	0.788245	0.962	0.83	1.25e-56	HSPCs	NUCB2
5.64e-59	0.662158	0.827	0.615	1.13e-55	HSPCs	FHL1
2.52e-56	0.715405	0.887	0.719	5.04e-53	HSPCs	CAT
4.38e-53	0.720856	0.962	0.771	8.75e-50	HSPCs	SPN
7.63e-53	0.628947	0.947	0.808	1.53e-49	HSPCs	KLF10
8.87e-51	1.14345	0.959	0.858	1.77e-47	HSPCs	SERPINB1
2.17e-40	0.667764	0.955	0.845	4.34e-37	HSPCs	TPM4
2.16e-38	0.712699	0.981	0.904	4.33e-35	HSPCs	PRDX1
8.15e-38	0.645448	1	0.978	1.63e-34	HSPCs	VIM
1.74e-37	0.6991	0.977	0.846	3.49e-34	HSPCs	CLIC1
3.61e-37	0.860121	0.989	0.983	7.23e-34	HSPCs	HSPA5
1.91e-34	0.856607	0.955	0.824	3.83e-31	HSPCs	LMNA
2.22e-44	2.96342	0.984	0.279	4.45e-41	Platelets	GP9
1.34e-43	4.25155	1	0.452	2.68e-40	Platelets	TMEM40
2.15e-43	3.41001	1	0.507	4.29e-40	Platelets	PTCRA
4.32e-43	5.57605	1	0.588	8.63e-40	Platelets	GNG11
4.46e-43	5.19324	1	0.503	8.91e-40	Platelets	CAVIN2
4.67e-43	7.15054	1	0.401	9.33e-40	Platelets	PPBP
4.93e-43	5.98734	1	0.548	9.87e-40	Platelets	PF4
5.17e-43	4.15766	1	0.438	1.03e-39	Platelets	MYL9
5.33e-43	5.16715	1	0.623	1.07e-39	Platelets	TUBB1
5.92e-43	4.75558	1	0.384	1.18e-39	Platelets	ACRBP
6.91e-43	5.4071	1	0.485	1.38e-39	Platelets	RGS18
7.35e-43	4.38005	1	0.415	1.47e-39	Platelets	CLU
1.2e-42	3.34378	1	0.718	2.4e-39	Platelets	SMOX
1.49e-42	3.33129	1	0.563	2.98e-39	Platelets	MAP3K7CL
2.33e-42	6.26043	1	0.554	4.66e-39	Platelets	NRGN
7.05e-42	4.15017	1	0.704	1.41e-38	Platelets	MTURN
1.08e-41	2.68791	1	0.599	2.15e-38	Platelets	SLC40A1
4.97e-41	3.2192	1	0.668	9.93e-38	Platelets	RAB32
1.63e-40	2.42544	1	0.519	3.25e-37	Platelets	SMIM3
3.5e-40	3.0013	0.984	0.611	6.99e-37	Platelets	C2orf88
2.27e-39	2.79842	0.968	0.361	4.54e-36	Platelets	CTTN
3.23e-39	2.59725	0.968	0.366	6.46e-36	Platelets	H2AC6
6.74e-38	2.49058	0.968	0.516	1.35e-34	Platelets	ITGB5
9.99e-38	3.52469	0.968	0.626	2e-34	Platelets	PRKAR2B
1.41e-37	2.40998	1	0.738	2.83e-34	Platelets	MCUR1
1.63e-37	4.14133	0.984	0.788	3.26e-34	Platelets	NCOA4
5.7e-36	3.34854	0.984	0.647	1.14e-32	Platelets	TSC22D1
7.63e-36	2.72957	0.984	0.723	1.53e-32	Platelets	PDLIM1
8.93e-36	2.63125	0.952	0.534	1.79e-32	Platelets	DAB2
1.59e-35	3.06733	0.952	0.557	3.17e-32	Platelets	ITGA2B
1.87e-35	2.21078	0.968	0.543	3.74e-32	Platelets	CD36
4.02e-35	2.32482	0.952	0.426	8.03e-32	Platelets	ABCC3
1.44e-34	3.12262	0.984	0.742	2.88e-31	Platelets	TUBA1C
2.88e-34	2.74968	0.968	0.63	5.76e-31	Platelets	MPP1
2.88e-34	2.27122	0.968	0.64	5.76e-31	Platelets	TSPAN33
8.88e-33	2.93063	0.968	0.667	1.78e-29	Platelets	YWHAH
3.05e-32	3.78641	0.968	0.801	6.09e-29	Platelets	LIMS1
7.31e-32	2.99483	0.984	0.882	1.46e-28	Platelets	TUBA4A
7.52e-32	2.13896	0.921	0.534	1.5e-28	Platelets	MPIG6B
2.69e-31	2.86955	0.984	0.867	5.38e-28	Platelets	CALM3
1.81e-29	2.71517	0.968	0.88	3.61e-26	Platelets	FKBP1A
1.31e-25	2.40899	1	0.981	2.61e-22	Platelets	OAZ1
2.23e-25	2.83194	0.937	0.86	4.47e-22	Platelets	ARPC1B
7.52e-25	2.5005	0.873	0.563	1.5e-21	Platelets	F13A1
3.38e-24	2.40006	1	0.893	6.77e-21	Platelets	FLNA
4.68e-23	2.68041	0.937	0.845	9.36e-20	Platelets	TPM4
2.84e-21	2.14225	0.984	0.87	5.68e-18	Platelets	ARPC5
3.55e-21	2.47435	0.984	0.949	7.09e-18	Platelets	DYNLL1
8.39e-21	2.34061	0.921	0.801	1.68e-17	Platelets	TALDO1
7.01e-14	2.29209	0.873	0.809	1.4e-10	Platelets	GSTO1
0	1.29763	0.997	0.999	0	Unknown	MT-ATP6
0	1.28655	0.996	0.999	0	Unknown	MT-CO1
0	1.22837	0.994	0.999	0	Unknown	MT-CO3
0	1.06364	0.993	0.999	0	Unknown	MT-CO2
1.33e-251	0.92186	0.984	0.992	2.66e-248	Unknown	NEAT1
9.4e-168	0.602469	0.896	0.896	1.88e-164	Unknown	AC007952.4
1.2e-98	1.95784	0.757	0.731	2.39e-95	Unknown	PLCG2
8.35e-96	0.563095	0.781	0.68	1.67e-92	Unknown	GK5
3.38e-89	0.528497	0.774	0.667	6.75e-86	Unknown	GALM
2e-74	0.513404	0.848	0.771	3.99e-71	Unknown	CHST12
1.83e-69	1.42946	0.854	0.918	3.66e-66	Unknown	SYNE2
1.93e-54	1.37137	0.914	0.974	3.86e-51	Unknown	JUN
4e-52	0.478827	0.819	0.799	7.99e-49	Unknown	ENC1
2.76e-47	0.926312	0.732	0.758	5.52e-44	Unknown	NABP1
4.44e-47	0.602963	0.765	0.733	8.87e-44	Unknown	TNF
7.54e-47	0.448647	0.702	0.626	1.51e-43	Unknown	ZBP1
5.78e-42	1.22266	0.819	0.836	1.16e-38	Unknown	SYNE1
4.33e-38	0.833087	0.809	0.783	8.67e-35	Unknown	PGM2L1
7.22e-36	0.537731	0.829	0.794	1.44e-32	Unknown	GLCCI1
9.69e-35	1.22686	0.878	0.874	1.94e-31	Unknown	AHNAK
4.5e-33	0.642501	0.736	0.705	9e-30	Unknown	ZC3H12D
3.77e-31	0.476026	0.794	0.779	7.54e-28	Unknown	GGA2
4.44e-29	0.446532	0.674	0.581	8.88e-26	Unknown	CD84
1.06e-27	0.48369	0.789	0.769	2.12e-24	Unknown	XAF1
1.71e-26	0.496552	0.725	0.717	3.41e-23	Unknown	KIF20B
2.1e-25	1.26275	0.666	0.702	4.2e-22	Unknown	TTN
7.46e-25	0.860889	0.864	0.894	1.49e-21	Unknown	FLNA
4.02e-22	0.693734	0.724	0.762	8.04e-19	Unknown	TET2
2.83e-21	1.13157	0.761	0.842	5.66e-18	Unknown	TSPYL2
8.11e-20	0.447362	0.617	0.791	1.62e-16	Unknown	FBXW7
1.45e-17	0.829646	0.912	0.969	2.91e-14	Unknown	FOSB
1.22e-14	0.51007	0.594	0.787	2.45e-11	Unknown	ITGA4
1.8e-13	0.769896	0.842	0.883	3.6e-10	Unknown	HSPH1
5.06e-13	0.468931	0.812	0.934	1.01e-09	Unknown	ZFP36L1
1.17e-11	1.13407	0.758	0.855	2.34e-08	Unknown	GOLGB1
3.48e-10	0.970287	0.769	0.841	6.96e-07	Unknown	VMP1
3.77e-10	0.464203	0.789	0.927	7.53e-07	Unknown	EIF3A
5.47e-10	0.856669	0.803	0.892	1.09e-06	Unknown	PARP14
1.66e-09	0.536138	0.698	0.875	3.33e-06	Unknown	PRDM2
1.23e-08	0.440958	0.762	0.831	2.46e-05	Unknown	PCNX4
2.2e-08	0.738172	0.714	0.792	4.4e-05	Unknown	GPRIN3
2.87e-08	0.44759	0.619	0.622	5.74e-05	Unknown	MYBL1
7.45e-06	0.524016	0.737	0.728	0.0149009	Unknown	NR4A1
3.43e-05	0.489885	0.718	0.722	0.0685139	Unknown	DNMT1
3.54e-05	0.936545	0.726	0.827	0.070818	Unknown	RNF19A
8.82e-05	0.52568	0.904	0.955	0.17635	Unknown	GADD45B
0.000278996	0.575229	0.749	0.799	0.557992	Unknown	MIS18BP1
0.00056771	0.479341	0.676	0.806	1	Unknown	SPAG9
0.00166125	0.463295	0.735	0.804	1	Unknown	ELMSAN1
0.00428152	0.69333	0.824	0.889	1	Unknown	GBP5
