## Supplementary Table S5 for "Malaria drives unique regulatory responses across multiple immune cell subsets"

### Sheet: Combined_DEGs_NK_cells_Day0v28a
gene	CD56Bright_avg_log2FC	CD56Bright_p_val_adj	Transitional_avg_log2FC	Transitional_p_val_adj	IFNG+Adaptive_avg_log2FC	IFNG+Adaptive_p_val_adj	IFNG-Adaptive_avg_log2FC	IFNG-Adaptive_p_val_adj	PD1+_avg_log2FC	PD1+_p_val_adj
MYOM2	NA	NA	-0.831589	1.2e-06	NA	NA	-0.611521	0.00071009	NA	NA
TRDC	NA	NA	-0.78624	1.04e-07	NA	NA	-0.893554	2.75e-17	NA	NA
TRBC1	NA	NA	-0.760133	2.47e-05	-0.395652	0.000407967	-0.792073	1.81e-11	NA	NA
RARRES3	NA	NA	-0.698622	1.87e-09	NA	NA	-0.665241	9.25e-09	NA	NA
NXT1	-0.731285	0.0107509	-0.686002	2.19e-12	-0.506314	0.003266	-0.696308	2.02e-22	NA	NA
TRBC2	NA	NA	-0.685587	4.28e-07	NA	NA	-0.769108	3.15e-12	NA	NA
H4C3	NA	NA	-0.654581	0.000143868	NA	NA	-0.448473	0.00117761	NA	NA
MYL12A	NA	NA	-0.641775	6.79e-18	-0.506927	2.38e-05	-0.587637	4.45e-30	-0.884113	0.00928645
LCK	NA	NA	-0.602748	3.22e-10	-0.460981	0.030219	-0.472493	1.99e-11	-0.576942	0.025009
JUNB	NA	NA	-0.601917	2.62e-09	NA	NA	-0.596822	1.74e-17	-0.97676	0.000136299
NR4A2	-0.671402	0.00314655	-0.587254	1.27e-12	NA	NA	-0.430526	8.43e-13	NA	NA
MALAT1	NA	NA	-0.585216	1.06e-05	-0.513168	2.66e-08	-1.12269	9.3e-25	NA	NA
KLRF1	NA	NA	-0.544106	6.41e-11	-0.590256	0.00124906	-0.655408	7.44e-21	NA	NA
MBP	NA	NA	-0.512884	1.1e-07	-0.328125	0.00244291	-0.259521	0.0129129	NA	NA
ZFP36L1	NA	NA	-0.508827	0.00462708	NA	NA	-0.33959	0.00492162	NA	NA
DDX5	NA	NA	-0.500744	1.6e-16	-0.483445	1.34e-06	-0.495768	1.4e-31	-0.826082	1.6e-05
CREM	-0.760535	0.0029934	-0.496808	7.35e-09	NA	NA	-0.565046	1.09e-14	NA	NA
TXNIP	NA	NA	-0.494599	0.0160602	NA	NA	NA	NA	NA	NA
FGFBP2	NA	NA	-0.494435	4.41e-09	NA	NA	-0.382125	1.7e-16	-1.65576	0.000215033
BTG2	-0.50532	0.0036974	-0.481323	4.56e-09	-0.470751	0.0218712	-0.299928	4.44e-05	-1.13531	3.68e-07
METRNL	-0.705371	1.43e-05	-0.478185	6.69e-16	NA	NA	-0.616728	2.34e-41	-0.761318	0.00526638
IER5	NA	NA	-0.473022	8.35e-05	-0.604751	7.81e-06	-0.598591	2.56e-19	-1.11608	5.59e-05
HOPX	NA	NA	-0.47084	0.011953	NA	NA	NA	NA	NA	NA
UBE2S	NA	NA	-0.468483	5.97e-05	NA	NA	-0.434663	6.67e-07	NA	NA
YPEL5	-0.581684	6.97e-05	-0.456027	6.12e-07	NA	NA	-0.500274	3.95e-16	NA	NA
SERTAD1	NA	NA	-0.451345	2.65e-07	-0.387174	0.00127774	-0.488216	2.63e-10	NA	NA
CHMP1B	NA	NA	-0.435362	0.0130165	NA	NA	-0.445197	2.9e-07	NA	NA
SH2D2A	NA	NA	-0.433619	3.22e-05	NA	NA	-0.301953	0.000106739	NA	NA
RASSF1	NA	NA	-0.432735	0.000161805	NA	NA	-0.392837	1.39e-07	NA	NA
GABARAPL2	NA	NA	-0.432219	6.37e-08	NA	NA	-0.252396	0.0246381	NA	NA
SRSF7	NA	NA	-0.429401	1.45e-09	NA	NA	-0.371847	1.23e-13	NA	NA
RSRP1	NA	NA	-0.414864	0.000151437	-0.27616	0.00265794	-0.277289	0.000140623	NA	NA
SRSF2	-0.548629	0.00904285	-0.413026	0.000427745	NA	NA	-0.363034	1.67e-07	NA	NA
IRF1	-0.607392	0.00274733	-0.411277	0.00171908	NA	NA	NA	NA	NA	NA
BIN2	NA	NA	-0.407529	9.09e-06	-0.406231	0.00269088	-0.3633	1.03e-10	-0.65237	0.000220196
HMGN3	NA	NA	-0.405218	3.26e-05	NA	NA	-0.375278	3.35e-07	-0.580462	0.00132116
LUC7L3	NA	NA	-0.404766	2.36e-07	NA	NA	NA	NA	NA	NA
AOAH	NA	NA	-0.401219	0.00329626	NA	NA	-0.45816	1.71e-09	NA	NA
SKAP1	NA	NA	-0.397184	1.03e-08	NA	NA	NA	NA	-0.548732	0.000370992
ZBTB1	NA	NA	-0.391861	3.29e-05	NA	NA	-0.285125	4.95e-05	NA	NA
NSMCE3	NA	NA	-0.390974	0.000139061	NA	NA	-0.376205	3.38e-07	NA	NA
YPEL3	NA	NA	-0.383763	1.7e-05	-0.32937	0.00760912	-0.438169	2.16e-12	NA	NA
VPS37B	NA	NA	-0.382186	3.19e-07	NA	NA	NA	NA	NA	NA
VAMP2	-0.303096	0.0344325	-0.379069	0.000140447	NA	NA	-0.388927	2.23e-09	NA	NA
IDI1	NA	NA	-0.376367	4.37e-05	NA	NA	NA	NA	-0.645488	0.0145356
ACTB	NA	NA	-0.375818	7.82e-06	NA	NA	NA	NA	NA	NA
RSBN1L	NA	NA	-0.373513	0.00473579	NA	NA	NA	NA	NA	NA
RIPOR2	NA	NA	-0.368564	0.000414983	NA	NA	NA	NA	NA	NA
SUN2	NA	NA	-0.366928	0.000157038	NA	NA	-0.317539	0.000108206	-0.556476	0.0298516
PNRC1	NA	NA	-0.366468	0.00114215	NA	NA	NA	NA	-0.841894	0.00312639
TBC1D10C	NA	NA	-0.364171	1.99e-05	-0.370951	0.0192726	-0.453244	2.64e-09	NA	NA
CDKN1B	NA	NA	-0.361382	0.000789565	NA	NA	NA	NA	-0.331377	0.0402601
SAMD3	NA	NA	-0.35832	1.65e-05	NA	NA	NA	NA	NA	NA
C12orf75	NA	NA	-0.350927	0.00977271	NA	NA	-0.353485	3.23e-06	NA	NA
GZMM	NA	NA	-0.348806	0.00364122	NA	NA	NA	NA	NA	NA
PURA	NA	NA	-0.346517	6.34e-05	NA	NA	NA	NA	NA	NA
TRAPPC1	NA	NA	-0.34555	0.0027993	NA	NA	-0.332044	2.65e-05	NA	NA
LBH	NA	NA	-0.343694	0.00125232	NA	NA	NA	NA	NA	NA
IER2	-0.659446	0.00774368	-0.341548	5.28e-06	-0.59823	7.38e-06	-0.646516	5.71e-31	-0.98692	0.0311673
DOK2	NA	NA	-0.340355	0.0335887	NA	NA	-0.338905	0.00213243	NA	NA
YWHAB	NA	NA	-0.339243	0.00110199	NA	NA	NA	NA	NA	NA
HNRNPF	NA	NA	-0.334475	3.43e-10	NA	NA	NA	NA	NA	NA
PNISR	NA	NA	-0.33379	2.45e-06	NA	NA	NA	NA	NA	NA
ORMDL1	NA	NA	-0.333661	0.000302554	NA	NA	NA	NA	NA	NA
BRK1	NA	NA	-0.333161	1.12e-05	NA	NA	-0.265365	0.0049583	NA	NA
APMAP	NA	NA	-0.333096	7.61e-07	NA	NA	-0.302034	3.02e-05	NA	NA
MYBL1	NA	NA	-0.332257	0.0205616	-0.630217	0.0392901	NA	NA	NA	NA
TBCB	NA	NA	-0.329676	0.00112547	NA	NA	NA	NA	NA	NA
RHOC	NA	NA	-0.327732	0.0327394	NA	NA	NA	NA	NA	NA
SSBP1	NA	NA	-0.324941	0.00721446	NA	NA	-0.273255	0.00100612	-0.690008	0.035865
PRH1	NA	NA	-0.324422	0.0281991	NA	NA	NA	NA	NA	NA
CALM1	NA	NA	-0.322344	8.05e-05	NA	NA	-0.260983	4.99e-09	NA	NA
EVL	NA	NA	-0.320783	0.00160015	-0.272951	0.0143435	NA	NA	NA	NA
MIEN1	NA	NA	-0.320391	1.35e-05	NA	NA	-0.345245	8.39e-12	NA	NA
CD247	NA	NA	-0.319817	0.00029112	-0.459855	4.61e-05	-0.621781	4.24e-32	NA	NA
C7orf50	NA	NA	-0.317937	0.00689453	NA	NA	-0.492558	2.55e-12	-0.459093	0.00024085
TMBIM4	NA	NA	-0.317007	2.25e-05	NA	NA	-0.308598	0.000515852	NA	NA
ZNF331	NA	NA	-0.316956	0.0120003	NA	NA	NA	NA	NA	NA
OAZ1	NA	NA	-0.314638	0.000255998	NA	NA	-0.290871	6.21e-08	NA	NA
PSMB9	NA	NA	-0.312244	0.0308695	NA	NA	NA	NA	NA	NA
KRT10	NA	NA	-0.310536	0.0105119	NA	NA	NA	NA	NA	NA
PSMB10	NA	NA	-0.309604	9.83e-06	NA	NA	NA	NA	NA	NA
VDAC3	NA	NA	-0.309093	1.78e-06	NA	NA	-0.265369	0.0029757	NA	NA
BANF1	NA	NA	-0.308318	0.00335839	NA	NA	-0.252435	0.00130806	-0.398952	0.0452284
INTS6	-0.573539	0.00353033	-0.306368	0.00641544	NA	NA	-0.346076	4.89e-05	NA	NA
STARD3NL	NA	NA	-0.30512	0.000112517	NA	NA	-0.273333	1.56e-07	NA	NA
LYAR	NA	NA	-0.303318	0.0387796	NA	NA	NA	NA	NA	NA
DGUOK	NA	NA	-0.298872	0.00143261	NA	NA	-0.300972	1.85e-07	NA	NA
M6PR	NA	NA	-0.297918	1.52e-06	NA	NA	NA	NA	NA	NA
SDHC	NA	NA	-0.296932	0.000454239	NA	NA	NA	NA	NA	NA
TERF1	NA	NA	-0.296393	0.000426958	NA	NA	NA	NA	NA	NA
TRIM44	NA	NA	-0.294798	0.00476728	NA	NA	NA	NA	NA	NA
RPL3	NA	NA	-0.293575	2.78e-08	-0.373451	7.26e-07	-0.44166	2.94e-41	NA	NA
B2M	-0.500836	1.33e-15	-0.292182	3.92e-24	NA	NA	NA	NA	-0.844776	1.35e-23
EIF4A1	NA	NA	-0.291783	0.00604058	NA	NA	-0.282968	1.61e-05	-0.468868	0.048356
TAOK1	NA	NA	-0.291448	0.0244132	NA	NA	NA	NA	NA	NA
SFT2D1	NA	NA	-0.290333	0.000177957	NA	NA	NA	NA	NA	NA
TRAPPC4	NA	NA	-0.289985	0.00233344	NA	NA	-0.265442	2.9e-07	NA	NA
PFN1	NA	NA	-0.289767	0.0141677	NA	NA	NA	NA	NA	NA
ARL6IP5	NA	NA	-0.289661	0.031153	NA	NA	NA	NA	NA	NA
ATP6V1G1	NA	NA	-0.28947	1.29e-05	NA	NA	NA	NA	NA	NA
BCAS2	NA	NA	-0.289025	8.82e-05	NA	NA	-0.315111	0.000113782	NA	NA
CFL1	NA	NA	-0.287617	0.00131143	NA	NA	NA	NA	NA	NA
CHIC2	NA	NA	-0.287269	2.6e-08	NA	NA	NA	NA	-0.41352	0.000926082
MINDY2	NA	NA	-0.284449	0.00473704	NA	NA	NA	NA	NA	NA
MYL12B	NA	NA	-0.283334	0.0107663	NA	NA	NA	NA	NA	NA
SRSF9	NA	NA	-0.283059	8.43e-07	NA	NA	NA	NA	NA	NA
ATRX	NA	NA	-0.282594	0.0109976	NA	NA	NA	NA	NA	NA
ATM	NA	NA	-0.282396	0.00985786	NA	NA	NA	NA	NA	NA
TSPYL1	NA	NA	-0.282207	7.3e-06	NA	NA	NA	NA	NA	NA
SELENOW	NA	NA	-0.281805	0.00332626	NA	NA	NA	NA	NA	NA
MAGED2	NA	NA	-0.280892	0.00360628	NA	NA	NA	NA	NA	NA
HLA-C	-0.544452	2.6e-11	-0.277684	1.29e-11	NA	NA	-0.302311	1.13e-32	-0.611528	2.09e-06
ANAPC16	NA	NA	-0.276651	0.00116019	NA	NA	NA	NA	NA	NA
SRP9	-0.512241	0.0421218	-0.276155	9.79e-06	NA	NA	NA	NA	NA	NA
SH3BGRL	NA	NA	-0.27167	0.00060936	NA	NA	NA	NA	NA	NA
TMEM134	NA	NA	-0.26969	0.000700285	NA	NA	NA	NA	NA	NA
FAM118A	NA	NA	-0.269604	0.000710783	NA	NA	NA	NA	NA	NA
OSTF1	NA	NA	-0.269262	0.0056341	NA	NA	-0.251996	0.0347943	NA	NA
EMD	NA	NA	-0.268725	0.00811854	NA	NA	NA	NA	-0.389453	0.00296977
RBL2	NA	NA	-0.266522	1.27e-05	NA	NA	NA	NA	NA	NA
KMT2A	NA	NA	-0.266412	0.0459607	NA	NA	NA	NA	NA	NA
MBD4	NA	NA	-0.265313	0.0133786	NA	NA	NA	NA	NA	NA
BTG1	NA	NA	-0.264532	0.00442988	NA	NA	-0.363769	2.22e-15	NA	NA
ABI3	NA	NA	-0.264444	0.0275334	NA	NA	NA	NA	-0.364998	0.041099
MATK	NA	NA	-0.264082	0.0106812	-0.419875	0.0453383	-0.390178	1.55e-07	NA	NA
TMCO1	NA	NA	-0.263983	9.72e-05	NA	NA	NA	NA	NA	NA
CBX4	NA	NA	-0.263053	0.000629953	NA	NA	NA	NA	NA	NA
ZBTB44	NA	NA	-0.263051	0.000685107	NA	NA	NA	NA	NA	NA
C1orf21	NA	NA	-0.261565	9.34e-05	NA	NA	NA	NA	-0.918736	0.00895913
CSK	NA	NA	-0.259846	0.000376819	NA	NA	NA	NA	0.345815	0.000599871
CRIPT	NA	NA	-0.259355	0.016046	NA	NA	NA	NA	NA	NA
ERG28	NA	NA	-0.259316	0.000643346	NA	NA	NA	NA	NA	NA
PRMT1	NA	NA	-0.259166	0.00530386	NA	NA	NA	NA	NA	NA
EID1	NA	NA	-0.257449	6.45e-06	NA	NA	NA	NA	NA	NA
HLA-E	NA	NA	-0.255698	0.00148125	NA	NA	NA	NA	-0.503385	0.0108946
MAF1	NA	NA	-0.255211	1.01e-06	NA	NA	-0.290046	9.31e-08	NA	NA
ASPSCR1	NA	NA	-0.252099	0.0432885	NA	NA	NA	NA	NA	NA
RCN2	NA	NA	-0.251134	5.13e-06	NA	NA	NA	NA	NA	NA
PBDC1	NA	NA	-0.250396	0.00532363	NA	NA	NA	NA	NA	NA
CHURC1	NA	NA	-0.250041	0.00139453	NA	NA	NA	NA	NA	NA
ROMO1	NA	NA	0.252878	0.0191959	NA	NA	NA	NA	0.33739	1.12e-05
CUL3	NA	NA	0.256872	0.00227627	NA	NA	NA	NA	NA	NA
MAP2K3	NA	NA	0.260415	0.000177977	NA	NA	NA	NA	NA	NA
SECISBP2L	NA	NA	0.261923	0.000452417	NA	NA	NA	NA	NA	NA
MRPL10	NA	NA	0.26322	3.31e-05	0.339939	0.00174848	NA	NA	NA	NA
GRAMD1B	NA	NA	0.26459	0.0245868	NA	NA	NA	NA	NA	NA
PRDM1	NA	NA	0.266495	0.00206732	NA	NA	NA	NA	NA	NA
CFLAR	NA	NA	0.266935	3.18e-06	NA	NA	NA	NA	-0.451219	0.0168397
RELT	NA	NA	0.267178	0.0262721	NA	NA	NA	NA	NA	NA
ARHGEF12	NA	NA	0.267796	0.00367328	NA	NA	NA	NA	NA	NA
CHMP4B	NA	NA	0.267963	0.000307334	NA	NA	NA	NA	NA	NA
CCDC50	NA	NA	0.269464	0.0172743	NA	NA	NA	NA	NA	NA
RILPL2	NA	NA	0.269497	0.029718	NA	NA	NA	NA	NA	NA
PDE4D	NA	NA	0.269893	0.037032	0.319728	0.00260241	0.333343	0.000981559	NA	NA
RPL31	NA	NA	0.269906	0.0411986	NA	NA	0.301679	4.35e-08	NA	NA
SLC1A4	NA	NA	0.270325	0.0110568	NA	NA	0.312742	0.000180381	0.571532	0.000157387
PSMA2	NA	NA	0.270852	0.00426725	NA	NA	NA	NA	NA	NA
AHR	NA	NA	0.271899	0.00574731	NA	NA	NA	NA	NA	NA
NFKB1	NA	NA	0.556196	0.0461277	NA	NA	NA	NA	NA	NA
MYLIP	NA	NA	0.272873	0.0236173	NA	NA	NA	NA	NA	NA
TUBA1C	NA	NA	0.273818	0.00798272	NA	NA	NA	NA	NA	NA
CSNK1G3	NA	NA	0.274218	5.5e-06	NA	NA	NA	NA	NA	NA
ZC3H15	NA	NA	0.274684	0.0130536	0.409182	0.0466913	NA	NA	NA	NA
GBP5	NA	NA	0.275613	1.52e-05	NA	NA	0.4084	0.000689418	NA	NA
AFF4	NA	NA	0.278183	0.0330007	NA	NA	NA	NA	NA	NA
RTF1	NA	NA	0.281625	0.000589244	NA	NA	NA	NA	NA	NA
TRAF1	NA	NA	0.282583	2.87e-07	NA	NA	NA	NA	NA	NA
WDR45B	NA	NA	0.283012	0.00104431	NA	NA	NA	NA	NA	NA
ERLEC1	NA	NA	0.290988	0.00139868	NA	NA	NA	NA	NA	NA
HNRNPL	NA	NA	0.291007	0.00915773	NA	NA	0.255558	0.0131044	NA	NA
ARPC1B	NA	NA	0.291433	0.0085446	NA	NA	NA	NA	NA	NA
SIPA1L1	NA	NA	0.291823	0.000512196	NA	NA	NA	NA	NA	NA
RPL38	NA	NA	0.292721	0.0011288	NA	NA	0.294311	1.22e-07	NA	NA
PET100	NA	NA	0.293206	1.44e-06	0.302759	5.57e-07	NA	NA	NA	NA
RRBP1	NA	NA	0.295445	0.000156359	NA	NA	NA	NA	NA	NA
BIRC2	NA	NA	0.296113	0.00843467	NA	NA	NA	NA	NA	NA
PDXK	NA	NA	0.299093	0.00131346	NA	NA	NA	NA	NA	NA
CDC42SE1	NA	NA	0.300764	0.00375293	NA	NA	NA	NA	NA	NA
REXO1	NA	NA	0.302884	0.00183168	NA	NA	NA	NA	NA	NA
RPL37A	0.352075	0.0286045	0.307683	4.51e-05	NA	NA	0.298291	3.79e-10	NA	NA
CNOT2	NA	NA	0.30883	0.021176	NA	NA	NA	NA	NA	NA
SNX9	NA	NA	0.310003	0.000106923	NA	NA	NA	NA	NA	NA
FKBP5	NA	NA	0.311632	0.000211187	NA	NA	0.497202	6.2e-10	NA	NA
CD55	NA	NA	0.313753	0.000959801	NA	NA	NA	NA	NA	NA
SLC5A3	NA	NA	0.314074	0.0152784	NA	NA	NA	NA	NA	NA
ST8SIA4	NA	NA	0.31661	8.56e-09	NA	NA	NA	NA	NA	NA
TYMP	NA	NA	0.316919	0.0189346	NA	NA	0.310105	1.56e-06	NA	NA
RPLP1	NA	NA	0.317558	0.00561908	0.305463	0.00178367	NA	NA	NA	NA
ITK	NA	NA	0.318762	0.00915538	NA	NA	0.448255	9.92e-08	NA	NA
TMSB10	NA	NA	0.324048	1.89e-05	NA	NA	0.289194	1.84e-12	NA	NA
DUSP10	NA	NA	0.324385	0.00490457	NA	NA	NA	NA	NA	NA
HNRNPH3	NA	NA	0.326334	0.000490059	0.408809	0.00237869	0.314252	0.000221733	NA	NA
PPP1R14B	NA	NA	0.326779	0.000446675	NA	NA	NA	NA	NA	NA
RPS29	NA	NA	0.327931	8.61e-06	NA	NA	0.279359	0.000353003	NA	NA
EHD1	NA	NA	0.329154	1.2e-05	NA	NA	NA	NA	NA	NA
SPAG9	NA	NA	0.331561	0.000367582	NA	NA	NA	NA	0.321792	0.000556609
TRIP12	NA	NA	0.337547	1.21e-06	NA	NA	NA	NA	NA	NA
RPS21	0.503891	0.00308351	0.337554	1.94e-07	NA	NA	0.252692	2.34e-05	NA	NA
P2RX5	NA	NA	0.337785	1.99e-06	NA	NA	NA	NA	NA	NA
DDI2	NA	NA	0.339748	0.000140411	NA	NA	NA	NA	NA	NA
SRSF10	NA	NA	0.340217	0.0297478	NA	NA	0.329359	0.00192896	NA	NA
IGKC	0.382251	3.56e-05	0.343366	0.000255458	NA	NA	NA	NA	0.639637	0.0445281
ABLIM1	NA	NA	0.346125	0.0110216	NA	NA	NA	NA	NA	NA
MXD4	NA	NA	0.34954	0.0342375	NA	NA	NA	NA	NA	NA
MT-ATP8	NA	NA	0.352482	0.000927752	NA	NA	0.559562	2.1e-17	NA	NA
PTPRJ	NA	NA	0.353748	0.000825734	NA	NA	0.303484	0.00494769	NA	NA
UPP1	NA	NA	0.35474	0.00155646	NA	NA	0.250638	0.0370326	NA	NA
CNOT1	NA	NA	0.356093	0.0127033	NA	NA	0.358017	1.81e-05	NA	NA
IL18RAP	NA	NA	0.356213	3.86e-07	NA	NA	NA	NA	NA	NA
LRMP	NA	NA	0.356729	0.000363145	0.28966	0.00046968	0.317571	2.36e-05	0.595668	5.24e-07
PIM1	NA	NA	0.357787	9.24e-11	NA	NA	NA	NA	NA	NA
SLAMF7	NA	NA	0.360506	0.0151634	NA	NA	NA	NA	NA	NA
RIOK3	NA	NA	0.361415	3.35e-06	NA	NA	NA	NA	0.651985	0.000826706
MXD1	0.511148	0.0120936	0.365176	0.00257678	NA	NA	0.293425	0.000650123	NA	NA
WARS1	NA	NA	0.366544	7e-06	NA	NA	0.404176	7.71e-12	NA	NA
TNIP1	NA	NA	0.370073	0.00358658	NA	NA	0.333502	2.11e-05	NA	NA
RPL36	NA	NA	0.373202	3.07e-08	NA	NA	0.265498	2.73e-08	NA	NA
NDUFA13	NA	NA	0.376582	2.42e-05	0.570085	0.000105323	0.482797	2e-14	0.367789	0.00183717
ATP5F1A	NA	NA	0.377181	0.00249165	NA	NA	NA	NA	NA	NA
SYNJ2	0.831556	3.47e-05	0.378129	1.93e-05	NA	NA	NA	NA	NA	NA
MT-ND4	NA	NA	0.378574	1.53e-06	NA	NA	NA	NA	NA	NA
RPL37	0.464257	1.53e-05	0.380868	2.11e-12	0.278102	0.00158077	0.257287	9.67e-09	NA	NA
STOM	NA	NA	0.381099	3.02e-07	NA	NA	0.348932	0.000816042	NA	NA
PER2	NA	NA	0.381839	0.000290509	NA	NA	NA	NA	NA	NA
BACH1	NA	NA	0.383558	7.95e-06	NA	NA	NA	NA	NA	NA
GNG2	NA	NA	0.385813	0.0470207	NA	NA	0.315077	0.0114906	NA	NA
ZBTB43	NA	NA	0.386283	2.72e-05	0.340771	0.000315383	NA	NA	0.677679	0.00344342
MT-ND2	NA	NA	0.389925	9.51e-05	NA	NA	0.529737	2.87e-08	NA	NA
S100A6	NA	NA	0.391941	0.0171844	NA	NA	0.320763	1.51e-06	NA	NA
IL4R	NA	NA	0.392215	3.65e-05	NA	NA	0.269334	0.0147616	NA	NA
ELOVL5	NA	NA	0.393032	6.72e-05	0.303371	0.00982623	0.313376	0.0003345	0.61813	3.13e-07
SYTL2	NA	NA	0.393444	0.00012792	NA	NA	0.37775	0.000624111	NA	NA
ITGAX	0.619424	0.00921182	0.39738	0.000473207	NA	NA	NA	NA	0.974334	0.000819849
CDV3	NA	NA	0.395738	1.83e-05	NA	NA	0.309616	3.61e-05	NA	NA
GNLY	NA	NA	0.436072	0.00951086	NA	NA	NA	NA	NA	NA
ZNF267	NA	NA	0.397549	0.00136947	NA	NA	0.314569	5.37e-06	NA	NA
PLP2	NA	NA	0.397666	0.0357442	NA	NA	NA	NA	NA	NA
ANKRD28	NA	NA	0.398215	0.00345991	0.538204	0.0192163	0.29469	0.000180474	NA	NA
CNOT6L	NA	NA	0.402232	0.00931206	NA	NA	0.419579	7.28e-06	NA	NA
OTULIN	NA	NA	0.405078	0.0109849	NA	NA	0.379064	0.0121772	NA	NA
RPS17	NA	NA	0.40838	1.71e-08	NA	NA	0.486793	4.06e-12	0.259725	0.000205336
SLC7A5	NA	NA	0.501689	5.11e-05	0.491913	0.00698345	NA	NA	NA	NA
JAK3	0.367936	0.0497024	0.415963	0.00102514	NA	NA	0.427693	1.19e-09	NA	NA
HIPK1	NA	NA	0.422366	0.00947348	NA	NA	NA	NA	NA	NA
KIR3DX1	NA	NA	0.423397	0.0289604	0.443137	0.0122294	0.296193	0.00147199	0.830479	2.27e-05
GZMB	1.30132	6.69e-05	0.571429	6.05e-08	NA	NA	0.566507	8.96e-22	NA	NA
BACH2	NA	NA	0.425457	0.0222801	NA	NA	NA	NA	NA	NA
CPT1A	NA	NA	0.430937	2.51e-05	NA	NA	NA	NA	0.548545	2.32e-05
PRNP	NA	NA	0.431621	1.98e-05	NA	NA	NA	NA	NA	NA
PIM3	NA	NA	0.434379	0.0335439	0.754433	0.00083487	NA	NA	NA	NA
CD44	NA	NA	0.592934	0.000590058	NA	NA	NA	NA	NA	NA
CPD	NA	NA	0.440337	0.000385539	NA	NA	NA	NA	NA	NA
NCS1	NA	NA	0.440834	2.47e-07	NA	NA	NA	NA	NA	NA
CRYBG1	NA	NA	0.445459	7.45e-07	NA	NA	0.54556	2.64e-14	NA	NA
MTHFD2	NA	NA	0.455294	5.02e-06	NA	NA	0.318896	4.9e-05	NA	NA
COX7C	NA	NA	0.456322	3.17e-07	NA	NA	NA	NA	NA	NA
CEBPD	NA	NA	0.456451	0.000562161	NA	NA	NA	NA	NA	NA
TNIP2	NA	NA	0.458224	1.01e-08	NA	NA	NA	NA	NA	NA
ARPC5L	NA	NA	0.458776	4.84e-05	0.498267	0.00693128	0.394793	7.47e-05	NA	NA
S100A11	NA	NA	0.464649	0.00994511	NA	NA	NA	NA	NA	NA
RNF145	NA	NA	0.4748	1.12e-07	0.636214	3.83e-07	0.358498	5e-09	0.388755	0.0318514
RPL17	NA	NA	0.480653	8.98e-06	NA	NA	0.36743	0.000245882	NA	NA
IFNGR1	NA	NA	0.48821	0.0341181	NA	NA	NA	NA	NA	NA
JMJD1C	NA	NA	0.4925	0.000400734	NA	NA	0.57201	1.84e-07	NA	NA
RNF213	NA	NA	0.501216	6.19e-05	NA	NA	0.685152	3.1e-16	NA	NA
PRF1	NA	NA	0.641082	2.35e-08	NA	NA	0.607869	3.03e-19	NA	NA
CD74	NA	NA	0.531549	0.000305313	0.827008	1.54e-07	0.711029	1.61e-25	1.34926	2.02e-07
SELL	NA	NA	0.769202	1.25e-05	NA	NA	0.435864	0.0165851	NA	NA
AGO2	NA	NA	0.549859	1.03e-05	0.574973	1.72e-05	0.287545	9.35e-06	NA	NA
RAB8B	NA	NA	0.549963	3.85e-09	NA	NA	0.407228	3.68e-08	NA	NA
CCL4L2	NA	NA	1.24354	0.0137509	NA	NA	NA	NA	NA	NA
NINJ1	NA	NA	0.571173	0.00986676	NA	NA	NA	NA	NA	NA
VIM	1.12069	4.94e-06	1.66047	2.13e-34	1.1073	2.31e-07	1.01361	3.9e-29	NA	NA
LRRFIP1	NA	NA	0.580746	0.000147762	NA	NA	NA	NA	NA	NA
HLA-DQB1	NA	NA	0.582641	1.97e-05	NA	NA	0.495563	5.82e-08	NA	NA
MAPKAPK2	NA	NA	NA	NA	NA	NA	NA	NA	0.752134	0.000191101
OASL	NA	NA	0.596542	6.24e-05	NA	NA	NA	NA	NA	NA
MT-ND4L	0.619812	0.00507719	0.600052	4.4e-09	NA	NA	0.603635	4.28e-12	NA	NA
HSPA5	NA	NA	0.604224	1e-07	NA	NA	NA	NA	NA	NA
STX11	NA	NA	NA	NA	NA	NA	NA	NA	0.759348	5.39e-05
MT-ND3	NA	NA	0.607087	1.35e-20	NA	NA	0.476353	4.12e-14	NA	NA
RPS26	0.688733	0.000188384	0.609153	3.45e-13	0.350202	0.0373582	0.457962	7.75e-17	NA	NA
RELB	NA	NA	0.614896	7.32e-11	0.588777	2.31e-05	0.393676	3.35e-06	0.578474	0.0457481
MAP2K2	NA	NA	NA	NA	NA	NA	NA	NA	0.763895	0.00373486
DENND4A	NA	NA	0.622309	0.000576602	NA	NA	0.508962	4.89e-10	0.509855	0.0136354
RPS10	0.810099	1.6e-08	0.625356	1.33e-15	0.588102	7.54e-08	0.465551	1.52e-21	NA	NA
GZMK	NA	NA	NA	NA	NA	NA	NA	NA	0.76767	5.04e-06
RPL36A	0.83093	6.49e-08	0.653088	7.54e-12	0.50689	0.000303228	0.646832	1.21e-23	0.687414	0.0312571
FKBP11	NA	NA	0.692708	3.45e-11	0.602941	5.51e-07	0.567975	1.23e-17	NA	NA
MTRNR2L12	NA	NA	0.747275	3.91e-12	NA	NA	0.532071	7.48e-13	NA	NA
GZMA	NA	NA	NA	NA	NA	NA	0.383723	5.36e-08	NA	NA
CD8A	NA	NA	NA	NA	NA	NA	0.663217	0.000397629	NA	NA
SMAP2	NA	NA	0.79283	3.25e-17	0.684925	2.43e-05	0.625352	3.46e-16	NA	NA
GRASP	NA	NA	0.859489	1.29e-17	NA	NA	0.420514	0.00112252	NA	NA
AREG	NA	NA	1.0498	9.74e-08	NA	NA	NA	NA	NA	NA
NEAT1	NA	NA	1.22233	1.17e-27	1.13945	4.25e-07	0.590124	3.56e-22	2.32601	1.29e-09
LGALS1	NA	NA	NA	NA	NA	NA	0.835593	1.9e-08	NA	NA
MT2A	NA	NA	1.3193	6.84e-27	1.24042	1.15e-12	1.24433	3.39e-49	0.4022	0.0324433
IL7R	NA	NA	NA	NA	NA	NA	0.985099	3.24e-11	NA	NA
XCL1	0.760127	0.0216378	NA	NA	NA	NA	NA	NA	NA	NA
IRF8	NA	NA	0.272547	1.93e-07	NA	NA	NA	NA	NA	NA
IRF4	NA	NA	0.549182	6.9e-07	NA	NA	0.448348	1.57e-07	NA	NA
ISG20	NA	NA	0.62068	1.61e-11	0.697681	2.41e-06	0.436413	5.67e-06	0.796267	0.000119657
IFITM3	NA	NA	0.758587	6.08e-13	0.555814	0.0096271	0.487637	9.17e-11	NA	NA
ZCCHC2	NA	NA	NA	NA	NA	NA	NA	NA	1.01923	2.11e-08
IFI6	NA	NA	NA	NA	0.609649	1.43e-09	0.337069	0.0259512	NA	NA
IFI16	NA	NA	NA	NA	NA	NA	0.506612	4.18e-12	NA	NA
IRF7	0.419942	0.0436307	NA	NA	NA	NA	NA	NA	NA	NA
GAPDH	NA	NA	0.413809	2.47e-06	0.54791	1e-08	0.32739	7.54e-08	0.827455	2.57e-05
HIF1A	0.752229	3.65e-06	0.606435	1.33e-10	NA	NA	0.494882	8.67e-11	0.301307	0.000207371
NAMPT	NA	NA	NA	NA	0.514473	0.0249822	NA	NA	0.433002	0.0130257
LDHB	NA	NA	NA	NA	NA	NA	NA	NA	1.15337	8.67e-06
TNFRSF4	0.59775	2.21e-05	0.395724	2.01e-05	NA	NA	NA	NA	NA	NA
CBLB	NA	NA	0.425411	9.74e-06	NA	NA	0.419122	1.45e-06	1.00883	0.000880674
HAVCR2	NA	NA	NA	NA	NA	NA	0.282851	0.00258639	0.630416	0.00283441
LAG3	NA	NA	NA	NA	0.693242	2.86e-06	0.801848	4.44e-27	0.885671	0.0034364
TNFRSF9	NA	NA	NA	NA	NA	NA	0.34039	0.0012606	1.33661	0.0384277
TNFRSF18	0.680796	0.00980888	NA	NA	NA	NA	NA	NA	NA	NA
NASP	-0.678267	0.0312412	NA	NA	NA	NA	NA	NA	NA	NA
LDHA	-0.655893	0.000874361	NA	NA	NA	NA	-0.301689	2.99e-07	NA	NA
TUBA4A	-0.622341	0.00841665	NA	NA	NA	NA	-0.608095	3.53e-18	NA	NA
TIPARP	-0.619223	0.0119336	NA	NA	NA	NA	NA	NA	NA	NA
PTMA	-0.433339	6.28e-05	NA	NA	NA	NA	-0.283237	2.07e-18	-0.638441	7.6e-07
PCMTD1	-0.345995	0.0174238	NA	NA	NA	NA	NA	NA	NA	NA
SNRPD3	-0.313234	0.0243797	NA	NA	NA	NA	NA	NA	NA	NA
UQCRFS1	-0.279965	0.0463992	NA	NA	NA	NA	NA	NA	NA	NA
GOLGA8B	0.285152	0.0354134	NA	NA	NA	NA	NA	NA	NA	NA
C4orf48	0.31815	7.07e-07	NA	NA	NA	NA	NA	NA	NA	NA
EZR	0.333792	0.0290527	NA	NA	NA	NA	NA	NA	0.847652	0.0370634
RPS15	0.355387	0.00599668	NA	NA	NA	NA	NA	NA	NA	NA
MIER1	0.362023	0.00583291	NA	NA	NA	NA	NA	NA	NA	NA
ALKBH7	0.368107	0.0116808	NA	NA	NA	NA	NA	NA	0.401374	0.00294436
RPL41	0.395541	0.00483537	NA	NA	NA	NA	NA	NA	NA	NA
SREK1	0.460299	0.0122713	NA	NA	NA	NA	NA	NA	NA	NA
ITGB7	0.466586	0.00056977	NA	NA	NA	NA	NA	NA	NA	NA
GNL3	0.539148	0.00312747	NA	NA	NA	NA	0.378949	1.96e-09	NA	NA
ADGRE5	0.635597	0.0244851	NA	NA	NA	NA	NA	NA	0.995097	0.0264195
H3-3A	NA	NA	NA	NA	NA	NA	NA	NA	-1.92809	0.0199524
SEPTIN7	NA	NA	NA	NA	NA	NA	NA	NA	-1.64072	0.00168097
FCGR3A	NA	NA	NA	NA	NA	NA	-0.320226	0.000109147	-1.32025	1.2e-07
H3-3B	NA	NA	NA	NA	NA	NA	NA	NA	-1.2454	0.0214762
NFKBIA	NA	NA	NA	NA	NA	NA	-0.406753	3.57e-21	-1.19689	2.32e-08
DDX17	NA	NA	NA	NA	NA	NA	NA	NA	-1.12989	0.000569301
CTSW	NA	NA	NA	NA	NA	NA	NA	NA	-1.08712	3.69e-05
MPHOSPH8	NA	NA	NA	NA	NA	NA	NA	NA	-1.07845	0.000237501
SELPLG	NA	NA	NA	NA	NA	NA	NA	NA	-0.855914	0.000314539
GPX4	NA	NA	NA	NA	NA	NA	-0.366122	7.77e-08	-0.805058	0.0184065
RAB29	NA	NA	NA	NA	NA	NA	NA	NA	-0.77632	0.00163175
SELENOK	NA	NA	NA	NA	NA	NA	NA	NA	-0.741778	4.46e-07
DDX46	NA	NA	NA	NA	-0.306857	0.00655348	NA	NA	-0.728179	0.000571324
FTL	NA	NA	NA	NA	NA	NA	NA	NA	-0.690852	0.000270973
TAF15	NA	NA	NA	NA	NA	NA	NA	NA	-0.626432	0.00177505
IL27RA	NA	NA	NA	NA	NA	NA	NA	NA	-0.61307	0.0165153
KDM6B	NA	NA	NA	NA	NA	NA	NA	NA	-0.608123	0.000474093
ALG13	NA	NA	NA	NA	NA	NA	NA	NA	-0.60325	0.0135734
EPB41	NA	NA	NA	NA	NA	NA	NA	NA	-0.600824	0.0154485
S1PR5	NA	NA	NA	NA	NA	NA	NA	NA	-0.58906	0.00679137
IER5L	NA	NA	NA	NA	NA	NA	-0.397107	0.000434111	-0.585385	0.0430844
RPL21	NA	NA	NA	NA	NA	NA	NA	NA	-0.577585	0.0105684
N4BP2L2	NA	NA	NA	NA	NA	NA	NA	NA	-0.559338	7.28e-05
PRKAR1A	NA	NA	NA	NA	NA	NA	NA	NA	-0.558498	0.000822729
BST2	NA	NA	NA	NA	NA	NA	NA	NA	-0.536861	0.000289165
PDCD4	NA	NA	NA	NA	NA	NA	NA	NA	-0.5167	0.0325575
PDE3B	NA	NA	NA	NA	NA	NA	NA	NA	-0.51454	0.043396
FNTA	NA	NA	NA	NA	NA	NA	NA	NA	-0.510849	0.0240662
SAP18	NA	NA	NA	NA	NA	NA	NA	NA	-0.508202	0.0058248
EIF2S3	NA	NA	NA	NA	NA	NA	NA	NA	-0.501112	0.00171561
CCNH	NA	NA	NA	NA	NA	NA	NA	NA	-0.499134	0.00274914
PPP1R12A	NA	NA	NA	NA	NA	NA	NA	NA	-0.487124	0.000905161
ERBIN	NA	NA	NA	NA	NA	NA	NA	NA	-0.484052	0.0256437
LAPTM4A	NA	NA	NA	NA	NA	NA	NA	NA	-0.483095	0.0113906
RBM8A	NA	NA	NA	NA	NA	NA	NA	NA	-0.472913	0.0348952
COQ10B	NA	NA	NA	NA	NA	NA	NA	NA	-0.465736	0.0131595
TOX	NA	NA	NA	NA	NA	NA	NA	NA	-0.44243	0.00420137
VPS13C	NA	NA	NA	NA	NA	NA	NA	NA	-0.44227	0.00754981
RNASEH2C	NA	NA	NA	NA	NA	NA	NA	NA	-0.441115	0.00104338
STK10	NA	NA	NA	NA	NA	NA	NA	NA	-0.440704	0.0390114
ATP6AP2	NA	NA	NA	NA	NA	NA	NA	NA	-0.436243	3.81e-05
ZNF148	NA	NA	NA	NA	NA	NA	NA	NA	-0.430144	0.00653121
MRPL47	NA	NA	NA	NA	NA	NA	NA	NA	-0.427764	0.00226433
GPBP1	NA	NA	NA	NA	NA	NA	NA	NA	-0.424357	0.0135883
HDAC1	NA	NA	NA	NA	NA	NA	NA	NA	-0.420532	0.00112439
RAB8A	NA	NA	NA	NA	NA	NA	NA	NA	-0.40982	0.0218848
ARFGAP3	NA	NA	NA	NA	NA	NA	NA	NA	-0.392473	0.0368894
TMED4	NA	NA	NA	NA	NA	NA	NA	NA	-0.390067	0.000795556
STUB1	NA	NA	NA	NA	NA	NA	NA	NA	-0.388708	2.72e-07
SREK1IP1	NA	NA	NA	NA	NA	NA	NA	NA	-0.387589	0.00048884
JMJD6	NA	NA	NA	NA	NA	NA	NA	NA	-0.381688	0.0236571
RPN2	NA	NA	NA	NA	NA	NA	NA	NA	-0.380523	0.00852297
SELENOF	NA	NA	NA	NA	NA	NA	NA	NA	-0.379437	2.51e-05
CCNDBP1	NA	NA	NA	NA	NA	NA	NA	NA	-0.378879	0.0319912
KLHL24	NA	NA	NA	NA	NA	NA	NA	NA	-0.378632	0.00521874
SIVA1	NA	NA	NA	NA	NA	NA	NA	NA	-0.371325	0.0130968
TECR	NA	NA	NA	NA	NA	NA	NA	NA	-0.364684	0.000263575
CIR1	NA	NA	NA	NA	NA	NA	NA	NA	-0.361432	0.00544783
BPTF	NA	NA	NA	NA	NA	NA	NA	NA	-0.357913	0.000650937
HMOX2	NA	NA	NA	NA	NA	NA	NA	NA	-0.354027	0.0336028
SLC3A2	NA	NA	NA	NA	NA	NA	NA	NA	-0.35133	0.0229153
HNRNPA0	NA	NA	NA	NA	NA	NA	NA	NA	-0.349427	0.012602
LSM6	NA	NA	NA	NA	NA	NA	NA	NA	-0.343494	0.00958159
XPO1	NA	NA	NA	NA	NA	NA	NA	NA	-0.342931	0.000848115
NCBP2	NA	NA	NA	NA	NA	NA	NA	NA	-0.339317	0.00202016
SDHD	NA	NA	NA	NA	NA	NA	NA	NA	-0.336392	0.0268608
SLFN5	NA	NA	NA	NA	-0.59291	0.0164138	NA	NA	-0.335243	0.000774647
NOL7	NA	NA	NA	NA	NA	NA	NA	NA	-0.331166	0.0044344
CFAP97	NA	NA	NA	NA	NA	NA	NA	NA	-0.33049	0.0185196
PSMC4	NA	NA	NA	NA	NA	NA	NA	NA	-0.326857	1.07e-06
IK	NA	NA	NA	NA	NA	NA	NA	NA	-0.323033	0.0202422
ABT1	NA	NA	NA	NA	NA	NA	NA	NA	-0.322516	0.0244204
UBE2L3	NA	NA	NA	NA	NA	NA	NA	NA	-0.322093	0.0130279
ZC3H13	NA	NA	NA	NA	NA	NA	NA	NA	-0.32183	0.00011369
ZNF652	NA	NA	NA	NA	NA	NA	NA	NA	-0.320616	0.0473983
FAM162A	NA	NA	NA	NA	NA	NA	NA	NA	-0.317222	0.00944352
PDIA3	NA	NA	NA	NA	NA	NA	NA	NA	-0.313703	0.00010752
ARPC5	NA	NA	NA	NA	-0.296306	0.011641	NA	NA	-0.313544	0.00542203
KDM5A	NA	NA	NA	NA	NA	NA	NA	NA	-0.309184	0.00435727
METTL23	NA	NA	NA	NA	NA	NA	NA	NA	-0.30842	0.00157387
COX11	NA	NA	NA	NA	NA	NA	NA	NA	-0.305246	0.0024316
NIPBL	NA	NA	NA	NA	NA	NA	NA	NA	-0.299069	0.000222763
CTR9	NA	NA	NA	NA	NA	NA	NA	NA	-0.298264	0.000241214
TSTD1	NA	NA	NA	NA	NA	NA	NA	NA	-0.296041	0.00625598
BCAP31	NA	NA	NA	NA	NA	NA	NA	NA	-0.291684	0.00020299
ZBTB8OS	NA	NA	NA	NA	NA	NA	NA	NA	-0.288328	0.0406422
HCLS1	NA	NA	NA	NA	NA	NA	NA	NA	-0.286771	0.0485183
LAMP1	NA	NA	NA	NA	NA	NA	NA	NA	-0.283567	0.010292
CSGALNACT2	NA	NA	NA	NA	NA	NA	NA	NA	-0.28144	4.67e-05
EIF2S2	NA	NA	NA	NA	NA	NA	NA	NA	-0.278781	0.00185443
PSMD14	NA	NA	NA	NA	NA	NA	NA	NA	-0.275694	0.0017418
NDUFAF8	NA	NA	NA	NA	NA	NA	NA	NA	-0.267957	0.000671246
ZNF451	NA	NA	NA	NA	NA	NA	NA	NA	-0.26585	0.0166171
NCOR1	NA	NA	NA	NA	NA	NA	NA	NA	-0.261503	0.00459805
PRPF6	NA	NA	NA	NA	NA	NA	NA	NA	-0.257911	0.045238
BNIP3L	NA	NA	NA	NA	NA	NA	NA	NA	-0.257133	0.011785
ZPR1	NA	NA	NA	NA	NA	NA	NA	NA	-0.251144	0.00138244
RABEP2	NA	NA	NA	NA	NA	NA	NA	NA	0.250298	0.00154414
HMOX1	NA	NA	NA	NA	NA	NA	NA	NA	0.252863	0.000727381
LASP1	NA	NA	NA	NA	NA	NA	NA	NA	0.253527	1.63e-08
LRP10	NA	NA	NA	NA	NA	NA	NA	NA	0.254551	0.00430868
MORF4L2	NA	NA	NA	NA	NA	NA	NA	NA	0.255661	0.00775241
SLC9A1	NA	NA	NA	NA	NA	NA	NA	NA	0.255676	0.00054418
PTGER4	NA	NA	NA	NA	NA	NA	NA	NA	0.258493	0.0236186
CCNG1	NA	NA	NA	NA	NA	NA	NA	NA	0.259575	0.0476512
RWDD1	NA	NA	NA	NA	NA	NA	NA	NA	0.259609	0.000830683
ZCCHC8	NA	NA	NA	NA	NA	NA	NA	NA	0.261548	0.016931
GMFB	NA	NA	NA	NA	NA	NA	NA	NA	0.26443	0.000552306
RIT1	NA	NA	NA	NA	NA	NA	NA	NA	0.264588	0.00103832
UBE2Q1	NA	NA	NA	NA	NA	NA	NA	NA	0.26468	9.51e-06
PQBP1	NA	NA	NA	NA	NA	NA	NA	NA	0.265287	0.0306109
MRPL41	NA	NA	NA	NA	NA	NA	NA	NA	0.265833	0.00856266
DGKD	NA	NA	NA	NA	NA	NA	NA	NA	0.266165	0.00291321
HDAC10	NA	NA	NA	NA	NA	NA	NA	NA	0.266678	0.00914689
MDM2	NA	NA	NA	NA	NA	NA	0.27689	0.00785215	0.267061	0.0149804
CAPRIN1	NA	NA	NA	NA	NA	NA	NA	NA	0.268197	0.000806287
TBL1XR1	NA	NA	NA	NA	NA	NA	NA	NA	0.268387	0.00285493
CHRAC1	NA	NA	NA	NA	NA	NA	NA	NA	0.268891	0.0471882
SEC11C	NA	NA	NA	NA	NA	NA	NA	NA	0.269042	0.0104956
YTHDF1	NA	NA	NA	NA	NA	NA	NA	NA	0.271998	0.00336307
RNF220	NA	NA	NA	NA	NA	NA	NA	NA	0.275427	9.53e-05
ATG3	NA	NA	NA	NA	NA	NA	NA	NA	0.276062	2.31e-05
STXBP2	NA	NA	NA	NA	NA	NA	NA	NA	0.277788	0.033045
FAM173A	NA	NA	NA	NA	NA	NA	NA	NA	0.279237	0.000509333
SMS	NA	NA	NA	NA	NA	NA	NA	NA	0.280065	0.0340061
RNF10	NA	NA	NA	NA	NA	NA	NA	NA	0.281222	3.68e-05
CTDP1	NA	NA	NA	NA	NA	NA	NA	NA	0.282261	0.0248621
PHB2	NA	NA	NA	NA	NA	NA	NA	NA	0.282652	0.015346
HSPA13	NA	NA	NA	NA	NA	NA	NA	NA	0.282666	7.17e-05
KMT2C	NA	NA	NA	NA	NA	NA	NA	NA	0.28325	0.0246012
MRPL9	NA	NA	NA	NA	NA	NA	NA	NA	0.283943	0.00302572
GALNT1	NA	NA	NA	NA	NA	NA	NA	NA	0.286852	0.00680138
ARL8A	NA	NA	NA	NA	NA	NA	NA	NA	0.287053	0.000142631
IL12RB1	NA	NA	NA	NA	NA	NA	NA	NA	0.288113	0.0109329
CARM1	NA	NA	NA	NA	NA	NA	NA	NA	0.288997	0.0174482
HADHB	NA	NA	NA	NA	NA	NA	NA	NA	0.291303	0.00318356
MRPL12	NA	NA	NA	NA	NA	NA	NA	NA	0.294025	0.0322226
COPS2	NA	NA	NA	NA	NA	NA	NA	NA	0.29556	0.00742436
HSH2D	NA	NA	NA	NA	NA	NA	NA	NA	0.298192	5.97e-05
ZNF684	NA	NA	NA	NA	NA	NA	NA	NA	0.299057	0.0411567
ATF4	NA	NA	NA	NA	NA	NA	NA	NA	0.300045	8.39e-05
RBPJ	NA	NA	NA	NA	NA	NA	NA	NA	0.300444	0.000172092
AC027644.3	NA	NA	NA	NA	NA	NA	NA	NA	0.300564	0.0433663
POLR2G	NA	NA	NA	NA	NA	NA	NA	NA	0.300729	0.00762087
PSENEN	NA	NA	NA	NA	NA	NA	NA	NA	0.300887	0.000384074
MTCH1	NA	NA	NA	NA	NA	NA	NA	NA	0.304251	0.00248497
TENT4B	NA	NA	NA	NA	NA	NA	NA	NA	0.306361	0.0184766
CCDC57	NA	NA	NA	NA	NA	NA	NA	NA	0.307803	0.0467913
NF1	NA	NA	NA	NA	NA	NA	NA	NA	0.307981	0.0213107
IGHG4	NA	NA	NA	NA	NA	NA	NA	NA	0.310426	0.00174612
PLEKHF1	NA	NA	NA	NA	NA	NA	NA	NA	0.310794	0.0228267
PPP6R2	NA	NA	NA	NA	NA	NA	NA	NA	0.312377	0.000165036
ZNHIT1	NA	NA	NA	NA	NA	NA	NA	NA	0.313689	0.0162493
NSMF	NA	NA	NA	NA	NA	NA	NA	NA	0.315176	0.000543238
LGALS9	NA	NA	NA	NA	NA	NA	NA	NA	0.316212	0.00023082
ATP6V1H	NA	NA	NA	NA	NA	NA	NA	NA	0.316636	0.00123384
ACIN1	NA	NA	NA	NA	NA	NA	NA	NA	0.316753	0.00169711
ERAP2	NA	NA	NA	NA	NA	NA	NA	NA	0.318394	0.0384305
FSD1	NA	NA	NA	NA	NA	NA	NA	NA	0.319593	0.00402522
FXR1	NA	NA	NA	NA	NA	NA	0.328574	2.2e-07	0.323744	0.00299543
BLMH	NA	NA	NA	NA	NA	NA	NA	NA	0.324683	0.000135836
NUP98	NA	NA	NA	NA	NA	NA	NA	NA	0.325589	0.00697721
ZNF655	NA	NA	NA	NA	NA	NA	NA	NA	0.325708	0.00313632
SPTLC1	NA	NA	NA	NA	NA	NA	NA	NA	0.326222	2.05e-07
SNHG15	NA	NA	NA	NA	NA	NA	NA	NA	0.326472	0.00154752
HBS1L	NA	NA	NA	NA	NA	NA	NA	NA	0.330146	0.000113657
SUPV3L1	NA	NA	NA	NA	0.359064	0.0414766	NA	NA	0.330563	0.0443525
NSA2	NA	NA	NA	NA	NA	NA	0.259825	0.00991234	0.332938	0.0482852
VPS26A	NA	NA	NA	NA	NA	NA	NA	NA	0.335804	0.000185602
DAZAP1	NA	NA	NA	NA	NA	NA	NA	NA	0.336433	0.00400493
PFKFB3	NA	NA	NA	NA	NA	NA	NA	NA	0.337002	0.00428349
NISCH	NA	NA	NA	NA	NA	NA	NA	NA	0.337215	0.0020975
COX5A	NA	NA	NA	NA	NA	NA	NA	NA	0.337869	0.0257554
ZBTB32	NA	NA	NA	NA	NA	NA	NA	NA	0.338376	1.36e-05
SSR1	NA	NA	NA	NA	NA	NA	NA	NA	0.347836	0.000502322
MVP	NA	NA	NA	NA	0.266724	0.000156191	NA	NA	0.352829	1.59e-05
EVI2B	NA	NA	NA	NA	NA	NA	NA	NA	0.354299	0.00602209
ERP44	NA	NA	NA	NA	NA	NA	NA	NA	0.356216	7.55e-05
ZNF326	NA	NA	NA	NA	NA	NA	NA	NA	0.356958	0.000282725
ATP5PB	NA	NA	NA	NA	NA	NA	NA	NA	0.358126	0.00302903
ASNA1	NA	NA	NA	NA	NA	NA	NA	NA	0.361406	0.000142952
TRAF3	NA	NA	NA	NA	NA	NA	0.270361	0.00117943	0.367198	0.0396534
FAM96A	NA	NA	NA	NA	NA	NA	NA	NA	0.367253	0.0212334
TOGARAM2	NA	NA	NA	NA	NA	NA	NA	NA	0.371697	0.000644651
KDM2B	NA	NA	NA	NA	NA	NA	NA	NA	0.372069	6.22e-07
CD2	NA	NA	NA	NA	NA	NA	NA	NA	0.37228	0.00324343
ADI1	NA	NA	NA	NA	NA	NA	NA	NA	0.373432	0.00358569
2007-03-01	NA	NA	NA	NA	NA	NA	NA	NA	0.377101	0.0341805
PTRHD1	NA	NA	NA	NA	NA	NA	NA	NA	0.37907	0.000518734
H2AFZ	NA	NA	NA	NA	NA	NA	-0.423408	5.84e-07	0.381512	2.64e-05
FAM96B	NA	NA	NA	NA	NA	NA	NA	NA	0.383897	0.0023798
EPB41L4A-AS1	NA	NA	NA	NA	NA	NA	NA	NA	0.387488	0.00388178
MGAT1	NA	NA	NA	NA	NA	NA	NA	NA	0.389871	0.00828578
RFXANK	NA	NA	NA	NA	NA	NA	NA	NA	0.391581	0.000670574
C19orf66	NA	NA	NA	NA	NA	NA	NA	NA	0.391976	8.12e-05
FURIN	NA	NA	NA	NA	NA	NA	NA	NA	0.394497	0.0129801
SNAP29	NA	NA	NA	NA	NA	NA	NA	NA	0.395196	0.00156326
SNAP47	NA	NA	NA	NA	NA	NA	NA	NA	0.398986	6.1e-05
SNRPD1	NA	NA	NA	NA	NA	NA	NA	NA	0.401174	1.36e-06
ZFP91	NA	NA	NA	NA	NA	NA	NA	NA	0.401594	0.00230864
WDR1	NA	NA	NA	NA	NA	NA	NA	NA	0.40258	0.0272743
SMARCE1	NA	NA	NA	NA	NA	NA	NA	NA	0.404423	0.00504492
CARS	NA	NA	NA	NA	NA	NA	NA	NA	0.408338	0.00340603
EPG5	NA	NA	NA	NA	NA	NA	NA	NA	0.410032	0.00190791
HPS1	NA	NA	NA	NA	NA	NA	NA	NA	0.415527	0.00574085
NR2C1	NA	NA	NA	NA	NA	NA	NA	NA	0.416507	0.00921859
IST1	NA	NA	NA	NA	NA	NA	NA	NA	0.417844	0.00521764
HPRT1	NA	NA	NA	NA	NA	NA	NA	NA	0.418853	0.00249741
TMEM238	NA	NA	NA	NA	NA	NA	NA	NA	0.419712	4.45e-05
NUDT16L1	NA	NA	NA	NA	NA	NA	NA	NA	0.420291	0.00164033
ERGIC1	NA	NA	NA	NA	NA	NA	NA	NA	0.423933	0.00274819
CSNK1D	NA	NA	NA	NA	0.348958	0.0101521	0.320016	0.000407273	0.424149	0.0193842
IDH3B	NA	NA	NA	NA	NA	NA	NA	NA	0.424605	0.00538437
LINC01871	NA	NA	NA	NA	NA	NA	NA	NA	0.425079	3.86e-05
SNHG25	NA	NA	NA	NA	NA	NA	NA	NA	0.438545	0.0137452
HINT2	NA	NA	NA	NA	NA	NA	NA	NA	0.440436	9.34e-05
SNHG9	NA	NA	NA	NA	NA	NA	NA	NA	0.443223	0.000595001
YARS	NA	NA	NA	NA	NA	NA	NA	NA	0.445158	0.0311523
IRAK4	NA	NA	NA	NA	NA	NA	NA	NA	0.446899	1.23e-05
LILRB1	NA	NA	NA	NA	NA	NA	NA	NA	0.457432	0.00380577
WDR83OS	NA	NA	NA	NA	NA	NA	NA	NA	0.457449	0.00694055
STAU1	NA	NA	NA	NA	NA	NA	NA	NA	0.463285	0.00100907
SELENOH	NA	NA	NA	NA	NA	NA	NA	NA	0.465404	6.03e-06
AC016831.1	NA	NA	NA	NA	NA	NA	NA	NA	0.465676	2.22e-05
PKM	NA	NA	NA	NA	NA	NA	NA	NA	0.469978	1.57e-05
USP34	NA	NA	NA	NA	NA	NA	NA	NA	0.474565	0.00708258
TOM1	NA	NA	NA	NA	NA	NA	NA	NA	0.47538	0.000153829
FOXO1	NA	NA	NA	NA	NA	NA	NA	NA	0.475902	0.00114106
HOTAIRM1	NA	NA	NA	NA	NA	NA	NA	NA	0.47861	0.00204314
QARS	NA	NA	NA	NA	NA	NA	NA	NA	0.480545	0.0136068
SETD2	NA	NA	NA	NA	NA	NA	0.394265	0.000923104	0.480774	4.39e-05
LAYN	NA	NA	NA	NA	NA	NA	NA	NA	0.486595	0.00809957
TSPAN17	NA	NA	NA	NA	NA	NA	NA	NA	0.493201	1.99e-05
PELI1	NA	NA	NA	NA	NA	NA	NA	NA	0.495996	0.000728788
IGLC2	NA	NA	NA	NA	NA	NA	NA	NA	0.503876	0.0150723
H3F3B	NA	NA	NA	NA	NA	NA	-0.919277	3.52e-18	0.504804	0.000209864
GALNT2	NA	NA	NA	NA	NA	NA	NA	NA	0.518909	0.0020316
2007-09-01	NA	NA	NA	NA	NA	NA	NA	NA	0.528485	0.00166971
H2AFY	NA	NA	NA	NA	NA	NA	NA	NA	0.533176	2.83e-07
PPP3CC	NA	NA	NA	NA	NA	NA	NA	NA	0.537221	3e-05
MARK3	NA	NA	NA	NA	NA	NA	NA	NA	0.540589	3.52e-05
2001-09-01	NA	NA	NA	NA	NA	NA	NA	NA	0.544435	0.000118469
PARD6G	NA	NA	NA	NA	NA	NA	NA	NA	0.551932	0.000129189
MIAT	NA	NA	NA	NA	NA	NA	NA	NA	0.557641	0.000260652
RAD23B	NA	NA	NA	NA	NA	NA	NA	NA	0.563543	0.0369953
SIRPG	NA	NA	NA	NA	NA	NA	NA	NA	0.570818	0.00200603
PQLC1	NA	NA	NA	NA	NA	NA	NA	NA	0.573056	0.00292584
MRPL23	NA	NA	NA	NA	NA	NA	NA	NA	0.573427	0.000482467
ARAP2	NA	NA	NA	NA	NA	NA	NA	NA	0.576467	0.00438127
F2R	NA	NA	NA	NA	NA	NA	NA	NA	0.596201	0.0352933
H2AFJ	NA	NA	NA	NA	NA	NA	NA	NA	0.599355	0.00112749
H2AFV	NA	NA	NA	NA	NA	NA	-0.351704	0.00072983	0.602234	0.00853017
MIR4435-2HG	NA	NA	NA	NA	NA	NA	NA	NA	0.602259	1.61e-08
BRD1	NA	NA	NA	NA	NA	NA	0.527831	6.2e-08	0.632957	0.00145745
RPS15A	NA	NA	NA	NA	NA	NA	NA	NA	0.636354	5.3e-06
2002-09-01	NA	NA	NA	NA	NA	NA	NA	NA	0.636555	6.44e-05
ARHGAP45	NA	NA	NA	NA	NA	NA	NA	NA	0.647512	0.0313261
IFI27L2	NA	NA	NA	NA	NA	NA	NA	NA	0.65424	0.0164547
XPO6	NA	NA	NA	NA	NA	NA	NA	NA	0.655128	0.00910705
GLS	NA	NA	NA	NA	NA	NA	NA	NA	0.670875	0.00298566
C8orf59	NA	NA	NA	NA	NA	NA	NA	NA	0.678148	8.61e-05
AES	NA	NA	NA	NA	NA	NA	-0.485536	0.019785	0.680515	0.00959579
MYL6B	NA	NA	NA	NA	NA	NA	NA	NA	0.680835	2.04e-08
H3F3A	NA	NA	NA	NA	NA	NA	-0.762429	2.08e-10	0.684413	0.00258879
ATP5MG	NA	NA	NA	NA	NA	NA	NA	NA	0.685654	0.00412836
PTP4A1	NA	NA	NA	NA	NA	NA	NA	NA	0.687953	0.029421
SH3TC1	NA	NA	NA	NA	NA	NA	NA	NA	0.691335	0.000406893
TROVE2	NA	NA	NA	NA	NA	NA	NA	NA	0.691646	0.00163873
CASP3	NA	NA	NA	NA	NA	NA	NA	NA	0.696168	8.24e-06
SNHG8	NA	NA	NA	NA	NA	NA	NA	NA	0.703859	0.0168692
ANXA5	NA	NA	NA	NA	NA	NA	NA	NA	0.709437	4.83e-06
YWHAH	NA	NA	NA	NA	NA	NA	NA	NA	0.72575	0.0177898
ACP5	NA	NA	NA	NA	NA	NA	NA	NA	0.744357	4.64e-07
ZFAS1	NA	NA	NA	NA	NA	NA	NA	NA	0.747805	4.6e-05
USP36	NA	NA	NA	NA	NA	NA	NA	NA	0.752001	0.00948051
AC058791.1	NA	NA	NA	NA	NA	NA	NA	NA	0.757066	0.00389821
BICDL1	NA	NA	NA	NA	NA	NA	NA	NA	0.768312	0.00022768
CHPT1	NA	NA	NA	NA	NA	NA	NA	NA	0.784116	0.00017325
RBM38	NA	NA	NA	NA	NA	NA	NA	NA	0.804836	0.0360825
TRAT1	NA	NA	NA	NA	NA	NA	NA	NA	0.805334	0.0060143
PSMA3-AS1	NA	NA	NA	NA	NA	NA	NA	NA	0.855287	0.0231078
FAM129A	NA	NA	NA	NA	NA	NA	NA	NA	0.859254	0.00030158
CYTOR	NA	NA	NA	NA	NA	NA	NA	NA	0.881781	0.00345398
HIST1H1C	NA	NA	NA	NA	0.586492	0.0104137	NA	NA	0.931197	1.77e-07
S1PR4	NA	NA	NA	NA	NA	NA	NA	NA	0.979989	0.000231019
DUSP2	NA	NA	NA	NA	NA	NA	-0.679322	9.1e-24	NA	NA
KLF2	NA	NA	NA	NA	NA	NA	-0.666351	2.23e-22	NA	NA
DUSP1	NA	NA	NA	NA	NA	NA	-0.624203	1.12e-12	NA	NA
CLIC3	NA	NA	NA	NA	-0.823027	2.44e-06	-0.585299	8.23e-12	NA	NA
MYADM	NA	NA	NA	NA	-0.380826	0.000552444	-0.464408	1.1e-09	NA	NA
AC020916.1	NA	NA	NA	NA	NA	NA	-0.459276	0.000139026	NA	NA
AC004687.1	NA	NA	NA	NA	NA	NA	-0.43198	4.67e-05	NA	NA
CCND2	NA	NA	NA	NA	NA	NA	-0.400069	8.51e-06	NA	NA
AC044849.1	NA	NA	NA	NA	NA	NA	-0.399219	7.03e-05	NA	NA
CD81	NA	NA	NA	NA	NA	NA	-0.397602	1.07e-11	NA	NA
B3GNT7	NA	NA	NA	NA	NA	NA	-0.380642	0.000590036	NA	NA
CRIP1	NA	NA	NA	NA	NA	NA	-0.37741	0.00131519	NA	NA
TUBA1B	NA	NA	NA	NA	NA	NA	-0.373567	7.84e-05	NA	NA
MGST3	NA	NA	NA	NA	NA	NA	-0.37322	1.19e-07	NA	NA
HAGH	NA	NA	NA	NA	NA	NA	-0.36691	1.87e-06	NA	NA
TIGIT	NA	NA	NA	NA	NA	NA	-0.366174	6.12e-06	NA	NA
TTC38	NA	NA	NA	NA	NA	NA	-0.364682	1.93e-08	NA	NA
C1orf56	NA	NA	NA	NA	NA	NA	-0.360073	0.0225462	NA	NA
MIDN	NA	NA	NA	NA	-0.533436	0.00130174	-0.356989	1.13e-07	NA	NA
CX3CR1	NA	NA	NA	NA	NA	NA	-0.342405	0.038017	NA	NA
EEF1B2	NA	NA	NA	NA	NA	NA	-0.341803	1.02e-08	NA	NA
JUND	NA	NA	NA	NA	NA	NA	-0.33549	2.82e-20	NA	NA
COL6A2	NA	NA	NA	NA	NA	NA	-0.335371	0.00298999	NA	NA
KLF6	NA	NA	NA	NA	NA	NA	-0.334139	6.43e-08	NA	NA
CYBA	NA	NA	NA	NA	NA	NA	-0.324644	1.31e-18	NA	NA
SKP1	NA	NA	NA	NA	NA	NA	-0.322725	0.000262742	NA	NA
EIF1	NA	NA	NA	NA	NA	NA	-0.31549	2.1e-25	NA	NA
CIRBP	NA	NA	NA	NA	NA	NA	-0.311258	6.54e-07	NA	NA
PRELID1	NA	NA	NA	NA	NA	NA	-0.310446	4.4e-05	NA	NA
RPS3	NA	NA	NA	NA	NA	NA	-0.309545	1.5e-26	NA	NA
BBC3	NA	NA	NA	NA	NA	NA	-0.309318	0.000349185	NA	NA
CTBP2	NA	NA	NA	NA	NA	NA	-0.308161	0.000627663	NA	NA
IFRD1	NA	NA	NA	NA	NA	NA	-0.306553	0.000577883	NA	NA
RPS14	NA	NA	NA	NA	NA	NA	-0.306036	4.64e-23	NA	NA
POLE4	NA	NA	NA	NA	NA	NA	-0.304612	3.95e-06	NA	NA
MT-CO1	NA	NA	NA	NA	-0.354494	0.0101598	-0.30317	7.33e-13	NA	NA
NCR3	NA	NA	NA	NA	NA	NA	-0.298903	9.69e-05	NA	NA
ARL4A	NA	NA	NA	NA	NA	NA	-0.295821	0.00624106	NA	NA
RHOH	NA	NA	NA	NA	NA	NA	-0.294853	0.00930725	NA	NA
FGR	NA	NA	NA	NA	NA	NA	-0.293685	0.000216161	NA	NA
SLC9A3R1	NA	NA	NA	NA	NA	NA	-0.293043	0.00729532	NA	NA
2006-09-01	NA	NA	NA	NA	NA	NA	-0.291788	0.0149968	NA	NA
POLR2K	NA	NA	NA	NA	NA	NA	-0.288757	8.28e-05	NA	NA
UTS2	NA	NA	NA	NA	NA	NA	-0.285241	1.22e-05	NA	NA
MED30	NA	NA	NA	NA	NA	NA	-0.282077	0.000230509	NA	NA
BTN3A2	NA	NA	NA	NA	NA	NA	-0.281839	0.0152294	NA	NA
SH2D1B	NA	NA	NA	NA	NA	NA	-0.281216	0.00149434	NA	NA
ARF4	NA	NA	NA	NA	NA	NA	-0.279506	7.74e-05	NA	NA
AP2M1	NA	NA	NA	NA	NA	NA	-0.278497	4.84e-05	NA	NA
PSMA5	NA	NA	NA	NA	NA	NA	-0.276519	0.000275079	NA	NA
SRSF3	NA	NA	NA	NA	NA	NA	-0.275562	0.00759353	NA	NA
CALM2	NA	NA	NA	NA	NA	NA	-0.275545	0.00583244	NA	NA
PLEKHA1	NA	NA	NA	NA	NA	NA	-0.270883	0.0132969	NA	NA
NFATC3	NA	NA	NA	NA	NA	NA	-0.269913	0.0021693	NA	NA
KIR3DL1	NA	NA	NA	NA	NA	NA	-0.26746	0.00579644	NA	NA
KIR3DL1	NA	NA	NA	NA	NA	NA	-0.26746	0.00579644	NA	NA
C16orf54	NA	NA	NA	NA	NA	NA	-0.267132	0.00330571	NA	NA
MFSD10	NA	NA	NA	NA	NA	NA	-0.266265	7.43e-06	NA	NA
ZFP36L2	NA	NA	NA	NA	NA	NA	-0.264958	0.000411448	NA	NA
KRAS	NA	NA	NA	NA	NA	NA	-0.264929	0.0108101	NA	NA
VAMP8	NA	NA	NA	NA	NA	NA	-0.263856	4.26e-05	NA	NA
PPP1R18	NA	NA	NA	NA	NA	NA	-0.26151	1.23e-05	NA	NA
SF1	NA	NA	NA	NA	-0.393439	0.00262089	-0.261	6.19e-06	NA	NA
AMD1	NA	NA	NA	NA	NA	NA	-0.260565	0.04798	NA	NA
MAZ	NA	NA	NA	NA	NA	NA	-0.259554	0.00545255	NA	NA
ATP6V0B	NA	NA	NA	NA	NA	NA	-0.255975	1.67e-09	NA	NA
THUMPD3-AS1	NA	NA	NA	NA	NA	NA	-0.255569	0.00230603	NA	NA
ITGB1BP1	NA	NA	NA	NA	NA	NA	-0.253643	5.09e-05	NA	NA
TMEM165	NA	NA	NA	NA	NA	NA	-0.252365	0.0125578	NA	NA
PTPN2	NA	NA	NA	NA	NA	NA	0.250333	0.0104438	NA	NA
DDX39B	NA	NA	NA	NA	NA	NA	0.25259	0.00470722	NA	NA
CCDC69	NA	NA	NA	NA	NA	NA	0.253396	0.000958894	NA	NA
PLIN2	NA	NA	NA	NA	NA	NA	0.258609	0.000103506	NA	NA
ARFGEF1	NA	NA	NA	NA	NA	NA	0.259174	0.0103789	NA	NA
UHRF2	NA	NA	NA	NA	NA	NA	0.259324	0.00184126	NA	NA
NUS1	NA	NA	NA	NA	NA	NA	0.260103	0.0132703	NA	NA
CSNK2A1	NA	NA	NA	NA	NA	NA	0.260851	0.0384719	NA	NA
DOCK2	NA	NA	NA	NA	NA	NA	0.261139	0.00166544	NA	NA
NUP153	NA	NA	NA	NA	NA	NA	0.262972	4.75e-06	NA	NA
TAF1D	NA	NA	NA	NA	NA	NA	0.264679	0.0203359	NA	NA
EIF5B	NA	NA	NA	NA	NA	NA	0.265195	0.0204752	NA	NA
STAG2	NA	NA	NA	NA	NA	NA	0.265674	7.32e-05	NA	NA
KCTD20	NA	NA	NA	NA	NA	NA	0.266174	0.00149773	NA	NA
RAPGEF1	NA	NA	NA	NA	NA	NA	0.269159	1.07e-05	NA	NA
SUPT6H	NA	NA	NA	NA	NA	NA	0.271377	0.000189049	NA	NA
PTK2B	NA	NA	NA	NA	NA	NA	0.272256	0.00284319	NA	NA
CREBBP	NA	NA	NA	NA	NA	NA	0.274472	0.000422491	NA	NA
TAP2	NA	NA	NA	NA	NA	NA	0.275469	1.2e-05	NA	NA
SSH2	NA	NA	NA	NA	NA	NA	0.27569	1.96e-05	NA	NA
HIVEP1	NA	NA	NA	NA	NA	NA	0.277223	0.00137708	NA	NA
INO80D	NA	NA	NA	NA	NA	NA	0.278337	0.027621	NA	NA
ERMN	NA	NA	NA	NA	NA	NA	0.280646	0.00210757	NA	NA
STK17A	NA	NA	NA	NA	NA	NA	0.283263	0.0018276	NA	NA
ICAM1	NA	NA	NA	NA	NA	NA	0.28355	0.0371046	NA	NA
FAM160B1	NA	NA	NA	NA	NA	NA	0.289187	8.81e-06	NA	NA
DTX3L	NA	NA	NA	NA	NA	NA	0.292374	0.000312145	NA	NA
PKN2	NA	NA	NA	NA	NA	NA	0.298765	0.000490756	NA	NA
TANK	NA	NA	NA	NA	NA	NA	0.301102	0.000804009	NA	NA
GBP1	NA	NA	NA	NA	NA	NA	0.303055	0.000441201	NA	NA
CD5	NA	NA	NA	NA	NA	NA	0.303399	5.32e-05	NA	NA
CCDC6	NA	NA	NA	NA	NA	NA	0.306843	7.14e-13	NA	NA
MED23	NA	NA	NA	NA	NA	NA	0.310658	1.65e-05	NA	NA
TUT7	NA	NA	NA	NA	NA	NA	0.313479	0.000489845	NA	NA
SEC62	NA	NA	NA	NA	NA	NA	0.313487	0.034221	NA	NA
BRD9	NA	NA	NA	NA	NA	NA	0.314589	0.0063703	NA	NA
TPM3	NA	NA	NA	NA	NA	NA	0.315677	0.0134492	NA	NA
XRN1	NA	NA	NA	NA	NA	NA	0.318525	0.0112499	NA	NA
RBM26	NA	NA	NA	NA	NA	NA	0.318727	0.00250153	NA	NA
CD226	NA	NA	NA	NA	NA	NA	0.321008	7.74e-06	NA	NA
TNRC6A	NA	NA	NA	NA	NA	NA	0.322174	0.00239593	NA	NA
LCP1	NA	NA	NA	NA	NA	NA	0.324861	0.00817978	NA	NA
SLC2A3	NA	NA	NA	NA	NA	NA	0.325438	0.00539593	NA	NA
MGAT4A	NA	NA	NA	NA	0.272794	0.0145585	0.328077	0.0108222	NA	NA
RNF19A	NA	NA	NA	NA	NA	NA	0.333609	0.0197395	NA	NA
CEBPZ	NA	NA	NA	NA	NA	NA	0.337541	0.00219654	NA	NA
CLTC	NA	NA	NA	NA	NA	NA	0.3385	0.00173462	NA	NA
EPSTI1	NA	NA	NA	NA	0.314889	0.0171973	0.342315	0.000307854	NA	NA
FAM107B	NA	NA	NA	NA	NA	NA	0.344592	0.000237951	NA	NA
AP1G1	NA	NA	NA	NA	NA	NA	0.346082	4.51e-06	NA	NA
LPIN1	NA	NA	NA	NA	NA	NA	0.346501	3.2e-06	NA	NA
PPP1R16B	NA	NA	NA	NA	NA	NA	0.348984	0.00879663	NA	NA
AKAP13	NA	NA	NA	NA	NA	NA	0.350915	0.0026097	NA	NA
CD6	NA	NA	NA	NA	0.479618	1.63e-06	0.351004	4.04e-05	NA	NA
NIBAN1	NA	NA	NA	NA	NA	NA	0.351372	0.0282106	NA	NA
DDX21	NA	NA	NA	NA	NA	NA	0.356844	5.99e-08	NA	NA
RORA	NA	NA	NA	NA	NA	NA	0.359921	0.00130249	NA	NA
ZBED4	NA	NA	NA	NA	NA	NA	0.361453	1.92e-07	NA	NA
PRPF4B	NA	NA	NA	NA	NA	NA	0.362364	0.0133092	NA	NA
ZNF644	NA	NA	NA	NA	NA	NA	0.36912	0.00114951	NA	NA
LAPTM5	NA	NA	NA	NA	NA	NA	0.370677	0.000721858	NA	NA
CD38	NA	NA	NA	NA	NA	NA	0.375785	3.76e-05	NA	NA
RASSF5	NA	NA	NA	NA	NA	NA	0.376022	3.92e-05	NA	NA
ILF3	NA	NA	NA	NA	NA	NA	0.376933	2.48e-05	NA	NA
GNPTAB	NA	NA	NA	NA	NA	NA	0.377987	0.00192337	NA	NA
EWSR1	NA	NA	NA	NA	NA	NA	0.383232	0.00312335	NA	NA
FLNA	NA	NA	NA	NA	NA	NA	0.385054	0.00395534	NA	NA
PDE4B	NA	NA	NA	NA	NA	NA	0.387849	3.49e-05	NA	NA
S100A4	NA	NA	NA	NA	NA	NA	0.38861	4.38e-06	NA	NA
ATP2B1	NA	NA	NA	NA	NA	NA	0.389111	0.00297538	NA	NA
MT-ND1	NA	NA	NA	NA	NA	NA	0.389285	6.82e-07	NA	NA
HSPD1	NA	NA	NA	NA	NA	NA	0.3938	0.0122529	NA	NA
COTL1	NA	NA	NA	NA	NA	NA	0.398071	0.00844711	NA	NA
YARS1	NA	NA	NA	NA	NA	NA	0.401582	1.67e-08	NA	NA
GBP4	NA	NA	NA	NA	0.257739	0.00170651	0.403824	3.38e-05	NA	NA
MYH9	NA	NA	NA	NA	NA	NA	0.408615	6.29e-05	NA	NA
HLA-DRB5	NA	NA	NA	NA	0.417238	0.0262649	0.412102	6.18e-07	NA	NA
METAP2	NA	NA	NA	NA	NA	NA	0.412172	1.8e-10	NA	NA
TLE5	NA	NA	NA	NA	NA	NA	0.412175	0.00319947	NA	NA
PRRC2C	NA	NA	NA	NA	NA	NA	0.413993	7.24e-06	NA	NA
USP9Y	NA	NA	NA	NA	NA	NA	0.414575	5.86e-05	NA	NA
GBP2	NA	NA	NA	NA	0.386218	0.014031	0.421101	1.02e-05	NA	NA
EML4	NA	NA	NA	NA	NA	NA	0.424405	0.00365342	NA	NA
MBNL1	NA	NA	NA	NA	NA	NA	0.427263	7.39e-08	NA	NA
BHLHE40	NA	NA	NA	NA	NA	NA	0.43058	0.00984834	NA	NA
ANXA1	NA	NA	NA	NA	0.748144	0.000932647	0.430962	7.02e-07	NA	NA
RANBP2	NA	NA	NA	NA	NA	NA	0.431297	0.000419894	NA	NA
MX2	NA	NA	NA	NA	NA	NA	0.441713	3.2e-07	NA	NA
STAT1	NA	NA	NA	NA	NA	NA	0.450306	0.0263585	NA	NA
SMG1	NA	NA	NA	NA	NA	NA	0.460705	0.000777842	NA	NA
NKTR	NA	NA	NA	NA	NA	NA	0.461781	0.00835177	NA	NA
BATF	NA	NA	NA	NA	NA	NA	0.473365	1.61e-09	NA	NA
CYTIP	NA	NA	NA	NA	NA	NA	0.473947	1.35e-08	NA	NA
MAP3K8	NA	NA	NA	NA	NA	NA	0.48901	5.59e-09	NA	NA
GPRIN3	NA	NA	NA	NA	NA	NA	0.494137	3.06e-07	NA	NA
ETS1	NA	NA	NA	NA	NA	NA	0.52051	3.47e-12	NA	NA
CEMIP2	NA	NA	NA	NA	NA	NA	0.548661	3.88e-05	NA	NA
SYNE2	NA	NA	NA	NA	NA	NA	0.647511	5.94e-06	NA	NA
SPN	NA	NA	NA	NA	-0.407301	0.00711514	NA	NA	NA	NA
CCL5	NA	NA	NA	NA	-0.320543	3.25e-05	NA	NA	NA	NA
ATP5PF	NA	NA	NA	NA	-0.317089	0.0159786	NA	NA	NA	NA
APOBEC3C	NA	NA	NA	NA	-0.29153	0.0379042	NA	NA	NA	NA
EIF3G	NA	NA	NA	NA	-0.289633	0.000148598	NA	NA	NA	NA
STK4	NA	NA	NA	NA	-0.281337	0.012438	NA	NA	NA	NA
EIF4EBP2	NA	NA	NA	NA	-0.252807	0.0412468	NA	NA	NA	NA
CCT8	NA	NA	NA	NA	0.257079	0.020465	NA	NA	NA	NA
RRP15	NA	NA	NA	NA	0.260042	0.0424563	NA	NA	NA	NA
DERL1	NA	NA	NA	NA	0.266678	0.00110764	NA	NA	NA	NA
SEL1L	NA	NA	NA	NA	0.267705	0.00796587	NA	NA	NA	NA
XRN2	NA	NA	NA	NA	0.270218	0.00633095	NA	NA	NA	NA
PRDX6	NA	NA	NA	NA	0.272148	0.0425753	NA	NA	NA	NA
FAM32A	NA	NA	NA	NA	0.275768	0.00174478	NA	NA	NA	NA
KCMF1	NA	NA	NA	NA	0.277287	0.000627875	NA	NA	NA	NA
RPL39	NA	NA	NA	NA	0.281143	0.0188637	NA	NA	NA	NA
MACO1	NA	NA	NA	NA	0.282233	0.0163297	NA	NA	NA	NA
VPS4B	NA	NA	NA	NA	0.282683	0.00530137	NA	NA	NA	NA
RABGGTB	NA	NA	NA	NA	0.289345	0.00204911	NA	NA	NA	NA
SNRPB	NA	NA	NA	NA	0.299696	0.000906992	NA	NA	NA	NA
SERBP1	NA	NA	NA	NA	0.308164	0.0334299	NA	NA	NA	NA
GSPT1	NA	NA	NA	NA	0.312711	0.000271276	NA	NA	NA	NA
LRRC8C	NA	NA	NA	NA	0.312859	0.015641	NA	NA	NA	NA
WTAP	NA	NA	NA	NA	0.318232	3.37e-05	NA	NA	NA	NA
CIB1	NA	NA	NA	NA	0.327198	0.00263875	NA	NA	NA	NA
TMEM263	NA	NA	NA	NA	0.336157	0.0337126	NA	NA	NA	NA
TFG	NA	NA	NA	NA	0.339626	0.0234537	NA	NA	NA	NA
GDE1	NA	NA	NA	NA	0.349267	0.000601484	NA	NA	NA	NA
PGAM1	NA	NA	NA	NA	0.358468	0.0190079	NA	NA	NA	NA
RPLP0	NA	NA	NA	NA	0.362233	0.0469689	NA	NA	NA	NA
UBALD2	NA	NA	NA	NA	0.366835	0.00721113	NA	NA	NA	NA
SNRPA1	NA	NA	NA	NA	0.381517	0.00156146	NA	NA	NA	NA
C1QBP	NA	NA	NA	NA	0.382227	0.000272763	NA	NA	NA	NA
DYNC1LI1	NA	NA	NA	NA	0.389013	0.0100128	NA	NA	NA	NA
SDCBP	NA	NA	NA	NA	0.488777	0.000103576	NA	NA	NA	NA
LEP	NA	NA	NA	NA	NA	NA	NA	NA	NA	NA
