## Supplementary Table S7 for "Malaria drives unique regulatory responses across multiple immune cell subsets"

gene	p_val	avg_log2FC	pct.1	pct.2	p_val_adj	cluster
MT2A	8.77E-09	1.260325229	0.636	0.222	0.000171922	Antigen_presenting
ICOS	1.63E-06	1.045580163	0.527	0.232	0.031875532	Antigen_presenting
RPL36A	8.45E-14	1.035667067	0.964	0.881	1.66E-09	Antigen_presenting
SNX9	5.06E-09	0.992131741	0.455	0.114	9.92E-05	Antigen_presenting
RPS10	1.40E-16	0.969572641	1	0.995	2.75E-12	Antigen_presenting
RPS26	2.64E-11	0.931015981	0.982	0.978	5.18E-07	Antigen_presenting
PLAAT4	1.37E-06	0.884487406	0.855	0.573	0.026853049	Antigen_presenting
TANK	2.15E-07	0.772603172	0.636	0.276	0.004209936	Antigen_presenting
NDUFA13	4.21E-09	0.763252981	0.836	0.443	8.26E-05	Antigen_presenting
MT-ND2	4.95E-07	0.739976211	1	1	0.009707475	Antigen_presenting
RNF19A	6.78E-07	0.723113888	0.927	0.643	0.013302644	Antigen_presenting
SYNJ2	4.61E-09	0.708732711	0.491	0.13	9.04E-05	Antigen_presenting
TNIP2	2.22E-06	0.587333585	0.564	0.227	0.043523125	Antigen_presenting
MT-ATP6	4.18E-10	0.555770615	1	1	8.20E-06	Antigen_presenting
MARCHF2	8.63E-07	0.515526887	0.436	0.124	0.016922915	Antigen_presenting
JUN	1.58E-06	-0.488499868	1	0.989	0.031055138	Antigen_presenting
HLA-C	1.31E-10	-0.555216308	1	1	2.56E-06	Antigen_presenting
ZFP36L2	1.38E-07	-0.703338835	0.873	0.957	0.002707778	Antigen_presenting
CRIP1	4.80E-07	-0.855469789	0.473	0.762	0.009404893	Antigen_presenting
IER2	1.36E-10	-0.894338459	0.855	0.957	2.66E-06	Antigen_presenting
VIM	8.32E-17	1.561621098	0.934	0.803	1.63E-12	Cytotoxic
MT2A	1.43E-20	1.474710986	0.679	0.297	2.80E-16	Cytotoxic
CCL4L2	5.06E-07	1.228407822	0.467	0.263	0.009930588	Cytotoxic
BCL2A1	1.46E-14	1.197252315	0.438	0.165	2.87E-10	Cytotoxic
CCL4	2.81E-07	1.163221564	0.912	0.833	0.005507832	Cytotoxic
RPS10	1.44E-33	0.91686007	0.993	0.956	2.83E-29	Cytotoxic
GZMB	3.28E-10	0.849350365	0.92	0.852	6.43E-06	Cytotoxic
HSPA5	1.35E-06	0.809273531	0.927	0.823	0.026391573	Cytotoxic
RPL36A	5.79E-19	0.801677691	0.949	0.694	1.14E-14	Cytotoxic
SMAP2	1.09E-13	0.739274626	0.839	0.563	2.13E-09	Cytotoxic
NFKBIZ	4.30E-08	0.725188768	0.672	0.417	0.000843716	Cytotoxic
RPS26	1.24E-14	0.697725696	0.993	0.914	2.43E-10	Cytotoxic
HLA-DQB1	6.65E-10	0.688535573	0.555	0.3	1.30E-05	Cytotoxic
IL7R	1.82E-10	0.674887502	0.891	0.665	3.56E-06	Cytotoxic
LAG3	2.19E-09	0.669429791	0.562	0.301	4.29E-05	Cytotoxic
GRASP	1.52E-07	0.642564259	0.496	0.272	0.002986075	Cytotoxic
GPR183	3.98E-07	0.615048737	0.394	0.194	0.007796885	Cytotoxic
ISG20	8.14E-07	0.600833328	0.818	0.633	0.015957561	Cytotoxic
RNF19A	2.75E-07	0.594162285	0.774	0.573	0.005391374	Cytotoxic
RPL17	1.88E-09	0.591740827	0.832	0.626	3.68E-05	Cytotoxic
RILPL2	8.50E-07	0.583120149	0.453	0.241	0.016675388	Cytotoxic
HSPE1	1.50E-08	0.580569942	0.832	0.627	0.000293989	Cytotoxic
SERPINB9	9.05E-07	0.567458823	0.555	0.329	0.01774892	Cytotoxic
ZNF267	3.86E-08	0.559898983	0.445	0.225	0.000757526	Cytotoxic
ICOS	3.96E-07	0.548987749	0.248	0.096	0.007759067	Cytotoxic
FKBP11	4.16E-08	0.536126974	0.62	0.349	0.000815325	Cytotoxic
RELB	3.74E-08	0.513586656	0.482	0.256	0.000733806	Cytotoxic
SNX9	5.08E-12	0.511422129	0.27	0.072	9.95E-08	Cytotoxic
PPP1R16B	1.02E-09	0.509019513	0.474	0.209	2.00E-05	Cytotoxic
STAT5A	8.26E-09	0.489851438	0.401	0.173	0.000161956	Cytotoxic
IRF4	5.57E-08	0.4831738	0.212	0.067	0.001091284	Cytotoxic
YARS1	1.44E-08	0.473914908	0.27	0.094	0.000282386	Cytotoxic
SELL	4.75E-08	0.463759034	0.401	0.178	0.000932048	Cytotoxic
HIF1A	4.85E-08	0.461682161	0.445	0.206	0.000951201	Cytotoxic
SYNJ2	8.13E-10	0.453155225	0.241	0.07	1.59E-05	Cytotoxic
MT-ATP8	7.81E-09	0.444077363	0.409	0.167	0.000153108	Cytotoxic
NPDC1	6.34E-10	0.438121218	0.277	0.088	1.24E-05	Cytotoxic
TNIP2	2.51E-06	0.395812332	0.416	0.211	0.049267438	Cytotoxic
MT-ND3	3.29E-08	0.387519527	1	0.994	0.000644632	Cytotoxic
MT-ATP6	2.56E-12	0.382988072	1	1	5.02E-08	Cytotoxic
RPS17	1.23E-06	0.374551574	0.613	0.346	0.024118418	Cytotoxic
TMSB10	1.27E-08	0.368032328	1	1	0.000249421	Cytotoxic
FASLG	1.27E-08	0.36520875	0.27	0.088	0.000248529	Cytotoxic
RANGAP1	7.78E-08	0.355247063	0.263	0.094	0.001525077	Cytotoxic
ABCG1	1.40E-06	0.347709186	0.19	0.064	0.0273926	Cytotoxic
PBX4	1.30E-08	0.343222322	0.299	0.105	0.000254291	Cytotoxic
RPL31	9.36E-07	0.338511282	1	0.968	0.018359296	Cytotoxic
RPL36	3.40E-08	0.330392419	0.993	0.987	0.000666712	Cytotoxic
CRTAM	3.13E-08	0.328359635	0.168	0.041	0.000614381	Cytotoxic
TPT1	5.84E-14	0.32175077	1	1	1.14E-09	Cytotoxic
NCS1	8.02E-09	0.302820256	0.146	0.029	0.000157257	Cytotoxic
RPS16	2.42E-09	0.282071882	1	0.996	4.75E-05	Cytotoxic
RPL41	7.42E-12	0.280104246	1	1	1.45E-07	Cytotoxic
RPLP1	1.85E-09	0.279273842	1	1	3.64E-05	Cytotoxic
MT-ND4	4.78E-07	0.276071362	1	0.999	0.009371011	Cytotoxic
RPS15A	3.88E-10	0.273328304	1	1	7.61E-06	Cytotoxic
RPL28	1.27E-10	0.266993715	1	1	2.49E-06	Cytotoxic
DDX5	5.02E-07	-0.336346915	0.964	0.985	0.009834729	Cytotoxic
ZFP36L2	5.48E-08	-0.394084525	0.854	0.968	0.00107463	Cytotoxic
HLA-C	9.92E-15	-0.402284842	1	1	1.95E-10	Cytotoxic
METRNL	3.96E-07	-0.415463414	0.949	0.965	0.007774515	Cytotoxic
ARL4C	3.22E-08	-0.437276862	0.956	0.98	0.000630862	Cytotoxic
ACTB	4.05E-09	-0.453979901	0.993	0.991	7.94E-05	Cytotoxic
VAMP2	1.04E-06	-0.516510834	0.642	0.734	0.020462733	Cytotoxic
DUSP1	4.06E-08	-0.517741863	0.73	0.901	0.0007966	Cytotoxic
BTG2	4.75E-07	-0.52022569	0.839	0.901	0.009315056	Cytotoxic
MYADM	4.35E-08	-0.528779272	0.686	0.841	0.000853582	Cytotoxic
SRSF7	1.45E-11	-0.52965393	0.956	0.982	2.84E-07	Cytotoxic
GADD45B	2.58E-09	-0.539864509	0.766	0.863	5.06E-05	Cytotoxic
IER5	3.64E-08	-0.548029037	0.745	0.863	0.00071301	Cytotoxic
IER2	6.05E-13	-0.555320578	0.92	0.982	1.19E-08	Cytotoxic
KLF2	3.59E-09	-0.579800072	0.796	0.914	7.04E-05	Cytotoxic
SRSF3	1.29E-10	-0.589111259	0.869	0.93	2.53E-06	Cytotoxic
JUNB	9.56E-12	-0.611861461	0.905	0.982	1.87E-07	Cytotoxic
CXCR4	3.29E-13	-0.632003848	0.985	0.98	6.45E-09	Cytotoxic
IRF1	9.77E-10	-0.665135734	0.861	0.928	1.92E-05	Cytotoxic
JUN	4.47E-08	-0.702753817	0.934	0.968	0.000876163	Cytotoxic
MYL12A	4.51E-17	-0.723284025	0.774	0.928	8.85E-13	Cytotoxic
IER5L	5.14E-10	-0.915788206	0.219	0.475	1.01E-05	Cytotoxic
MT2A	4.19E-74	1.143147205	0.573	0.251	8.21E-70	gd_total
VIM	5.33E-39	1.052795401	0.96	0.888	1.05E-34	gd_total
RPS10	1.30E-168	0.907456435	0.996	0.973	2.54E-164	gd_total
RPL36A	6.84E-99	0.813864612	0.95	0.794	1.34E-94	gd_total
BCL2A1	5.51E-26	0.767399884	0.296	0.147	1.08E-21	gd_total
IFNG	2.05E-14	0.725900691	0.235	0.128	4.01E-10	gd_total
CCL4	9.57E-07	0.668154125	0.691	0.669	0.018767184	gd_total
CCL3	1.05E-07	0.655725235	0.171	0.103	0.00205477	gd_total
HSPA5	4.81E-20	0.655589874	0.901	0.843	9.44E-16	gd_total
SNX9	2.31E-46	0.610826923	0.407	0.176	4.52E-42	gd_total
ICOS	4.70E-18	0.54513371	0.318	0.188	9.21E-14	gd_total
LAG3	1.52E-23	0.542672226	0.425	0.25	2.98E-19	gd_total
FURIN	1.77E-34	0.52702623	0.566	0.337	3.47E-30	gd_total
RPS26	4.62E-46	0.525774217	0.983	0.942	9.06E-42	gd_total
FKBP11	6.12E-39	0.52508348	0.691	0.441	1.20E-34	gd_total
SMAP2	5.75E-36	0.507997702	0.799	0.588	1.13E-31	gd_total
NFKB1	1.08E-22	0.500903438	0.706	0.521	2.11E-18	gd_total
CLEC2B	1.15E-17	0.490722244	0.599	0.437	2.26E-13	gd_total
TNFRSF4	2.37E-23	0.481998167	0.179	0.066	4.65E-19	gd_total
PPP1R14B	1.26E-22	0.443620204	0.744	0.563	2.47E-18	gd_total
RILPL2	5.01E-18	0.441715482	0.477	0.312	9.83E-14	gd_total
FTH1	8.84E-24	0.437852791	1	1	1.73E-19	gd_total
RELB	1.07E-29	0.433864814	0.542	0.319	2.11E-25	gd_total
FAM177A1	2.39E-28	0.433456212	0.921	0.823	4.69E-24	gd_total
LTB	8.40E-10	0.419535965	0.756	0.637	1.65E-05	gd_total
RNF19A	4.09E-20	0.417527171	0.717	0.553	8.02E-16	gd_total
HLA-DQB1	1.70E-13	0.41675883	0.41	0.279	3.34E-09	gd_total
FAM107B	4.62E-20	0.414903028	0.771	0.615	9.07E-16	gd_total
GPR183	1.12E-18	0.414705792	0.651	0.483	2.19E-14	gd_total
NDUFA13	3.51E-33	0.403589361	0.594	0.346	6.88E-29	gd_total
ISG20	2.17E-21	0.403158836	0.825	0.659	4.25E-17	gd_total
MT-ND2	6.40E-33	0.400136584	1	0.996	1.26E-28	gd_total
HSPE1	1.25E-16	0.39796524	0.753	0.607	2.45E-12	gd_total
IL7R	4.62E-28	0.39702411	0.966	0.865	9.05E-24	gd_total
GRASP	6.59E-20	0.396007755	0.472	0.296	1.29E-15	gd_total
IFITM2	1.36E-24	0.395789088	0.9	0.823	2.67E-20	gd_total
ZNF267	9.50E-23	0.393294938	0.463	0.281	1.86E-18	gd_total
OTULIN	2.95E-16	0.392791472	0.639	0.468	5.78E-12	gd_total
CD2	1.41E-13	0.392627979	0.64	0.504	2.77E-09	gd_total
LUZP1	1.31E-22	0.391958889	0.545	0.348	2.56E-18	gd_total
BIRC2	1.63E-18	0.387037469	0.647	0.461	3.19E-14	gd_total
NINJ1	6.77E-17	0.381932979	0.55	0.392	1.33E-12	gd_total
CCL4L2	9.54E-08	0.381753991	0.276	0.19	0.001870354	gd_total
TANK	1.10E-19	0.378631415	0.438	0.265	2.15E-15	gd_total
PDE4D	2.55E-18	0.378553237	0.739	0.564	4.99E-14	gd_total
RPL17	7.16E-21	0.373601039	0.842	0.707	1.40E-16	gd_total
MT-ND4L	6.75E-19	0.366718589	0.757	0.598	1.32E-14	gd_total
CYTIP	1.51E-19	0.366261133	0.706	0.531	2.96E-15	gd_total
MBNL1	8.51E-16	0.364954613	0.797	0.668	1.67E-11	gd_total
HSP90B1	4.27E-14	0.364619738	0.793	0.664	8.38E-10	gd_total
SYNJ2	3.03E-34	0.364402329	0.307	0.125	5.95E-30	gd_total
RAB8B	9.57E-17	0.353088128	0.55	0.375	1.88E-12	gd_total
NPDC1	2.83E-27	0.35239096	0.286	0.126	5.54E-23	gd_total
JMJD1C	2.72E-14	0.352068127	0.684	0.542	5.33E-10	gd_total
PLAAT4	2.88E-13	0.350951681	0.654	0.508	5.65E-09	gd_total
TMSB10	5.07E-27	0.346448715	1	0.996	9.95E-23	gd_total
UQCR11	6.68E-21	0.342532478	0.786	0.611	1.31E-16	gd_total
FRMD4B	4.51E-18	0.33977004	0.307	0.168	8.85E-14	gd_total
HIF1A	7.99E-23	0.335968553	0.445	0.255	1.57E-18	gd_total
SEC61G	1.51E-18	0.334816555	0.81	0.667	2.96E-14	gd_total
HSPD1	4.95E-17	0.333958015	0.626	0.447	9.71E-13	gd_total
RPS17	3.25E-20	0.329522829	0.678	0.478	6.37E-16	gd_total
PBX4	1.34E-25	0.326768265	0.294	0.134	2.62E-21	gd_total
SPCS3	3.88E-18	0.325063357	0.751	0.571	7.61E-14	gd_total
RORA	1.11E-18	0.324052263	0.885	0.772	2.18E-14	gd_total
H1-2	2.46E-15	0.321772466	0.358	0.212	4.82E-11	gd_total
MAP3K8	1.85E-15	0.318761607	0.652	0.49	3.62E-11	gd_total
ATF3	2.52E-07	0.31442385	0.282	0.196	0.004948125	gd_total
H1-10	1.12E-07	0.309870103	0.419	0.314	0.0021935	gd_total
H2AZ2	1.38E-16	0.304915158	0.662	0.477	2.71E-12	gd_total
STARD7	1.17E-13	0.303955692	0.394	0.256	2.29E-09	gd_total
NFKBIZ	2.52E-07	0.302171693	0.675	0.56	0.00494932	gd_total
MT-ND3	2.10E-22	0.301494852	1	0.999	4.13E-18	gd_total
HNRNPH3	1.32E-16	0.301249102	0.646	0.467	2.58E-12	gd_total
MT-ATP8	1.84E-25	0.300148564	0.429	0.225	3.60E-21	gd_total
MT-ATP6	6.44E-41	0.296949658	1	1	1.26E-36	gd_total
SERPINB9	1.52E-11	0.294289823	0.451	0.31	2.97E-07	gd_total
MYC	5.05E-13	0.292386678	0.178	0.089	9.90E-09	gd_total
VMP1	5.22E-13	0.289133102	0.423	0.279	1.02E-08	gd_total
MT-ND5	2.01E-19	0.289043439	0.998	0.985	3.94E-15	gd_total
ABCG1	7.54E-23	0.288308132	0.323	0.162	1.48E-18	gd_total
RNF145	5.22E-19	0.286194702	0.542	0.345	1.02E-14	gd_total
NAMPT	3.38E-08	0.284170113	0.535	0.41	0.000663386	gd_total
ABCA1	1.57E-21	0.28260056	0.183	0.071	3.07E-17	gd_total
TNIP2	3.25E-18	0.280071033	0.361	0.205	6.38E-14	gd_total
PET100	1.21E-15	0.279749862	0.548	0.371	2.37E-11	gd_total
RPL36	5.82E-23	0.271748218	0.998	0.995	1.14E-18	gd_total
ELF1	4.78E-13	0.268156393	0.77	0.652	9.38E-09	gd_total
POMP	2.09E-12	0.266271821	0.77	0.657	4.09E-08	gd_total
GBP5	3.74E-09	0.265396736	0.475	0.347	7.34E-05	gd_total
YARS1	3.34E-13	0.262826625	0.226	0.122	6.55E-09	gd_total
SURF4	2.77E-13	0.261452368	0.625	0.454	5.43E-09	gd_total
BATF	1.59E-21	0.260685996	0.157	0.055	3.11E-17	gd_total
JAK3	3.69E-19	0.260069353	0.301	0.155	7.23E-15	gd_total
MT-ND4	6.28E-29	0.259459302	1	1	1.23E-24	gd_total
SELL	2.22E-10	0.258550861	0.3	0.192	4.35E-06	gd_total
C4orf48	1.77E-18	0.25771461	0.367	0.205	3.46E-14	gd_total
PSMA2	6.70E-16	0.257706378	0.417	0.255	1.31E-11	gd_total
STAT4	1.02E-07	0.257298002	0.739	0.611	0.002002189	gd_total
PRDM1	1.53E-13	0.256292976	0.329	0.198	3.00E-09	gd_total
CIB1	1.34E-11	0.25298945	0.874	0.783	2.62E-07	gd_total
PLP2	2.91E-09	0.252708622	0.452	0.331	5.71E-05	gd_total
40057	1.12E-06	-0.251213441	0.09	0.151	0.022051812	gd_total
DNAJB1	3.86E-10	-0.255338664	0.763	0.797	7.57E-06	gd_total
HNRNPF	3.48E-09	-0.256692529	0.54	0.586	6.83E-05	gd_total
HCG18	1.51E-08	-0.259742593	0.045	0.108	0.000295385	gd_total
CBX4	1.26E-06	-0.262171879	0.194	0.259	0.0247606	gd_total
ARHGEF1	6.99E-07	-0.262334518	0.519	0.543	0.013699194	gd_total
AC020916.1	3.63E-09	-0.262389241	0.043	0.107	7.12E-05	gd_total
BBX	2.09E-06	-0.265708688	0.346	0.408	0.041068803	gd_total
NR4A2	6.62E-12	-0.267817193	0.824	0.85	1.30E-07	gd_total
KLF2	8.11E-12	-0.271296235	0.868	0.909	1.59E-07	gd_total
GNB2	4.60E-08	-0.272030111	0.327	0.39	0.000901621	gd_total
DYNLL1	2.27E-07	-0.272051935	0.515	0.57	0.004457357	gd_total
HSPA8	9.66E-14	-0.272163486	0.835	0.86	1.90E-09	gd_total
ACTB	2.83E-17	-0.27240709	0.991	0.99	5.55E-13	gd_total
SUN2	1.06E-06	-0.273716618	0.473	0.509	0.020706608	gd_total
ARL4A	1.76E-07	-0.274163594	0.505	0.56	0.00344176	gd_total
CD3G	2.42E-09	-0.275549775	0.771	0.787	4.74E-05	gd_total
TRGC2	2.48E-06	-0.275803104	0.077	0.136	0.048584866	gd_total
CXCR4	1.80E-15	-0.276375616	0.986	0.98	3.53E-11	gd_total
MYO1F	1.92E-07	-0.280091256	0.331	0.388	0.003770836	gd_total
BTN3A2	6.14E-07	-0.280227029	0.28	0.338	0.012045374	gd_total
HLA-DPB1	1.17E-07	-0.28025494	0.522	0.583	0.002284492	gd_total
PPP1R12A	1.63E-06	-0.281671946	0.399	0.446	0.031869102	gd_total
SERTAD1	1.51E-09	-0.282130147	0.583	0.646	2.96E-05	gd_total
SLC9A3R1	3.37E-08	-0.284840766	0.211	0.285	0.000660248	gd_total
TENT4B	1.57E-07	-0.285673726	0.342	0.411	0.003073506	gd_total
NSMCE3	1.48E-07	-0.28845763	0.482	0.519	0.002906227	gd_total
SRSF7	1.52E-21	-0.292382374	0.974	0.981	2.98E-17	gd_total
BIN2	9.93E-08	-0.292940775	0.538	0.562	0.001948143	gd_total
ANKRD44	3.39E-08	-0.29407013	0.325	0.393	0.000663817	gd_total
ODC1	1.17E-10	-0.294359717	0.651	0.699	2.29E-06	gd_total
IFRD1	3.87E-08	-0.296813564	0.672	0.692	0.000759138	gd_total
ATRX	1.62E-07	-0.298587259	0.439	0.499	0.003170976	gd_total
RSRP1	4.04E-13	-0.30264095	0.804	0.821	7.91E-09	gd_total
RIPOR2	1.25E-10	-0.302937276	0.366	0.453	2.46E-06	gd_total
APBB1IP	2.36E-10	-0.310128521	0.321	0.405	4.63E-06	gd_total
38961	9.69E-10	-0.315364965	0.073	0.151	1.90E-05	gd_total
NR3C1	4.43E-10	-0.318026667	0.499	0.561	8.69E-06	gd_total
FYB1	4.96E-07	-0.319750752	0.549	0.579	0.009717126	gd_total
SRSF3	6.28E-17	-0.324251586	0.909	0.92	1.23E-12	gd_total
H2AFV	1.97E-07	-0.324825688	0.117	0.191	0.003864571	gd_total
ZFP36L2	3.57E-26	-0.335523189	0.92	0.974	7.00E-22	gd_total
ID2	2.92E-13	-0.343431768	0.78	0.823	5.72E-09	gd_total
LDHB	1.27E-07	-0.347669243	0.113	0.189	0.00249573	gd_total
VAMP2	3.58E-15	-0.348961608	0.643	0.698	7.01E-11	gd_total
ZFP36L1	6.10E-10	-0.350383573	0.634	0.7	1.20E-05	gd_total
IRF1	5.54E-17	-0.358101682	0.861	0.895	1.09E-12	gd_total
H2AFZ	8.95E-08	-0.363079299	0.113	0.189	0.001755092	gd_total
HLA-C	2.88E-58	-0.365234769	1	0.999	5.65E-54	gd_total
UBE2S	3.46E-18	-0.369734382	0.741	0.795	6.78E-14	gd_total
ZFAS1	6.01E-08	-0.36992	0.125	0.203	0.001177962	gd_total
GADD45B	2.51E-21	-0.375872247	0.734	0.821	4.92E-17	gd_total
FCGR3A	4.96E-09	-0.376420667	0.073	0.145	9.74E-05	gd_total
MYADM	3.40E-20	-0.377151028	0.72	0.814	6.67E-16	gd_total
AC044849.1	5.45E-08	-0.378090062	0.105	0.177	0.001068653	gd_total
MIDN	4.76E-18	-0.38437697	0.628	0.717	9.33E-14	gd_total
MATK	8.33E-14	-0.38694357	0.365	0.457	1.63E-09	gd_total
JUN	9.23E-18	-0.389191868	0.969	0.976	1.81E-13	gd_total
METRNL	1.06E-12	-0.400130998	0.79	0.817	2.08E-08	gd_total
AES	2.30E-10	-0.419700248	0.15	0.258	4.51E-06	gd_total
H4C3	3.31E-10	-0.423425221	0.458	0.519	6.49E-06	gd_total
NXT1	5.66E-19	-0.434759683	0.536	0.626	1.11E-14	gd_total
FOSB	3.06E-19	-0.443537963	0.832	0.892	6.00E-15	gd_total
RARRES3	2.66E-10	-0.447301056	0.118	0.21	5.23E-06	gd_total
MYL12A	1.15E-35	-0.449430453	0.841	0.903	2.26E-31	gd_total
IER5	2.85E-36	-0.491389065	0.784	0.878	5.58E-32	gd_total
39326	1.57E-10	-0.496872302	0.144	0.242	3.08E-06	gd_total
IER2	2.92E-51	-0.514710619	0.893	0.954	5.73E-47	gd_total
FGFBP2	8.06E-10	-0.52245259	0.253	0.352	1.58E-05	gd_total
GNLY	4.55E-07	-0.524354214	0.39	0.471	0.00892724	gd_total
CRIP1	1.40E-26	-0.550422558	0.549	0.666	2.75E-22	gd_total
JUNB	2.27E-42	-0.565498569	0.942	0.981	4.46E-38	gd_total
TRAC	2.39E-13	-0.598263242	0.066	0.162	4.69E-09	gd_total
ID1	2.15E-16	-0.607502004	0.221	0.356	4.22E-12	gd_total
TRBC1	7.62E-09	-0.631469204	0.111	0.192	0.000149425	gd_total
IER5L	6.47E-23	-0.643308699	0.221	0.376	1.27E-18	gd_total
H3F3A	6.83E-13	-0.693337602	0.152	0.27	1.34E-08	gd_total
TRBC2	3.28E-13	-0.711469028	0.117	0.225	6.43E-09	gd_total
MALAT1	1.41E-13	-0.999700748	0.152	0.273	2.77E-09	gd_total
H3F3B	9.47E-16	-1.050239003	0.152	0.273	1.86E-11	gd_total
VIM	4.03E-12	1.64717923	0.95	0.786	7.91E-08	Inflammatory
MT2A	3.88E-11	1.06482154	0.54	0.205	7.61E-07	Inflammatory
NFKB1	1.18E-09	0.91785031	0.73	0.395	2.31E-05	Inflammatory
RPS10	5.68E-21	0.8411218	1	0.955	1.11E-16	Inflammatory
PIM3	2.21E-07	0.84073716	0.73	0.481	0.00432751	Inflammatory
GRASP	6.14E-10	0.83235494	0.53	0.217	1.20E-05	Inflammatory
RELB	1.10E-12	0.79328825	0.56	0.19	2.17E-08	Inflammatory
SMAP2	6.22E-10	0.75877569	0.8	0.484	1.22E-05	Inflammatory
IL7R	1.33E-09	0.74467768	0.97	0.786	2.62E-05	Inflammatory
DUSP10	8.27E-09	0.73918561	0.59	0.258	0.00016214	Inflammatory
FAM177A1	3.25E-11	0.73808465	0.91	0.703	6.38E-07	Inflammatory
HSPD1	1.18E-10	0.72489942	0.72	0.338	2.32E-06	Inflammatory
OTULIN	3.54E-07	0.68920907	0.74	0.454	0.00694257	Inflammatory
HLA-DQB1	6.27E-09	0.66260929	0.69	0.326	0.00012293	Inflammatory
CYTIP	8.06E-10	0.634506	0.81	0.451	1.58E-05	Inflammatory
ZNF267	2.56E-07	0.61913629	0.52	0.264	0.00501721	Inflammatory
FURIN	1.56E-10	0.60862491	0.39	0.11	3.07E-06	Inflammatory
RAB8B	1.46E-07	0.58068763	0.71	0.377	0.00285966	Inflammatory
RPL36A	1.85E-08	0.57802689	0.95	0.757	0.00036356	Inflammatory
MBNL1	1.18E-06	0.57149274	0.86	0.602	0.02305954	Inflammatory
AGO2	1.13E-06	0.55079005	0.56	0.267	0.02220475	Inflammatory
SLC7A5	2.04E-06	0.54676319	0.8	0.516	0.03997941	Inflammatory
MOB4	1.78E-06	0.52707077	0.48	0.223	0.03497967	Inflammatory
DNAJC3	8.74E-08	0.49695553	0.6	0.264	0.0017138	Inflammatory
EZH2	1.09E-07	0.49442987	0.38	0.131	0.00214458	Inflammatory
TWISTNB	3.08E-07	0.48703181	0.42	0.157	0.00604903	Inflammatory
CNOT6L	1.24E-06	0.48491763	0.92	0.688	0.02424491	Inflammatory
DDX27	8.55E-07	0.47509043	0.45	0.199	0.01677426	Inflammatory
FRMD4B	4.58E-08	0.46104607	0.2	0.036	0.00089744	Inflammatory
IFITM2	1.79E-06	0.45565062	0.9	0.783	0.03510703	Inflammatory
SLC35D1	6.53E-08	0.36303384	0.31	0.086	0.00128052	Inflammatory
CD82	1.73E-06	0.31996141	0.21	0.053	0.03395599	Inflammatory
PARD6G	2.09E-06	0.30237264	0.15	0.027	0.04099212	Inflammatory
IGKC	1.24E-06	0.28179004	0.17	0.033	0.02438762	Inflammatory
TPT1	4.18E-07	0.25136386	1	1	0.0081989	Inflammatory
B2M	1.93E-07	-0.2693586	1	1	0.0037809	Inflammatory
IER2	2.73E-07	-0.3447677	0.95	0.958	0.00535944	Inflammatory
HLA-C	1.57E-07	-0.3823722	1	1	0.00308114	Inflammatory
ZFP36L2	1.98E-06	-0.5056406	0.97	0.973	0.03884435	Inflammatory
JUNB	2.03E-08	-0.744805	0.98	0.988	0.00039759	Inflammatory
MT2A	2.15E-15	1.063343486	0.533	0.238	4.21E-11	Naive
RPS10	3.16E-44	0.932412855	0.994	0.989	6.19E-40	Naive
RPL36A	1.34E-29	0.907993479	0.956	0.876	2.63E-25	Naive
TNFRSF4	3.16E-10	0.873685633	0.472	0.236	6.19E-06	Naive
SNX9	9.21E-13	0.739595482	0.583	0.308	1.81E-08	Naive
ICOS	1.46E-06	0.625163102	0.594	0.436	0.028628024	Naive
RPS26	3.43E-07	0.575889356	0.972	0.966	0.006730311	Naive
MT-ND2	1.17E-13	0.559457173	1	0.995	2.30E-09	Naive
MT-ATP8	2.28E-14	0.544199637	0.517	0.218	4.47E-10	Naive
FURIN	8.19E-10	0.542687875	0.756	0.503	1.61E-05	Naive
MT-ND4L	4.36E-07	0.534884407	0.756	0.596	0.008544072	Naive
FKBP11	5.37E-09	0.531700329	0.744	0.524	0.000105236	Naive
EVA1B	5.87E-09	0.526603702	0.228	0.072	0.000115135	Naive
PPP1R14B	4.75E-08	0.501898965	0.739	0.526	0.000931107	Naive
MTRNR2L12	1.07E-10	0.499210267	0.961	0.834	2.10E-06	Naive
NDUFA13	2.64E-10	0.49109402	0.661	0.395	5.17E-06	Naive
TMSB10	8.49E-12	0.490358187	1	0.998	1.66E-07	Naive
BATF	1.64E-07	0.463923575	0.228	0.085	0.003218638	Naive
RELB	2.06E-06	0.445139973	0.567	0.369	0.040441017	Naive
LUZP1	1.22E-06	0.410141212	0.561	0.348	0.023902073	Naive
MT-ND3	6.31E-07	0.40372395	1	1	0.012366727	Naive
SPCS3	1.65E-06	0.381769563	0.811	0.587	0.032334437	Naive
MT-ND5	7.23E-07	0.381316495	0.994	0.987	0.014174215	Naive
PET100	1.91E-06	0.380609253	0.628	0.405	0.037499233	Naive
TP53INP1	3.81E-08	0.376205581	0.2	0.061	0.000748037	Naive
PDCD1	4.94E-07	0.374661364	0.206	0.072	0.009688303	Naive
VMP1	1.91E-06	0.366658726	0.528	0.335	0.037355949	Naive
PSMA2	1.24E-06	0.358261934	0.489	0.286	0.024280805	Naive
ITK	9.22E-07	0.341812847	0.339	0.166	0.018077946	Naive
RPL36	2.42E-09	0.334964903	1	1	4.75E-05	Naive
PRDM1	2.26E-06	0.329958811	0.333	0.164	0.044281456	Naive
RNF145	1.20E-06	0.327195681	0.611	0.384	0.023586821	Naive
HOXB2	7.86E-07	0.318081165	0.189	0.065	0.015414647	Naive
RPL41	3.56E-17	0.305892713	1	1	6.99E-13	Naive
HAVCR2	7.28E-07	0.302802309	0.133	0.034	0.014279736	Naive
MT-ATP6	2.90E-10	0.274277582	1	1	5.69E-06	Naive
RPL4	5.49E-07	-0.261462663	1	0.996	0.010770915	Naive
RPS9	1.42E-10	-0.262287397	1	1	2.78E-06	Naive
BTG1	2.34E-07	-0.27879468	0.994	1	0.004589306	Naive
OAZ1	2.85E-08	-0.293458416	0.956	0.98	0.000558097	Naive
CXCR4	8.74E-07	-0.347217881	0.983	0.986	0.017148049	Naive
LDHA	1.90E-07	-0.355334176	0.939	0.969	0.003731716	Naive
HLA-C	8.52E-17	-0.371437178	1	1	1.67E-12	Naive
UBE2S	1.29E-06	-0.416508163	0.7	0.771	0.025239323	Naive
IER2	3.02E-11	-0.418999367	0.844	0.928	5.92E-07	Naive
HSPA8	5.50E-09	-0.424333901	0.806	0.915	0.000107922	Naive
JUNB	1.95E-09	-0.425437483	0.956	0.989	3.82E-05	Naive
BBX	1.13E-06	-0.426185163	0.272	0.459	0.022165899	Naive
IER5	2.41E-09	-0.438691291	0.811	0.914	4.73E-05	Naive
MYADM	1.56E-07	-0.440724292	0.717	0.84	0.003051805	Naive
EIF3L	2.09E-07	-0.446002486	0.656	0.768	0.004102798	Naive
MYL12A	4.68E-10	-0.453141048	0.856	0.93	9.17E-06	Naive
DUSP2	1.93E-13	-0.488381212	0.711	0.888	3.78E-09	Naive
ZFP36L2	2.69E-11	-0.517714402	0.928	0.986	5.27E-07	Naive
CRIP1	1.54E-09	-0.633975685	0.711	0.802	3.02E-05	Naive
MT2A	6.84E-19	1.517027789	0.663	0.161	1.34E-14	Transitional
BCL2A1	1.90E-13	1.368657171	0.542	0.172	3.72E-09	Transitional
VIM	5.49E-08	1.352796023	0.976	0.969	0.001075744	Transitional
GZMB	2.10E-09	1.216633226	0.771	0.529	4.11E-05	Transitional
HLA-DQB1	6.13E-07	0.859434414	0.639	0.337	0.012029096	Transitional
GNG2	2.58E-07	0.780329567	0.771	0.594	0.00505868	Transitional
RPS10	6.96E-15	0.742493962	0.988	0.977	1.36E-10	Transitional
RPL36A	2.54E-08	0.713483851	0.976	0.751	0.000497653	Transitional
IFITM2	1.36E-09	0.703356682	0.94	0.831	2.66E-05	Transitional
ISG20	1.49E-07	0.681889484	0.855	0.621	0.002921064	Transitional
EFHD2	7.91E-07	0.659061293	0.892	0.732	0.01550956	Transitional
CD74	2.50E-07	0.607250207	0.916	0.782	0.004910574	Transitional
NPDC1	6.89E-07	0.565719174	0.398	0.149	0.013506542	Transitional
RPS26	9.42E-07	0.533627475	1	0.946	0.018476503	Transitional
CRTAM	4.08E-08	0.483465626	0.241	0.042	0.000800173	Transitional
CPT1A	5.13E-09	0.460206757	0.337	0.073	0.000100515	Transitional
CIB1	2.05E-06	0.454787396	1	0.789	0.040254468	Transitional
SRGN	2.66E-07	0.445827734	0.988	1	0.005222892	Transitional
SYNJ2	2.00E-06	0.44159737	0.289	0.08	0.0392662	Transitional
TMSB10	2.59E-07	0.437165862	1	0.989	0.005083639	Transitional
NACA	2.37E-06	-0.305875749	1	0.996	0.046520521	Transitional
SRSF7	1.55E-08	-0.540125283	0.988	0.989	0.000304095	Transitional
JUNB	7.99E-07	-0.589861342	0.952	0.977	0.01567345	Transitional
MT2A	9.07E-15	0.91797572	0.521	0.278	1.78E-10	Type3
RPS10	5.59E-48	0.917316035	1	0.978	1.10E-43	Type3
TXNIP	2.65E-10	0.79840408	0.709	0.552	5.20E-06	Type3
VIM	2.41E-06	0.793646023	0.955	0.924	0.047326647	Type3
RPL36A	1.00E-27	0.743279536	0.938	0.833	1.97E-23	Type3
H1-10	2.86E-07	0.560692441	0.466	0.294	0.005607832	Type3
FKBP11	1.39E-15	0.531911045	0.747	0.486	2.72E-11	Type3
CD2	5.32E-11	0.531117213	0.596	0.392	1.04E-06	Type3
IFITM2	1.74E-11	0.529276146	0.88	0.835	3.42E-07	Type3
CLEC2B	4.91E-08	0.528776975	0.599	0.412	0.000962854	Type3
PDE4D	1.22E-11	0.511021141	0.822	0.648	2.40E-07	Type3
OTULIN	7.64E-10	0.492297287	0.64	0.425	1.50E-05	Type3
SNX9	6.75E-10	0.480473631	0.425	0.236	1.32E-05	Type3
SMAP2	1.34E-10	0.468858463	0.733	0.554	2.63E-06	Type3
TMSB10	4.81E-15	0.458573871	1	0.992	9.42E-11	Type3
FURIN	1.01E-08	0.44209548	0.671	0.5	0.000198036	Type3
LUZP1	1.33E-09	0.434273661	0.589	0.395	2.60E-05	Type3
FTH1	4.50E-08	0.432762708	1	1	0.000881482	Type3
ISG20	9.93E-09	0.431576154	0.798	0.642	0.000194654	Type3
HIF1A	2.85E-09	0.414059514	0.428	0.245	5.59E-05	Type3
NDUFA13	2.68E-11	0.407744175	0.551	0.311	5.26E-07	Type3
MT-ND2	5.74E-13	0.392659866	1	1	1.12E-08	Type3
RNF145	3.63E-09	0.385534862	0.538	0.324	7.11E-05	Type3
RASSF5	4.49E-07	0.383550514	0.579	0.406	0.008795471	Type3
UQCR11	6.82E-09	0.375029869	0.788	0.601	0.000133827	Type3
PRDM1	5.85E-10	0.372718133	0.397	0.201	1.15E-05	Type3
FAM177A1	8.00E-07	0.365178529	0.911	0.807	0.015690664	Type3
PET100	9.84E-08	0.358074943	0.531	0.348	0.001929508	Type3
RORA	1.58E-08	0.356131986	0.914	0.829	0.000309061	Type3
HNRNPH3	1.36E-06	0.350190581	0.63	0.461	0.026633511	Type3
H3-3A	1.49E-06	0.346859794	0.853	0.692	0.029291349	Type3
LAG3	3.06E-07	0.341813642	0.442	0.272	0.005994254	Type3
MT-ND4L	4.27E-07	0.338566948	0.788	0.668	0.008380997	Type3
COX7B	1.00E-07	0.334570831	0.723	0.549	0.00196355	Type3
IL7R	2.22E-10	0.332253632	0.993	0.966	4.35E-06	Type3
SEC61G	4.01E-07	0.331611143	0.829	0.719	0.007867227	Type3
CNOT6L	2.23E-06	0.330237558	0.894	0.773	0.043668902	Type3
DDX21	4.83E-07	0.32801948	0.805	0.669	0.009475088	Type3
PBX4	1.13E-07	0.322616365	0.288	0.143	0.002225319	Type3
H2AZ2	5.84E-08	0.322110296	0.692	0.459	0.001145417	Type3
SYNJ2	2.85E-11	0.317567919	0.315	0.13	5.58E-07	Type3
POMP	1.74E-06	0.316868575	0.726	0.598	0.034061478	Type3
RPS17	2.26E-06	0.315271157	0.668	0.499	0.044295403	Type3
IFI16	1.69E-06	0.304741418	0.373	0.22	0.033144018	Type3
ZBTB43	6.28E-08	0.303671837	0.401	0.218	0.001230723	Type3
SEPTIN2	3.28E-08	0.303557955	0.353	0.178	0.000642396	Type3
SEPTIN7	2.13E-07	0.297513936	0.771	0.584	0.004169126	Type3
RPS26	2.30E-08	0.293341464	0.986	0.958	0.000450139	Type3
CNOT1	2.37E-07	0.291472427	0.5	0.302	0.004656014	Type3
S100A9	6.79E-12	0.289208016	0.154	0.034	1.33E-07	Type3
COG3	2.31E-06	0.285369239	0.308	0.167	0.045338108	Type3
JAK3	1.60E-06	0.281612431	0.312	0.175	0.031454674	Type3
H2AJ	1.08E-08	0.273737933	0.318	0.15	0.000212174	Type3
MT-ATP6	3.10E-12	0.272072054	1	1	6.08E-08	Type3
TMA7	2.27E-06	0.264741008	0.921	0.87	0.044517629	Type3
MT-ND4	3.48E-12	0.260708888	1	1	6.82E-08	Type3
RPL38	1.90E-07	0.259739428	0.986	0.995	0.003721816	Type3
MT-ND3	3.94E-07	0.258582071	1	1	0.007726679	Type3
TASOR	7.30E-07	0.256254931	0.178	0.073	0.014317304	Type3
JUND	8.09E-10	-0.255605158	1	0.996	1.59E-05	Type3
NACA	7.42E-13	-0.25778646	0.997	0.997	1.45E-08	Type3
RPL19	2.42E-18	-0.261208303	1	1	4.75E-14	Type3
RPS5	7.15E-13	-0.273900119	0.997	0.996	1.40E-08	Type3
RPS9	2.94E-18	-0.277155544	1	0.999	5.76E-14	Type3
AC020916.1	1.08E-06	-0.336924429	0.031	0.133	0.021193817	Type3
ILF3-DT	9.70E-07	-0.339200769	0.017	0.109	0.019011051	Type3
38961	1.75E-07	-0.366784704	0.045	0.167	0.003433623	Type3
UBE2S	1.98E-07	-0.394178441	0.774	0.833	0.00389229	Type3
GADD45B	2.42E-06	-0.396123417	0.695	0.804	0.047420937	Type3
ODC1	2.52E-07	-0.421778808	0.63	0.707	0.004937391	Type3
NXT1	8.65E-09	-0.430670179	0.521	0.65	0.000169541	Type3
H2AFV	1.22E-06	-0.442624364	0.086	0.213	0.024002158	Type3
LDHB	6.85E-08	-0.490346908	0.065	0.199	0.00134343	Type3
RARRES3	1.06E-07	-0.505517838	0.082	0.223	0.002079044	Type3
AES	2.54E-07	-0.518612484	0.106	0.261	0.004988094	Type3
FOSB	8.55E-12	-0.52030914	0.87	0.945	1.68E-07	Type3
IER5	5.82E-15	-0.523605444	0.771	0.878	1.14E-10	Type3
AC044849.1	1.81E-07	-0.537908576	0.079	0.21	0.003556999	Type3
IER2	3.76E-15	-0.542062967	0.887	0.948	7.37E-11	Type3
JUNB	6.51E-14	-0.553241155	0.945	0.982	1.28E-09	Type3
ZFAS1	2.02E-06	-0.589229198	0.103	0.226	0.039621869	Type3
CRIP1	1.57E-13	-0.647331261	0.462	0.647	3.08E-09	Type3
NEAT1	1.00E-07	-0.672030816	0.11	0.272	0.001963244	Type3
TRAC	1.05E-08	-0.673974972	0.058	0.201	0.00020549	Type3
39326	9.27E-09	-0.67595111	0.099	0.261	0.000181767	Type3
ID1	2.61E-11	-0.818974505	0.26	0.458	5.12E-07	Type3
H3F3A	8.04E-09	-0.875964316	0.11	0.282	0.000157692	Type3
TRBC2	2.54E-09	-0.92439286	0.089	0.251	4.98E-05	Type3
MALAT1	2.13E-09	-1.349611065	0.11	0.287	4.18E-05	Type3
H3F3B	1.36E-10	-1.449096195	0.11	0.287	2.66E-06	Type3
