## Supplementary Table S11 for "Malaria drives unique regulatory responses across multiple immune cell subsets"

### Sheet: Bcell_day0vday28
gene	avg_log2FC_transitional	p_val_adj_transitional	avg_log2FC_naive	p_val_adj_naive	avg_log2FC_activated	p_val_adj_activated	avg_log2FC_MBC	p_val_adj_MBC	avg_log2FC_atypical	p_val_adj_atypical	avg_log2FC_PB	p_val_adj_PB	avg_log2FC_prolifPB	p_val_adj_prolifPB	gene
H3F3B	-1.812	9.07e-09	-1.567	1.22e-08	NA	NA	NA	NA	NA	NA	NA	NA	NA	NA	H3F3B
MALAT1	-1.455	1.01e-05	-1.348	3.36e-06	NA	NA	NA	NA	NA	NA	NA	NA	NA	NA	MALAT1
EGR1	-1.389	0.00387533	NA	NA	NA	NA	NA	NA	NA	NA	NA	NA	NA	NA	EGR1
H3F3A	-1.16	0.000123316	-1.739	6.69e-10	NA	NA	-1.165	0.0137154	NA	NA	NA	NA	NA	NA	H3F3A
KLF4	-1.09	1.96e-05	NA	NA	NA	NA	NA	NA	NA	NA	NA	NA	NA	NA	KLF4
AES	-0.963	0.00908737	-1.297	3.12e-07	NA	NA	NA	NA	NA	NA	NA	NA	NA	NA	AES
NR4A1	-0.904	9.7e-08	NA	NA	NA	NA	NA	NA	NA	NA	NA	NA	NA	NA	NR4A1
IGHM	-0.878	0.0057177	-1.05	0.000396834	NA	NA	NA	NA	NA	NA	NA	NA	NA	NA	IGHM
HCG18	-0.792	0.029056	-0.528	0.0360822	NA	NA	-0.479	0.039492	NA	NA	NA	NA	NA	NA	HCG18
SKIL	-0.671	2.33e-05	NA	NA	NA	NA	NA	NA	NA	NA	NA	NA	NA	NA	SKIL
MYADM	-0.667	0.00118031	-0.84	1.17e-07	NA	NA	NA	NA	NA	NA	NA	NA	NA	NA	MYADM
KDM6B	-0.606	0.000189833	NA	NA	NA	NA	NA	NA	NA	NA	NA	NA	NA	NA	KDM6B
FOSB	-0.597	0.00165479	NA	NA	NA	NA	NA	NA	NA	NA	NA	NA	NA	NA	FOSB
CYB5D1	-0.571	0.0123332	NA	NA	NA	NA	NA	NA	NA	NA	NA	NA	NA	NA	CYB5D1
YPEL5	-0.566	0.000136747	-0.589	0.000197853	NA	NA	-0.397	0.0133803	NA	NA	NA	NA	NA	NA	YPEL5
FXYD5	-0.553	0.0475109	-0.691	3.93e-07	NA	NA	-0.46	0.0016589	NA	NA	NA	NA	NA	NA	FXYD5
CD55	-0.544	0.000126932	NA	NA	NA	NA	NA	NA	NA	NA	NA	NA	NA	NA	CD55
JUND	-0.503	9.23e-14	-0.403	0.000219765	NA	NA	NA	NA	NA	NA	NA	NA	NA	NA	JUND
EZR	-0.399	0.0196194	NA	NA	NA	NA	NA	NA	NA	NA	NA	NA	NA	NA	EZR
MT-CO1	-0.395	0.0409729	NA	NA	NA	NA	-0.318	8.86e-06	NA	NA	-0.452	0.00128983	NA	NA	MT-CO1
CD79A	-0.388	2.6e-05	-0.454	0.00245567	-0.666	9.16e-09	-0.545	2.91e-07	-0.669	0.000221347	NA	NA	NA	NA	CD79A
RPS15A	0.262	0.000220466	NA	NA	0.281	8.83e-06	NA	NA	NA	NA	NA	NA	NA	NA	RPS15A
RPL35A	0.264	0.000240642	NA	NA	NA	NA	NA	NA	NA	NA	NA	NA	NA	NA	RPL35A
TOMM5	0.282	0.00335213	NA	NA	NA	NA	NA	NA	NA	NA	NA	NA	NA	NA	TOMM5
MTHFD2	0.284	0.00092497	NA	NA	NA	NA	NA	NA	NA	NA	0.58	0.00138842	NA	NA	MTHFD2
NME1	0.287	0.00537592	NA	NA	NA	NA	NA	NA	NA	NA	NA	NA	NA	NA	NME1
MVP	0.288	1.89e-05	NA	NA	NA	NA	NA	NA	NA	NA	NA	NA	NA	NA	MVP
PFDN1	0.292	0.00142155	NA	NA	NA	NA	NA	NA	NA	NA	NA	NA	NA	NA	PFDN1
RPLP1	0.294	5.01e-05	NA	NA	NA	NA	NA	NA	NA	NA	NA	NA	NA	NA	RPLP1
RPL34	0.298	3.11e-07	0.299	1.08e-07	0.309	9.06e-06	NA	NA	NA	NA	NA	NA	NA	NA	RPL34
PTPN11	0.306	0.0245204	NA	NA	NA	NA	NA	NA	NA	NA	NA	NA	NA	NA	PTPN11
PLEK	0.312	0.0448063	NA	NA	NA	NA	NA	NA	NA	NA	NA	NA	NA	NA	PLEK
SERF2	0.313	0.00407237	NA	NA	NA	NA	NA	NA	NA	NA	NA	NA	NA	NA	SERF2
ANXA4	0.314	0.0318037	NA	NA	NA	NA	NA	NA	NA	NA	NA	NA	NA	NA	ANXA4
PDCD10	0.32	0.0248707	NA	NA	NA	NA	NA	NA	NA	NA	NA	NA	NA	NA	PDCD10
RPS27	0.321	0.000913578	0.348	7.9e-08	0.356	0.000378395	0.397	3.51e-16	0.349	0.00120034	NA	NA	NA	NA	RPS27
RPL31	0.323	0.0213702	NA	NA	0.457	1.67e-06	0.303	0.0145407	NA	NA	NA	NA	NA	NA	RPL31
GET3	0.325	0.00399697	NA	NA	NA	NA	NA	NA	NA	NA	NA	NA	NA	NA	GET3
RPL14	0.325	3.88e-05	NA	NA	NA	NA	NA	NA	NA	NA	NA	NA	NA	NA	RPL14
GNA12	0.329	0.0222192	NA	NA	NA	NA	NA	NA	0.33	0.0170843	NA	NA	NA	NA	GNA12
DNMBP	0.349	0.00554882	NA	NA	NA	NA	NA	NA	NA	NA	NA	NA	NA	NA	DNMBP
CPT1A	0.353	1.33e-08	NA	NA	NA	NA	NA	NA	NA	NA	NA	NA	NA	NA	CPT1A
POLR2L	0.354	0.0167055	NA	NA	NA	NA	NA	NA	NA	NA	NA	NA	NA	NA	POLR2L
GLO1	0.355	0.0184591	NA	NA	NA	NA	NA	NA	NA	NA	NA	NA	NA	NA	GLO1
RPL37	0.361	4e-08	NA	NA	0.397	4.24e-09	0.34	8.77e-12	0.45	6.85e-08	NA	NA	NA	NA	RPL37
MT-ATP8	0.364	0.00411494	0.561	7.28e-08	0.599	7.7e-05	0.399	0.00042337	0.545	0.00117685	NA	NA	NA	NA	MT-ATP8
UQCRB	0.365	0.0318403	NA	NA	NA	NA	NA	NA	NA	NA	NA	NA	NA	NA	UQCRB
UFC1	0.365	0.0025103	NA	NA	NA	NA	NA	NA	NA	NA	NA	NA	NA	NA	UFC1
RPL39	0.38	1.73e-07	0.416	1.35e-12	0.474	1.82e-14	0.433	6.49e-24	0.382	6e-05	NA	NA	NA	NA	RPL39
NAA38	0.382	0.000646907	NA	NA	NA	NA	NA	NA	NA	NA	NA	NA	NA	NA	NAA38
DPP7	0.384	0.0465131	NA	NA	NA	NA	NA	NA	NA	NA	NA	NA	NA	NA	DPP7
VSIR	0.385	0.000146385	NA	NA	NA	NA	NA	NA	NA	NA	NA	NA	NA	NA	VSIR
SNX8	0.386	0.000189497	NA	NA	NA	NA	NA	NA	NA	NA	NA	NA	NA	NA	SNX8
ENO1	0.386	0.0388978	NA	NA	NA	NA	NA	NA	NA	NA	NA	NA	NA	NA	ENO1
NDUFA13	0.387	0.0152359	NA	NA	NA	NA	NA	NA	NA	NA	0.673	7.76e-10	NA	NA	NDUFA13
TMEM256	0.387	0.00386439	NA	NA	NA	NA	NA	NA	NA	NA	NA	NA	NA	NA	TMEM256
RPL26	0.39	2.45e-09	0.463	9.1e-12	0.333	0.000153134	0.37	3.83e-15	NA	NA	NA	NA	NA	NA	RPL26
CIAO2B	0.39	0.026815	NA	NA	NA	NA	NA	NA	NA	NA	NA	NA	NA	NA	CIAO2B
DMAC2L	0.4	0.000959453	NA	NA	NA	NA	0.357	0.0437779	NA	NA	NA	NA	NA	NA	DMAC2L
RPS28	0.407	6.32e-09	0.292	1.14e-05	0.44	2.15e-11	0.37	2.89e-16	0.584	1.29e-11	NA	NA	NA	NA	RPS28
SRP14	0.407	0.000252145	NA	NA	NA	NA	NA	NA	NA	NA	NA	NA	NA	NA	SRP14
PSMB6	0.412	0.0322912	NA	NA	NA	NA	NA	NA	NA	NA	NA	NA	NA	NA	PSMB6
ATP5F1E	0.42	2.5e-06	NA	NA	NA	NA	NA	NA	NA	NA	NA	NA	NA	NA	ATP5F1E
COX6C	0.422	0.000335487	NA	NA	NA	NA	NA	NA	NA	NA	NA	NA	NA	NA	COX6C
RPL38	0.424	0.00070044	0.479	1.61e-05	0.457	6.1e-06	0.51	9.05e-16	NA	NA	NA	NA	NA	NA	RPL38
COX7C	0.424	1.68e-05	NA	NA	0.338	0.00291079	NA	NA	NA	NA	NA	NA	NA	NA	COX7C
HLA-F	0.431	0.0187631	NA	NA	NA	NA	NA	NA	NA	NA	NA	NA	NA	NA	HLA-F
S100A6	0.442	0.0344998	NA	NA	NA	NA	NA	NA	NA	NA	NA	NA	NA	NA	S100A6
PSMA2	0.443	0.00308526	NA	NA	NA	NA	NA	NA	NA	NA	NA	NA	NA	NA	PSMA2
ATP5ME	0.447	0.0274856	NA	NA	NA	NA	NA	NA	NA	NA	NA	NA	NA	NA	ATP5ME
ELOB	0.453	0.00184363	NA	NA	NA	NA	NA	NA	NA	NA	NA	NA	NA	NA	ELOB
NINJ1	0.455	0.000504991	NA	NA	0.403	0.0443087	NA	NA	NA	NA	NA	NA	NA	NA	NINJ1
UQCR11	0.464	0.00127506	NA	NA	NA	NA	NA	NA	NA	NA	NA	NA	NA	NA	UQCR11
RPL36	0.47	1.14e-09	0.382	2.89e-07	0.557	7.32e-15	0.484	5.38e-27	0.494	1.37e-06	NA	NA	NA	NA	RPL36
SLC25A6	0.484	1.49e-08	NA	NA	NA	NA	NA	NA	NA	NA	NA	NA	NA	NA	SLC25A6
RPL37A	0.488	7.22e-12	0.417	1.41e-09	0.474	1.34e-09	0.434	3.58e-15	0.358	0.0381728	NA	NA	NA	NA	RPL37A
HMGB1	0.489	0.0192455	NA	NA	NA	NA	NA	NA	NA	NA	NA	NA	NA	NA	HMGB1
RNF145	0.49	0.00187534	NA	NA	NA	NA	NA	NA	NA	NA	NA	NA	NA	NA	RNF145
ATP6V1F	0.493	0.0020739	NA	NA	NA	NA	NA	NA	NA	NA	NA	NA	NA	NA	ATP6V1F
DDIT4	0.5	0.0250301	NA	NA	NA	NA	NA	NA	NA	NA	NA	NA	NA	NA	DDIT4
PARP9	0.506	9.23e-10	NA	NA	NA	NA	NA	NA	0.589	0.00417331	NA	NA	NA	NA	PARP9
RPL17	0.509	2.54e-07	NA	NA	NA	NA	NA	NA	NA	NA	NA	NA	NA	NA	RPL17
RPL41	0.512	3.68e-22	0.526	5.99e-24	0.447	7.67e-16	0.435	3.69e-29	0.324	6e-05	NA	NA	NA	NA	RPL41
ISG15	0.512	0.0018127	NA	NA	NA	NA	NA	NA	NA	NA	NA	NA	NA	NA	ISG15
CLIC1	0.515	0.000483184	NA	NA	NA	NA	NA	NA	NA	NA	NA	NA	NA	NA	CLIC1
TMSB10	0.522	1.18e-12	NA	NA	NA	NA	NA	NA	0.487	0.000623861	NA	NA	NA	NA	TMSB10
ATP5MF	0.534	0.000147037	NA	NA	NA	NA	NA	NA	NA	NA	NA	NA	NA	NA	ATP5MF
ACTG1	0.545	0.000456298	NA	NA	NA	NA	NA	NA	NA	NA	NA	NA	NA	NA	ACTG1
RPS17	0.546	5.8e-07	0.644	0.000155802	0.586	3.99e-06	0.459	3e-05	NA	NA	NA	NA	NA	NA	RPS17
RPS21	0.561	2.5e-11	0.659	1.28e-19	0.488	1.06e-07	0.536	5.7e-19	0.503	2.58e-05	NA	NA	NA	NA	RPS21
GNG2	0.586	0.00748683	NA	NA	NA	NA	NA	NA	NA	NA	NA	NA	NA	NA	GNG2
SEPTIN6	0.613	0.000507785	0.423	0.0217781	NA	NA	NA	NA	NA	NA	NA	NA	NA	NA	SEPTIN6
NDUFA1	0.626	1.02e-07	NA	NA	NA	NA	0.352	0.00900669	NA	NA	NA	NA	NA	NA	NDUFA1
ISG20	0.637	2.45e-08	0.545	0.00309217	NA	NA	0.407	0.00570566	NA	NA	NA	NA	NA	NA	ISG20
TP53INP1	0.676	2.79e-05	NA	NA	NA	NA	0.411	3.02e-05	NA	NA	NA	NA	NA	NA	TP53INP1
TLE5	0.677	0.000412677	NA	NA	NA	NA	NA	NA	NA	NA	NA	NA	NA	NA	TLE5
H1-2	0.678	0.0371727	NA	NA	NA	NA	NA	NA	NA	NA	NA	NA	NA	NA	H1-2
RPL36A	0.798	5.27e-14	0.932	3.23e-21	1.027	4.3e-20	0.858	5.78e-28	0.65	4.31e-05	0.606	1.64e-07	NA	NA	RPL36A
H3-3A	0.837	5.07e-05	0.602	0.000894563	NA	NA	NA	NA	NA	NA	NA	NA	NA	NA	H3-3A
RPS10	0.863	3.03e-21	0.955	6.33e-24	0.914	6.47e-17	0.872	5.47e-27	NA	NA	0.92	2.63e-09	NA	NA	RPS10
IFITM2	0.867	1.31e-11	NA	NA	NA	NA	NA	NA	NA	NA	NA	NA	NA	NA	IFITM2
H3-3B	0.938	7.16e-06	0.889	3.04e-07	NA	NA	NA	NA	NA	NA	NA	NA	NA	NA	H3-3B
TXNIP	0.94	2.06e-07	1.102	6.24e-05	NA	NA	1.117	1e-06	0.945	0.0245055	NA	NA	NA	NA	TXNIP
PTPN1	0.941	1.3e-11	0.954	3.18e-10	NA	NA	0.475	0.0162542	NA	NA	NA	NA	NA	NA	PTPN1
RPS26	1.008	9.32e-18	1.265	1.11e-13	0.874	1.06e-05	0.858	1.56e-10	NA	NA	NA	NA	NA	NA	RPS26
RGCC	NA	NA	-1.288	0.000221966	NA	NA	NA	NA	NA	NA	NA	NA	NA	NA	RGCC
TRBC2	NA	NA	-0.895	0.0164997	NA	NA	NA	NA	NA	NA	NA	NA	NA	NA	TRBC2
IGHD	NA	NA	-0.798	0.041966	NA	NA	NA	NA	NA	NA	NA	NA	NA	NA	IGHD
SEPT6	NA	NA	-0.76	0.000253119	NA	NA	NA	NA	NA	NA	NA	NA	NA	NA	SEPT6
SEPT7	NA	NA	-0.755	0.00576886	NA	NA	NA	NA	NA	NA	NA	NA	NA	NA	SEPT7
AC058791.1	NA	NA	-0.745	0.0274628	NA	NA	NA	NA	NA	NA	NA	NA	NA	NA	AC058791.1
PMEPA1	NA	NA	-0.741	0.027893	NA	NA	NA	NA	NA	NA	NA	NA	NA	NA	PMEPA1
RNF125	NA	NA	-0.741	0.000590681	NA	NA	NA	NA	NA	NA	NA	NA	NA	NA	RNF125
SARAF	NA	NA	-0.739	4.64e-10	NA	NA	NA	NA	NA	NA	NA	NA	NA	NA	SARAF
H2AFZ	NA	NA	-0.737	0.0060498	NA	NA	NA	NA	NA	NA	NA	NA	NA	NA	H2AFZ
GLIPR1	NA	NA	-0.709	0.0132662	NA	NA	NA	NA	NA	NA	NA	NA	NA	NA	GLIPR1
RASGEF1B	NA	NA	-0.671	0.0011305	NA	NA	NA	NA	NA	NA	NA	NA	NA	NA	RASGEF1B
LRRFIP1	NA	NA	-0.668	1.17e-05	NA	NA	NA	NA	NA	NA	NA	NA	NA	NA	LRRFIP1
C16orf54	NA	NA	-0.667	3.79e-05	NA	NA	NA	NA	NA	NA	NA	NA	NA	NA	C16orf54
MBP	NA	NA	-0.616	0.0464711	NA	NA	NA	NA	NA	NA	NA	NA	NA	NA	MBP
KLF2	NA	NA	-0.571	0.0433193	NA	NA	NA	NA	-0.75	0.000401676	NA	NA	NA	NA	KLF2
ARHGDIB	NA	NA	-0.565	7.02e-06	NA	NA	NA	NA	NA	NA	NA	NA	NA	NA	ARHGDIB
HLA-C	NA	NA	-0.553	5.14e-11	-0.329	0.00234543	-0.409	8.27e-11	NA	NA	NA	NA	NA	NA	HLA-C
KLF3	NA	NA	-0.506	0.0277281	NA	NA	NA	NA	NA	NA	NA	NA	NA	NA	KLF3
ZFP36L2	NA	NA	-0.43	0.0499296	NA	NA	NA	NA	-1.132	0.000215722	NA	NA	NA	NA	ZFP36L2
OAZ1	NA	NA	-0.363	0.0229231	NA	NA	-0.426	4.06e-05	NA	NA	NA	NA	NA	NA	OAZ1
RPL35	NA	NA	0.281	0.0110565	0.285	0.0015686	NA	NA	NA	NA	NA	NA	NA	NA	RPL35
CCDC6	NA	NA	0.382	0.000133198	NA	NA	NA	NA	NA	NA	NA	NA	NA	NA	CCDC6
MT-ATP6	NA	NA	0.391	0.000214984	NA	NA	NA	NA	NA	NA	NA	NA	NA	NA	MT-ATP6
WARS1	NA	NA	0.441	4.36e-07	NA	NA	NA	NA	NA	NA	1.294	1e-05	NA	NA	WARS1
MTRNR2L12	NA	NA	0.464	5.4e-07	NA	NA	NA	NA	NA	NA	NA	NA	NA	NA	MTRNR2L12
SNN	NA	NA	0.469	0.00468753	NA	NA	NA	NA	NA	NA	NA	NA	NA	NA	SNN
MT-ND3	NA	NA	0.48	3.41e-05	NA	NA	0.406	4.05e-07	0.528	0.018195	NA	NA	NA	NA	MT-ND3
RBIS	NA	NA	0.487	8.55e-05	NA	NA	NA	NA	NA	NA	NA	NA	NA	NA	RBIS
INO80D	NA	NA	0.491	0.0242944	NA	NA	NA	NA	NA	NA	NA	NA	NA	NA	INO80D
SEPTIN7	NA	NA	0.521	0.0415053	NA	NA	NA	NA	NA	NA	NA	NA	NA	NA	SEPTIN7
PELI1	NA	NA	0.54	0.00355979	NA	NA	NA	NA	NA	NA	NA	NA	NA	NA	PELI1
H2AZ1	NA	NA	0.581	0.0418241	NA	NA	NA	NA	NA	NA	NA	NA	NA	NA	H2AZ1
MAP3K8	NA	NA	0.581	0.00342834	NA	NA	NA	NA	NA	NA	NA	NA	NA	NA	MAP3K8
BIRC3	NA	NA	0.651	0.000211349	NA	NA	NA	NA	NA	NA	NA	NA	NA	NA	BIRC3
IL6	NA	NA	0.656	1.45e-05	NA	NA	NA	NA	NA	NA	NA	NA	NA	NA	IL6
MT-ND2	NA	NA	0.667	6.41e-12	NA	NA	0.413	0.00183244	NA	NA	NA	NA	NA	NA	MT-ND2
HSP90B1	NA	NA	0.67	0.0018389	NA	NA	NA	NA	NA	NA	NA	NA	NA	NA	HSP90B1
MT-ND4L	NA	NA	0.673	2.9e-08	0.481	0.0300102	0.51	0.000865622	NA	NA	NA	NA	NA	NA	MT-ND4L
PALM2AKAP2	NA	NA	0.894	0.0356407	NA	NA	NA	NA	NA	NA	NA	NA	NA	NA	PALM2AKAP2
ITGB1	NA	NA	NA	NA	NA	NA	NA	NA	NA	NA	-1.169	3.37e-10	NA	NA	ITGB1
KLHL14	NA	NA	NA	NA	NA	NA	NA	NA	NA	NA	-0.685	0.0403712	NA	NA	KLHL14
CD48	NA	NA	NA	NA	NA	NA	NA	NA	NA	NA	-0.681	0.000163021	NA	NA	CD48
S100A10	NA	NA	NA	NA	NA	NA	NA	NA	NA	NA	-0.542	0.0396374	NA	NA	S100A10
MT-CO3	NA	NA	NA	NA	NA	NA	NA	NA	NA	NA	-0.517	0.000104578	NA	NA	MT-CO3
PEBP1	NA	NA	NA	NA	NA	NA	NA	NA	NA	NA	-0.514	0.0262894	NA	NA	PEBP1
GPX4	NA	NA	NA	NA	NA	NA	NA	NA	NA	NA	-0.401	0.000468873	NA	NA	GPX4
RPS2	NA	NA	NA	NA	NA	NA	NA	NA	NA	NA	-0.368	0.0128376	NA	NA	RPS2
RACK1	NA	NA	NA	NA	NA	NA	NA	NA	NA	NA	-0.275	0.0277096	NA	NA	RACK1
SQLE	NA	NA	NA	NA	NA	NA	NA	NA	NA	NA	0.257	0.0140195	NA	NA	SQLE
CHAC1	NA	NA	NA	NA	NA	NA	NA	NA	NA	NA	0.265	0.0370667	NA	NA	CHAC1
KCNN3	NA	NA	NA	NA	NA	NA	NA	NA	NA	NA	0.27	0.0021262	NA	NA	KCNN3
SPSB1	NA	NA	NA	NA	NA	NA	NA	NA	NA	NA	0.277	0.000298477	NA	NA	SPSB1
S100A9	NA	NA	NA	NA	NA	NA	NA	NA	0.302	0.000458538	0.286	1.28e-09	NA	NA	S100A9
DNASE2	NA	NA	NA	NA	NA	NA	NA	NA	NA	NA	0.294	0.0349073	NA	NA	DNASE2
NMT1	NA	NA	NA	NA	NA	NA	NA	NA	NA	NA	0.296	0.00290389	NA	NA	NMT1
PITPNB	NA	NA	NA	NA	NA	NA	NA	NA	NA	NA	0.301	0.0487318	NA	NA	PITPNB
RAD23B	NA	NA	NA	NA	NA	NA	NA	NA	NA	NA	0.305	0.0378986	NA	NA	RAD23B
MMADHC	NA	NA	NA	NA	NA	NA	NA	NA	NA	NA	0.315	0.00946554	NA	NA	MMADHC
RNPS1	NA	NA	NA	NA	NA	NA	NA	NA	NA	NA	0.32	0.0265911	NA	NA	RNPS1
SDC1	NA	NA	NA	NA	NA	NA	NA	NA	NA	NA	0.327	0.0204742	NA	NA	SDC1
ANKRD36C	NA	NA	NA	NA	NA	NA	NA	NA	NA	NA	0.329	0.0155123	NA	NA	ANKRD36C
YARS1	NA	NA	NA	NA	NA	NA	NA	NA	NA	NA	0.339	0.0149501	NA	NA	YARS1
JAK3	NA	NA	NA	NA	NA	NA	0.284	0.000495862	NA	NA	0.352	3.31e-05	NA	NA	JAK3
PSMD14	NA	NA	NA	NA	NA	NA	NA	NA	NA	NA	0.352	0.00397234	NA	NA	PSMD14
YWHAE	NA	NA	NA	NA	NA	NA	NA	NA	NA	NA	0.372	0.0340495	NA	NA	YWHAE
CARS1	NA	NA	NA	NA	NA	NA	NA	NA	NA	NA	0.382	0.00253783	NA	NA	CARS1
SLIRP	NA	NA	NA	NA	NA	NA	NA	NA	NA	NA	0.382	0.0468513	NA	NA	SLIRP
HNRNPAB	NA	NA	NA	NA	NA	NA	NA	NA	NA	NA	0.396	0.00209977	NA	NA	HNRNPAB
VDAC1	NA	NA	NA	NA	NA	NA	NA	NA	NA	NA	0.399	0.0130611	NA	NA	VDAC1
S100A8	NA	NA	NA	NA	NA	NA	0.365	1.26e-20	0.3	0.0180016	0.404	1.29e-08	NA	NA	S100A8
PDCD4	NA	NA	NA	NA	NA	NA	NA	NA	NA	NA	0.411	0.0265983	NA	NA	PDCD4
PHGDH	NA	NA	NA	NA	NA	NA	NA	NA	NA	NA	0.433	0.000627265	NA	NA	PHGDH
ACBD3	NA	NA	NA	NA	NA	NA	NA	NA	NA	NA	0.435	0.00150615	NA	NA	ACBD3
TLE1	NA	NA	NA	NA	NA	NA	NA	NA	NA	NA	0.435	0.00316001	NA	NA	TLE1
SLC3A2	NA	NA	NA	NA	NA	NA	NA	NA	NA	NA	0.438	0.0172352	NA	NA	SLC3A2
CHCHD10	NA	NA	NA	NA	NA	NA	NA	NA	NA	NA	0.438	0.0433492	NA	NA	CHCHD10
PTP4A2	NA	NA	NA	NA	NA	NA	NA	NA	NA	NA	0.441	0.0011567	NA	NA	PTP4A2
ASNS	NA	NA	NA	NA	NA	NA	NA	NA	NA	NA	0.442	0.0368736	NA	NA	ASNS
SARS1	NA	NA	NA	NA	NA	NA	NA	NA	NA	NA	0.442	0.00899286	NA	NA	SARS1
EIF2S2	NA	NA	NA	NA	NA	NA	NA	NA	NA	NA	0.456	0.00870536	NA	NA	EIF2S2
THEMIS2	NA	NA	NA	NA	NA	NA	NA	NA	NA	NA	0.457	0.0291905	NA	NA	THEMIS2
TARS1	NA	NA	NA	NA	NA	NA	0.266	2.68e-05	NA	NA	0.463	0.00512602	NA	NA	TARS1
SLC7A5	NA	NA	NA	NA	NA	NA	NA	NA	NA	NA	0.466	9.37e-05	NA	NA	SLC7A5
APOL6	NA	NA	NA	NA	NA	NA	NA	NA	NA	NA	0.477	0.000105187	NA	NA	APOL6
EIF1AX	NA	NA	NA	NA	NA	NA	NA	NA	NA	NA	0.493	0.0214318	NA	NA	EIF1AX
CFLAR	NA	NA	NA	NA	NA	NA	0.419	0.0315774	0.53	0.00427581	0.506	1.8e-05	NA	NA	CFLAR
CDKN1A	NA	NA	NA	NA	NA	NA	NA	NA	NA	NA	0.507	0.0184475	NA	NA	CDKN1A
PIM2	NA	NA	NA	NA	NA	NA	NA	NA	NA	NA	0.508	0.0478644	NA	NA	PIM2
ARPC5L	NA	NA	NA	NA	NA	NA	NA	NA	1.009	1.63e-07	0.52	4.21e-05	NA	NA	ARPC5L
GAS6	NA	NA	NA	NA	NA	NA	NA	NA	NA	NA	0.523	0.000967444	NA	NA	GAS6
POU2AF1	NA	NA	NA	NA	NA	NA	NA	NA	NA	NA	0.53	0.0368383	NA	NA	POU2AF1
HNRNPDL	NA	NA	NA	NA	NA	NA	NA	NA	NA	NA	0.548	1.61e-06	NA	NA	HNRNPDL
NCL	NA	NA	NA	NA	NA	NA	NA	NA	NA	NA	0.55	0.000408555	NA	NA	NCL
EPRS1	NA	NA	NA	NA	NA	NA	NA	NA	NA	NA	0.583	0.00199926	NA	NA	EPRS1
GARS1	NA	NA	NA	NA	NA	NA	NA	NA	NA	NA	0.653	4.54e-07	NA	NA	GARS1
CCND2	NA	NA	NA	NA	NA	NA	NA	NA	NA	NA	0.692	0.0101517	NA	NA	CCND2
STAT1	NA	NA	NA	NA	NA	NA	NA	NA	NA	NA	0.772	3.82e-07	NA	NA	STAT1
SOCS3	NA	NA	NA	NA	NA	NA	NA	NA	NA	NA	1.007	8.27e-06	NA	NA	SOCS3
CREM	NA	NA	NA	NA	NA	NA	NA	NA	-0.897	0.000369766	NA	NA	NA	NA	CREM
TNFRSF1B	NA	NA	NA	NA	NA	NA	NA	NA	-0.801	0.000712488	NA	NA	NA	NA	TNFRSF1B
HLA-DPA1	NA	NA	NA	NA	-0.412	0.000516493	-0.474	5.07e-08	-0.495	0.000421938	NA	NA	NA	NA	HLA-DPA1
CALM1	NA	NA	NA	NA	NA	NA	NA	NA	-0.431	0.0353741	NA	NA	NA	NA	CALM1
PTMA	NA	NA	NA	NA	NA	NA	NA	NA	-0.334	0.0375333	NA	NA	NA	NA	PTMA
MTMR1	NA	NA	NA	NA	NA	NA	NA	NA	0.26	0.00834301	NA	NA	NA	NA	MTMR1
RHOC	NA	NA	NA	NA	NA	NA	NA	NA	0.285	0.00417749	NA	NA	NA	NA	RHOC
NFKBIE	NA	NA	NA	NA	NA	NA	NA	NA	0.291	0.0326201	NA	NA	NA	NA	NFKBIE
ATP11C	NA	NA	NA	NA	NA	NA	NA	NA	0.296	0.0392228	NA	NA	NA	NA	ATP11C
CTSA	NA	NA	NA	NA	NA	NA	NA	NA	0.306	0.00917589	NA	NA	NA	NA	CTSA
FXYD1	NA	NA	NA	NA	NA	NA	NA	NA	0.338	0.0376975	NA	NA	NA	NA	FXYD1
CBX1	NA	NA	NA	NA	NA	NA	NA	NA	0.356	0.0122952	NA	NA	NA	NA	CBX1
STX11	NA	NA	NA	NA	NA	NA	NA	NA	0.455	0.0218881	NA	NA	NA	NA	STX11
NDUFB1	NA	NA	NA	NA	NA	NA	NA	NA	0.502	0.00486935	NA	NA	NA	NA	NDUFB1
SMC3	NA	NA	NA	NA	NA	NA	NA	NA	0.509	0.018186	NA	NA	NA	NA	SMC3
RPS29	NA	NA	NA	NA	NA	NA	0.465	0.000368147	0.511	0.000430317	NA	NA	NA	NA	RPS29
PET100	NA	NA	NA	NA	NA	NA	0.391	0.000140434	0.534	0.000686716	NA	NA	NA	NA	PET100
CLIP1	NA	NA	NA	NA	NA	NA	NA	NA	0.559	0.0163153	NA	NA	NA	NA	CLIP1
PIKFYVE	NA	NA	NA	NA	NA	NA	NA	NA	0.58	0.0332525	NA	NA	NA	NA	PIKFYVE
CDV3	NA	NA	NA	NA	NA	NA	NA	NA	0.598	0.000974648	NA	NA	NA	NA	CDV3
MTPN	NA	NA	NA	NA	NA	NA	NA	NA	0.665	0.0136429	NA	NA	NA	NA	MTPN
PTPN18	NA	NA	NA	NA	NA	NA	NA	NA	0.667	0.000314591	NA	NA	NA	NA	PTPN18
EBI3	NA	NA	NA	NA	NA	NA	NA	NA	0.69	0.040819	NA	NA	NA	NA	EBI3
LRMP	NA	NA	NA	NA	NA	NA	NA	NA	0.724	0.00192085	NA	NA	NA	NA	LRMP
HIF1A	NA	NA	NA	NA	NA	NA	NA	NA	0.809	5.91e-05	NA	NA	NA	NA	HIF1A
HLA-DQA2	NA	NA	NA	NA	NA	NA	-0.884	0.00498034	NA	NA	NA	NA	NA	NA	HLA-DQA2
ACTB	NA	NA	NA	NA	NA	NA	-0.413	0.0198848	NA	NA	NA	NA	NA	NA	ACTB
MS4A1	NA	NA	NA	NA	NA	NA	-0.39	0.000862713	NA	NA	NA	NA	NA	NA	MS4A1
HLA-DPB1	NA	NA	NA	NA	NA	NA	-0.34	0.000104405	NA	NA	NA	NA	NA	NA	HLA-DPB1
HLA-DRA	NA	NA	NA	NA	NA	NA	-0.276	0.0054846	NA	NA	NA	NA	NA	NA	HLA-DRA
TMA16	NA	NA	NA	NA	NA	NA	0.271	0.00969506	NA	NA	NA	NA	NA	NA	TMA16
TOMM7	NA	NA	NA	NA	NA	NA	0.273	0.00371167	NA	NA	NA	NA	NA	NA	TOMM7
CNOT1	NA	NA	NA	NA	NA	NA	0.295	0.0162866	NA	NA	NA	NA	NA	NA	CNOT1
ZBTB32	NA	NA	NA	NA	NA	NA	0.328	0.00899177	NA	NA	NA	NA	NA	NA	ZBTB32
NSA2	NA	NA	NA	NA	NA	NA	0.354	0.00270273	NA	NA	NA	NA	NA	NA	NSA2
MARCHF1	NA	NA	NA	NA	NA	NA	0.355	0.0177039	NA	NA	NA	NA	NA	NA	MARCHF1
IDS	NA	NA	NA	NA	-0.784	0.0023731	NA	NA	NA	NA	NA	NA	NA	NA	IDS
ARID3A	NA	NA	NA	NA	-0.67	0.0419475	NA	NA	NA	NA	NA	NA	NA	NA	ARID3A
RGS19	NA	NA	NA	NA	-0.636	0.00512921	NA	NA	NA	NA	NA	NA	NA	NA	RGS19
PDLIM1	NA	NA	NA	NA	-0.565	0.00162661	NA	NA	NA	NA	NA	NA	NA	NA	PDLIM1
BTG2	NA	NA	NA	NA	-0.557	0.0394414	NA	NA	NA	NA	NA	NA	NA	NA	BTG2
RPS15	NA	NA	NA	NA	0.309	3.41e-07	NA	NA	NA	NA	NA	NA	NA	NA	RPS15
